# A repair-associated bronchial epithelial differentiation trajectory through *KRT14*+ basal and hillock-like cells drives airway inflammation and remodelling in childhood-onset asthma

**DOI:** 10.64898/2026.09.16.752044

**Authors:** Tessa E. Gillett, Aurore C.A. Gay, Jelmer R. Vlasma, Alexandra B. Firsova, Martin B. Banchero, Anna K. Renner, Amanda J. Oliver, Marijn Berg, Sjors Maassen, Leonie Apperloo, Bao-Han Ly, Djoke van Gosliga, Marnix R. Jonker, Waradon Sungnak, Orestes A. Carpaij, Tessa M. Kole, Laura Hesse, Sharon Brouwer, Petra L. van der Velde, Marissa Wisman, Mieke C. Zwager, Akshaya K. Saikumar Jayalatha, Bas G. Doddema, Frederique Alleblas, Putri A. Fajar, A. Alexandros Imprachim, Rosalie C. van Hulst, Marjan Luinge, Monique E. Lodewijk, Janna Bakker, Markus Weckmann, Corry-Anke Brandsma, Wim Timens, Judith Vonk, Sarah A. Teichmann, Christos Samakovlis, Kerstin B. Meyer, Gerard H. Koppelman, Maarten van den Berge, Martijn C. Nawijn

## Abstract

The bronchial epithelium in asthma is vulnerable to damage and has impaired barrier function, but the mechanisms by which it contributes to airway inflammation and remodelling remain unclear. Here, we dissect these epithelial and immunological disease mechanisms by establishing a comprehensive single cell atlas of the bronchial wall from 21 patients with childhood-onset asthma and 25 matched healthy controls. We identify a novel asthma-associated non-canonical epithelial differentiation trajectory in which a repair-associated *KLF4+* basal cell subset differentiates into *KRT13+* hillock-like cells through a proliferative *KRT14*+ intermediate. *In vitro* cultured matched primary bronchial epithelial cells show that this trajectory is retained in absence of exogenous factors. We find that IL-13 induces hillock-like cell differentiation into *CEACAM5*^hi^ goblet cells, driving goblet cell metaplasia. *Repair-associated* basal cells and transitioning *CEACAM5*^hi^ hillock-like cells strongly contribute to airway inflammation and remodelling. In turn, dendritic cells and mast cells promote a state of highly active epithelial differentiation, which shows increased multiciliated cell fate decisions, in concordance with an increase in multiciliated cell death observed in asthma. Proportions of the epithelial cells of the non-canonical differentiation trajectory are associated with clinical outcomes such as disease severity, FeNO, and small airway function.
