## Supplementary Tables for "A repair-associated bronchial epithelial differentiation trajectory through *KRT14*+ basal and hillock-like cells drives airway inflammation and remodelling in childhood-onset asthma": ST_10A_B_cell.csv

	logFC	logCPM	F	PValue	FDR
DNAJB6	-0.7193530598294525	8.852082155260367	8.06682057035497	0.006814620636662599	0.9884553516637613
LSM7	-0.5056950939733511	8.487233694985205	7.842562473978157	0.007549939346607872	0.9884553516637613
SEPTIN7	-0.4587401961473795	9.753478927673205	6.9525609116470815	0.011698299088069634	0.9884553516637613
FCMR	-0.43693375896988784	8.717559473208206	4.171343694065638	0.047230511750651856	0.9884553516637613
CTSH	0.607596580049373	8.512387139697946	3.9432945443140013	0.05349914185040529	0.9884553516637613
BCLAF1	-0.32741673049184866	8.663303294348866	3.9267134954737726	0.05391417098387634	0.9884553516637613
TAPBP	0.39113243462506564	8.45722494963274	3.874464343797871	0.05552042611071722	0.9884553516637613
IFI16	-0.40419428256441786	8.806054828722457	3.84140002894781	0.056506701464638785	0.9884553516637613
CYTIP	-0.381815684931494	9.029490522017284	3.7096925119095423	0.06077444413281174	0.9884553516637613
HMGB1	-0.2778619383753366	10.421055879520306	3.663025960220359	0.06253794949621339	0.9884553516637613
HNRNPDL	-0.3358463097976957	8.848636688453402	3.4433647872430533	0.0704029483906059	0.9884553516637613
RPL22L1	-0.36440889222409517	8.412640443372386	3.316603341757545	0.07534287129160247	0.9884553516637613
TLN1	-0.45142463267057	8.601175562556422	3.2689150826400537	0.07747895588508323	0.9884553516637613
RBM8A	-0.29365680098108826	8.78826428367451	3.2375018675536755	0.07898975460488919	0.9884553516637613
RPS17	0.4428445804662969	11.836730907547556	3.145168042163155	0.08346328378923706	0.9884553516637613
HNRNPK	-0.3111154419455422	9.17487836276437	3.0591025209097062	0.08754984412081102	0.9884553516637613
ELF1	-0.2931708675862017	9.096416318983765	3.0154547535303	0.08974724979272744	0.9884553516637613
POU2F2	-0.38058058514674903	9.359646331191838	3.006205666107962	0.09025549097697359	0.9884553516637613
SP110	-0.34535499748795695	8.756596496895783	2.8304792966289876	0.09973448963433366	0.9884553516637613
TCEA1	-0.36420063955234877	8.719207156845485	2.7887322441794913	0.10210424013178317	0.9884553516637613
UBXN1	-0.3152352413068431	8.523922844387844	2.768315823574051	0.10330200887888294	0.9884553516637613
IGLC1	-0.5991043992509699	9.282566977238615	2.556661898132044	0.11726636690189994	0.9884553516637613
MS4A1	-0.22722705601853485	11.327237705566137	2.5496803768461516	0.11788405451777706	0.9884553516637613
IGKC	-0.3108016725203944	12.558682599234496	2.4242910845217045	0.12703135113160802	0.9884553516637613
MZT2B	0.35395895301632335	8.56672168454999	2.3167327615584066	0.13530916180137334	0.9884553516637613
MTDH	-0.291956235575361	8.9331873734808	2.2785074090396216	0.1385685383272093	0.9884553516637613
PRPF4B	-0.3662026436738871	8.500323444187977	2.208533363502482	0.14439816820876136	0.9884553516637613
YWHAB	-0.27335812625581296	9.41041965738542	2.1988263445011036	0.1455935089398328	0.9884553516637613
BZW1	-0.3910962627849938	8.207831104443777	2.1875176351685925	0.1460611882388445	0.9884553516637613
S100A4	-0.39727997676187166	8.901899467185986	2.139261582794264	0.15086695231097946	0.9884553516637613
PDCD4	-0.36443408278513656	8.5674640425857	2.1022617973678366	0.15420309270806562	0.9884553516637613
TMSB4X	0.34989141099083637	13.948500702302285	2.06166499647406	0.15850902529941846	0.9884553516637613
ITSN2	-0.3062756021886165	8.355685338529337	2.049616699211333	0.15930667056088127	0.9884553516637613
NR4A2	-0.28666980056187685	10.22436968441801	1.9758315998962206	0.16726180702305182	0.9884553516637613
RPS15A	0.14679213939903385	13.072509610884897	1.9676031199330417	0.16810911083689412	0.9884553516637613
HSPA8	-0.2762630454057564	9.905287494552049	1.9461797971895665	0.17038900258956774	0.9884553516637613
RNASET2	-0.29507056175948737	8.758283046086017	1.9293311102849533	0.17199655061444483	0.9884553516637613
PAPOLA	-0.24576928585224903	8.570144052324284	1.9206720443702088	0.172871771726134	0.9884553516637613
ATP5F1E	0.2129937761420245	10.617437265897184	1.872238857570836	0.1785716995565078	0.9884553516637613
GRB2	-0.26440632023219723	8.644744248396925	1.8121924594888028	0.18527870090820722	0.9884553516637613
ACTR2	-0.29642114295572547	8.941268192280587	1.8005183032026555	0.1867626424482529	0.9884553516637613
NAP1L1	0.20573056950037868	9.931713741763128	1.7965743401891832	0.1874068526920228	0.9884553516637613
TOMM6	0.2828555060202909	8.474154364131028	1.7406228277928633	0.19398199059379403	0.9884553516637613
HLA-A	0.20411364529263792	11.357757474810255	1.7160557710332103	0.19738505813800503	0.9884553516637613
LRRFIP1	0.22929491814384906	9.363910077317128	1.7112848090995425	0.19798702693830614	0.9884553516637613
KMT2E	-0.22937995651660117	9.343572831181385	1.6981398359318267	0.19962906185540424	0.9884553516637613
SON	-0.2653735508912771	9.684777734261926	1.682740000040507	0.20168348156279547	0.9884553516637613
SRSF5	-0.2291319155620223	9.295145385910615	1.6762078719167102	0.20249921050864467	0.9884553516637613
COTL1	0.39705205172345076	9.018240810081142	1.6554383187721082	0.20526915160367928	0.9884553516637613
EIF5	-0.22522781324739968	9.173424370637697	1.614296684587104	0.2108586734277071	0.9884553516637613
TNFRSF13C	-0.2817626013221828	8.70936678524358	1.6096321243480907	0.21131088719493604	0.9884553516637613
EIF2S3	-0.28196088910984973	8.398737695981257	1.6065987404787212	0.21164360492870926	0.9884553516637613
SNX2	-0.26671947345169245	8.545354500730296	1.5680991731574483	0.21718991663640885	0.9884553516637613
RPL32	0.13130346359117157	13.304421970852014	1.5558551275918473	0.21923760378070956	0.9884553516637613
RPL36AL	0.17702906725131734	10.0064021317678	1.5388557700674677	0.22174632530833985	0.9884553516637613
CD44	0.22873517495652249	8.916188866076554	1.5311586652096576	0.2228027949764182	0.9884553516637613
YPEL5	-0.21726524337057504	9.257644346707313	1.4667762766928267	0.23262028852399735	0.9884553516637613
DDX3X	-0.38478860069926296	9.268409419775432	1.434022835872044	0.23779303128996745	0.9884553516637613
RPS19	0.14772261924135052	13.231220420136127	1.433049069639556	0.2380330092521191	0.9884553516637613
HLA-DMA	-0.1655271054219313	9.48767717605838	1.42704234674725	0.23898122814498177	0.9884553516637613
KLF2	-0.5000444796700958	9.326799053057455	1.4156917862526186	0.24072903301706852	0.9884553516637613
RPS20	0.15429153531964904	12.531348906036246	1.348527278816649	0.25214528244542156	0.9884553516637613
DDX21	-0.256059634352701	9.207092051288077	1.320217968898818	0.2570282728159163	0.9884553516637613
IGHM	-0.3675892522500515	10.778708141133155	1.3162634236692534	0.2578247993239567	0.9884553516637613
HNRNPA1	0.20546067945798777	10.07204647447012	1.3141950675770881	0.25819737904141515	0.9884553516637613
SYF2	-0.2213437335856879	8.484530750151134	1.3039767281318821	0.2597305463104168	0.9884553516637613
CORO1A	0.22204919750548546	9.809780625189804	1.3029152738917626	0.26021553598090563	0.9884553516637613
PTMA	-0.11280749937752718	12.898680364285228	1.2690133488995123	0.2663975877094036	0.9884553516637613
IRF1	-0.2574605247345957	9.066083336309635	1.2419303633217071	0.27139279278593015	0.9884553516637613
NACA	-0.150357299912766	11.404460062496062	1.2399445700026368	0.27187220378507426	0.9884553516637613
NCF1	-0.28147856305233254	8.306937510285781	1.224509981645755	0.2744513690646457	0.9884553516637613
EIF1B	-0.24037692254113233	8.276131172116727	1.1893184565334385	0.28127920134184925	0.9884553516637613
MCL1	0.254482284811594	8.986322995383931	1.1896433476893746	0.28162224118087703	0.9884553516637613
LINC02397	0.24931092704779004	8.630746047493346	1.188470898616127	0.2817354311999874	0.9884553516637613
FTH1	0.15445806625395936	12.424499241903002	1.1871930479584833	0.2821581891340179	0.9884553516637613
RPL36A	0.18019804950168142	11.727273301433383	1.1460216226532505	0.2905491036268391	0.9884553516637613
STK4	-0.17617719840688506	9.377804744491584	1.1410973085184533	0.2915135488967655	0.9884553516637613
CD37	-0.17199982142417303	10.88066890718413	1.1204428580435566	0.29593523294675583	0.9884553516637613
PTPN1	0.21225285011726674	8.399000375122316	1.1043379954601025	0.29915585868410977	0.9884553516637613
IFI30	-0.30180796494823875	9.234528144876336	1.0968427772652047	0.3009225610031466	0.9884553516637613
MYL6	0.18090710283521963	10.300897719294547	1.0724626682239549	0.3063825249771327	0.9884553516637613
SF1	-0.19660175776201488	9.23115243911839	1.0639915855402917	0.3081820126506276	0.9884553516637613
ACTB	0.29153685320396966	12.113915373677527	1.0327567235067205	0.31537773793156076	0.9884553516637613
ATP6V0E1	-0.20984197422412273	9.093493005694992	1.032053326860441	0.3154592651614909	0.9884553516637613
MT-ND5	-0.3501070802534623	12.14685366960733	1.0189550773956606	0.31859477730801933	0.9884553516637613
NDUFS5	0.22140902685120745	8.295181136167304	1.0091818078320438	0.32065835311124424	0.9884553516637613
EIF1	-0.1136806714079808	12.132994016006672	1.0019649397916532	0.322614563611463	0.9884553516637613
FNBP1	0.16759430151727228	8.776949705750493	0.9855957566292476	0.32644789009952757	0.9884553516637613
LAPTM5	-0.1588148125372279	10.301071203338276	0.972428518255685	0.3297838260991247	0.9884553516637613
BBX	-0.19008929543720723	8.31403473566833	0.9587797250887906	0.3328334603095867	0.9884553516637613
NFKBIA	0.2627297116229145	9.448457500434625	0.9593716530701322	0.33300341837930114	0.9884553516637613
H2AFZ	-0.19945261533410527	8.4967399466472	0.9561635531828506	0.3335654857991981	0.9884553516637613
RPL12	-0.10839506569638008	12.75249560988326	0.9521613539152944	0.3348009074110433	0.9884553516637613
HLA-DPB1	-0.1582770058905445	11.896566946102523	0.9410279478721921	0.33761361615825136	0.9884553516637613
HLA-DRB5	-0.5170388271821887	9.069097312898244	0.9397198309098858	0.3377346672458197	0.9884553516637613
SNRPD2	0.17324895780233768	8.946930914234164	0.9375967937869772	0.33841736699190983	0.9884553516637613
POLD4	0.21328904168286567	8.578109601158662	0.9279186571733095	0.34082485775221005	0.9884553516637613
CD48	-0.20266219127903498	9.294582243523488	0.9184180010250902	0.3433540436944458	0.9884553516637613
LBH	-0.20409981533108218	8.283016057923946	0.9006423049435912	0.3477739230534135	0.9884553516637613
CDV3	-0.4206561070362193	8.311093500652936	0.8979670004209337	0.34842770816447055	0.9884553516637613
SLC2A3	0.18811791228382369	9.442018008436946	0.8949598589586312	0.34958672432817894	0.9884553516637613
RPL21	0.16121933424203944	13.537376654925696	0.8935290440565886	0.3499714101295611	0.9884553516637613
HNRNPA3	-0.19707612784083478	9.17096921115111	0.8900637920494525	0.3508231575954136	0.9884553516637613
MEF2C	-0.1722383939054996	9.971897935912018	0.8527158809082208	0.3611112008258578	0.9884553516637613
RPS27A	0.09489461765033923	13.328347446071168	0.8522737501882942	0.36122449542087953	0.9884553516637613
SNHG6	-0.1459455258523122	9.082466688136192	0.8393169695545192	0.36477081120213806	0.9884553516637613
ACAP1	-0.2055345446593541	8.706392905312955	0.8328576000161193	0.3665494977988266	0.9884553516637613
UXT	-0.1886808214695966	8.638583603541726	0.8300859912965729	0.36730988575227186	0.9884553516637613
RGS1	-0.3579232905065712	9.314877133729933	0.8300162111414292	0.36745344022663806	0.9884553516637613
NSA2	-0.30062923021830895	8.7984378320503	0.8246799460466393	0.36883789520113064	0.9884553516637613
PHACTR1	-0.27276633538680994	8.34236861469092	0.8233652749060715	0.3691350415027409	0.9884553516637613
GADD45B	0.27378545927509756	8.598121535683726	0.8229237603285452	0.3694396878438565	0.9884553516637613
CHD1	-0.23336270065499082	8.47199074468055	0.8179688671514995	0.37075001639894434	0.9884553516637613
APRT	0.194545681006753	8.626526005861027	0.802450901188017	0.3753802729284844	0.9884553516637613
SRSF2	-0.15414924516153852	8.708880819710535	0.794836002441812	0.3776175748774988	0.9884553516637613
SRGN	-0.21001934240712808	8.87848426850096	0.7883539451568631	0.37955778803770057	0.9884553516637613
MT-ND6	-0.3090447768341743	9.09071580584242	0.7844899262816322	0.3807474914708491	0.9884553516637613
BCL2A1	0.22019017526246076	8.43948193914116	0.769992549682398	0.38509579448433073	0.9884553516637613
NFKBID	0.2524339312640496	9.209583069585353	0.7611301512773496	0.38795715192724023	0.9884553516637613
CD53	0.1840342260184746	8.949189711171377	0.7530985129402891	0.3904180490292546	0.9884553516637613
LIMD2	-0.1668928501968906	9.173894863681028	0.7470778172670394	0.39230357576291097	0.9884553516637613
HERPUD1	-0.21232190661422995	10.40213180725215	0.7358641973785667	0.39591006471223755	0.9884553516637613
CCR7	-0.22718703027284184	8.835746524727774	0.7311597090368701	0.39728565017081374	0.9884553516637613
YWHAZ	-0.16675551498800123	10.061626468145693	0.6986278120455823	0.4080218870065514	0.9884553516637613
DNAJA1	-0.25554200155599005	10.150525707689477	0.6944622651687284	0.40940941711977286	0.9884553516637613
B2M	0.126053785372641	13.978118852754823	0.6825877695022675	0.41340209523335947	0.9884553516637613
RPL34	0.115407915756056	13.498512436990193	0.6792975339542321	0.41452111678252745	0.9884553516637613
AC020916.1	0.2503772419364299	8.43785711293232	0.67219809818457	0.4168135528968787	0.9884553516637613
PPIA	0.108059199397997	10.084034620665827	0.6715923728580524	0.4171716516763868	0.9884553516637613
CREM	-0.20914979697684324	10.031880037037508	0.66469344587875	0.41955318137772735	0.9884553516637613
FMNL1	0.19190031778140768	8.452725927671686	0.6575222469929887	0.4218941005204946	0.9884553516637613
REL	-0.1998345042700566	10.350932825647195	0.6554707982054263	0.4227763841662987	0.9884553516637613
CCNI	-0.11681510150466204	9.62759802465557	0.6317273163452867	0.4312214128240246	0.9884553516637613
LUC7L3	-0.13509103617526488	8.984629237421277	0.6294639662550634	0.43194902003030233	0.9884553516637613
RPL26	0.07785072983555948	12.905674527956043	0.6199510573769895	0.43552122384786784	0.9884553516637613
RPS26	0.27209506839578246	11.424826509676617	0.6099991996688034	0.43920826063914964	0.9884553516637613
POLR2J3	0.2139623747992934	8.676872783201949	0.6076174833073571	0.44000930819255013	0.9884553516637613
HNRNPU	-0.1923851542176102	9.533442391832432	0.6059333561300424	0.4407094708891307	0.9884553516637613
EML4	-0.15244435143967355	8.322659594158242	0.6040581023646266	0.44118964310930586	0.9884553516637613
RPL4	0.15770637705706045	10.819251917810188	0.6026908512513263	0.44194755631782845	0.9884553516637613
CD79B	-0.16019486335186206	9.09249188073268	0.6021460177947232	0.44209203262627805	0.9884553516637613
MORF4L1	-0.1250424554743121	8.991227114899715	0.5975941598579579	0.44379366651362995	0.9884553516637613
DNAJB1	-0.2974996738502328	8.610598383154247	0.5940430973686144	0.4450315248820049	0.9884553516637613
HNRNPH1	0.21216189363194207	8.669691234747354	0.5902463681297034	0.44656252392672013	0.9884553516637613
HLA-B	-0.10153924621556765	11.866851506520689	0.5876606763311795	0.4476486880382402	0.9884553516637613
SKIL	-0.16636439817242707	9.246071779404623	0.5840297687880008	0.4489967603495931	0.9884553516637613
ITM2B	0.16512615546840662	8.88219768973652	0.5821715635012965	0.44970800560670054	0.9884553516637613
PNISR	-0.1083100100658263	9.974816660386065	0.5675609375619338	0.455473974467165	0.9884553516637613
FAU	0.08865482047343415	12.250510089004862	0.5658488346947932	0.45614231795090965	0.9884553516637613
PNRC1	-0.1581980659981628	10.200919096793056	0.5631905529809063	0.4572042094774099	0.9884553516637613
RPL41	0.09881695479491476	13.89534229347431	0.5599796749063457	0.4584709114759514	0.9884553516637613
PTPRC	-0.1333117796382224	9.947653921958075	0.5595559028233387	0.4586477242407575	0.9884553516637613
RPS24	0.08576152144399242	12.296609583753996	0.5476914805899197	0.4634126575971227	0.9884553516637613
RPL17	0.07681984734249124	12.689681323195858	0.5379929118471616	0.4673726345732647	0.9884553516637613
HIST1H4C	-0.1958581668811437	8.99424721731542	0.5368197806224791	0.467781295494475	0.9884553516637613
RPL27A	0.09696112166491597	12.818398529101112	0.5243538046468381	0.47303643657885164	0.9884553516637613
SEPTIN6	0.14792976562880394	8.801601340662389	0.5195226199595687	0.4749877925133602	0.9884553516637613
FOXP1	0.19696986245862996	9.07103661657419	0.5168691265586834	0.47616836430292364	0.9884553516637613
LINC-PINT	-0.1536480615803212	9.378617291068592	0.513319939309499	0.47768063815273076	0.9884553516637613
EEF2	0.12972623341561634	10.269614549488692	0.5106969594689131	0.4788350962230824	0.9884553516637613
MPHOSPH8	-0.12221523862424337	8.52285701965175	0.5051402219152117	0.4810425979542502	0.9884553516637613
PSMA7	-0.16477063525881058	8.715743528648593	0.5040984839548783	0.4815435961646909	0.9884553516637613
RPL37A	0.11053591017846721	12.3800025072939	0.502127315469718	0.48251295537191574	0.9884553516637613
RPL31	0.16075515133444282	11.794087439869115	0.49244676188716	0.48674089171483637	0.9884553516637613
COX4I1	0.10065848104206224	10.335688177724808	0.484227990792428	0.4903891412120187	0.9884553516637613
TMA7	0.10996949728870047	9.798025026780946	0.46743639231744616	0.4979588487528557	0.9884553516637613
LYN	-0.1850165664501364	8.289870878969868	0.465322758943204	0.4986870341748486	0.9884553516637613
RPL35	0.10699108337208156	12.188278664396735	0.46182440757834287	0.5005311890203008	0.9884553516637613
EEF1G	0.13399641099493617	11.735362971109774	0.4573143840876583	0.5026202844306336	0.9884553516637613
SRSF11	-0.12736413928022333	8.822879281646259	0.43837673774142477	0.5114678157480604	0.9884553516637613
RPL7A	-0.1024395979834494	12.031505642108367	0.4384115406209415	0.5115369830135177	0.9884553516637613
EEF1B2	-0.10259952270271475	11.305687865409965	0.4364975685604384	0.5124592161394419	0.9884553516637613
RPS15	0.07640936335149794	12.839941144949904	0.43250032977571806	0.5143812290071714	0.9884553516637613
VPS37B	0.19497882230817654	8.525265531417995	0.42755692789690514	0.5166860804587703	0.9884553516637613
EIF4A1	-0.1038160413073969	9.540031106516329	0.42422528811530463	0.5184068078796293	0.9884553516637613
RPS12	0.08668075094165083	13.4437127172605	0.42214125998622276	0.5194360246148464	0.9884553516637613
PPP1R15A	-0.15177777916510876	8.935682705299575	0.4211816046375095	0.5198504275553173	0.9884553516637613
FXYD5	-0.12908276296073096	8.451470728345715	0.42094629191057836	0.5198733872946036	0.9884553516637613
ROCK1	-0.1487651269428164	8.395798193408318	0.41657801977142134	0.5220092420794913	0.9884553516637613
PNN	-0.1336755344220491	8.921339547223576	0.4106164764704065	0.5250914812250647	0.9884553516637613
RBM3	0.12676573850393155	9.027572277619143	0.40406814010550046	0.5284381090352367	0.9884553516637613
SSR4	0.1299029358131993	8.828728713136128	0.40009587032834104	0.5304366996501847	0.9884553516637613
RPS16	0.07126031914913576	12.416961432539228	0.3950990277009398	0.5330621450720776	0.9884553516637613
DDX5	-0.10589982626028516	11.065184126253314	0.3947754412543807	0.5332349769474432	0.9884553516637613
EIF4G2	-0.14867712522993376	8.916376021070862	0.39387703944452557	0.5336195611550394	0.9884553516637613
CLK1	-0.11652430012516128	8.356033707543554	0.3845508327984157	0.5384007206989303	0.9884553516637613
PRRC2C	-0.12113671769369949	9.546348085313467	0.37555071016392155	0.5433162930615951	0.9884553516637613
ANKRD12	-0.12563490408533975	9.552236378315184	0.3627156449815331	0.5502543482710597	0.9884553516637613
ANP32B	0.12513173783019815	8.503304657037505	0.36199649137697154	0.5505476289327192	0.9884553516637613
COMMD6	0.10155927544297319	9.585377108789741	0.3613008205579578	0.551041053595833	0.9884553516637613
RPL23A	0.11117911826041693	12.694007604979923	0.3579492359790061	0.55288579211453	0.9884553516637613
UQCRB	0.09432232665227219	9.922720687267894	0.3522511195213994	0.5560572755817452	0.9884553516637613
VPREB3	-0.13461351029240248	8.906694929712096	0.35180457550930694	0.5562293379119514	0.9884553516637613
ORAI2	0.11231266166288095	8.605762789354296	0.34911176363081015	0.557725220029194	0.9884553516637613
HLA-C	0.1173873161523643	11.003685465464022	0.34910806703506925	0.5578156561399579	0.9884553516637613
RPS4X	0.08962136467853006	12.779006416704853	0.34899915550201427	0.5578710896704064	0.9884553516637613
ISG20	0.1666099839282557	8.420991546790559	0.34523463132217497	0.5598851779315424	0.9884553516637613
VIM	0.14013400566885076	9.582919566789432	0.3367872387237499	0.5648165565566374	0.9884553516637613
TOMM7	0.0997234741025426	10.493803611658766	0.3325486261338011	0.5672738677178399	0.9884553516637613
SMCHD1	-0.13603562389744583	9.206782683941851	0.3268104354817996	0.5705883862697508	0.9884553516637613
RBMX	-0.15862024403433933	9.028961800151004	0.32603155458129346	0.5710301360456965	0.9884553516637613
MIS18BP1	-0.13412984394465188	8.3272372857742	0.3234460781608132	0.5724338519925971	0.9884553516637613
AHNAK	-0.18180568599670782	8.86075181728058	0.31554320471545244	0.577242595801118	0.9884553516637613
VAMP2	0.11271423551019423	8.468702315927851	0.3144849859517181	0.5778395713638749	0.9884553516637613
JMJD1C	0.09062858487436201	8.593356240318718	0.314154153445383	0.5780632693390457	0.9884553516637613
BCAS2	-0.14256500647115886	8.42045816015442	0.3127492956261552	0.5788620288691679	0.9884553516637613
RPL7	0.11911016137066631	12.296250656370772	0.30559070216681283	0.5833526562635567	0.9884553516637613
EIF4B	0.12904432141863095	8.376929773279915	0.3053343651761273	0.5833742754434368	0.9884553516637613
RNMT	-0.1139366176819345	8.533475255510865	0.3012990006191364	0.5858898887166403	0.9884553516637613
TPT1	-0.11251231811150533	12.879192108383021	0.30111734579013766	0.5861112333476763	0.9884553516637613
HNRNPA2B1	-0.11634721620508001	10.277194187857221	0.29921257245517646	0.5873025385153257	0.9884553516637613
CXCR4	-0.08755482676495065	11.59595224265581	0.29391230737021223	0.5906142034013167	0.9884553516637613
RPL27	0.06796551911591225	11.647330250016037	0.29290991660580745	0.5912456205884382	0.9884553516637613
RHOH	-0.12863248060934696	8.73200597975152	0.28779012079582716	0.5944203128269908	0.9884553516637613
HLA-DPA1	-0.08126898749214584	11.538345407956689	0.28516519650369526	0.5961758128109858	0.9884553516637613
CD69	-0.12609696716337862	10.29547590356485	0.27734325067742976	0.6012486936136359	0.9884553516637613
ID3	0.1386418877319873	8.66606612552436	0.276444442588051	0.6017489188809306	0.9884553516637613
SELL	0.11247973117980209	8.42980658639812	0.2744818897874312	0.6030185596381216	0.9884553516637613
ATM	-0.10492755581664712	8.551958777231123	0.2725564525291169	0.6042831484200851	0.9884553516637613
SLC25A6	0.11783496460055126	10.047707528665116	0.2707083672599902	0.6056187060663586	0.9884553516637613
IDS	0.10468008563407967	8.585070419450606	0.27051144505627356	0.6056599034945179	0.9884553516637613
SNHG8	-0.09189480230474972	9.088995833377941	0.2700265737165213	0.6060213047741612	0.9884553516637613
RNF213	0.11558409258682809	8.42829195963616	0.2687729680276619	0.6068052173299783	0.9884553516637613
EEF1D	0.0816714569282506	10.944702875960395	0.2654362299854281	0.6091376944940112	0.9884553516637613
CTSS	-0.09841402996711927	9.141930017128411	0.2648704520487407	0.6094878678804733	0.9884553516637613
HCLS1	-0.10066079150270432	8.231038826069808	0.25683617573462386	0.6148091359222914	0.9884553516637613
GPSM3	0.11652164907090971	8.662989468760323	0.25289490756853	0.6176365034386764	0.9884553516637613
C19orf53	0.09736312968865839	8.35547274019194	0.24823133607227124	0.6208124115792868	0.9884553516637613
RBM39	-0.08193699504453032	9.970786222360143	0.24357835695370372	0.6242307182857557	0.9884553516637613
TUT4	-0.11928848122135535	8.331937508322483	0.2408834854228736	0.6259987237396949	0.9884553516637613
SSR2	-0.09256214603040466	8.50891651955923	0.23822974887456144	0.6279371017320973	0.9884553516637613
DDX24	-0.10761265854157769	9.109297364508166	0.23722242115259431	0.6287444954669112	0.9884553516637613
CDC42	0.09495641182142654	9.116262946134718	0.23042684223056803	0.6337017434460133	0.9884553516637613
RPL24	0.05835586957869402	11.599827289810284	0.22803086379029094	0.6354852501603199	0.9884553516637613
HMGN2	0.08340624511374373	9.003867116651984	0.2271591301806164	0.6360911870858339	0.9884553516637613
SMAP2	0.15667848696186126	9.356907156711527	0.215057679263292	0.6452381665829414	0.9884553516637613
SNX3	-0.08440572539999584	8.539816908073522	0.2078447696228349	0.6507466831647766	0.9884553516637613
ERP29	0.09069191760318744	8.91899917939643	0.2036493952914761	0.6541006042538151	0.9884553516637613
DUSP4	0.17835366869163302	8.401512268889821	0.19966797612008422	0.6572026629541772	0.9884553516637613
SNHG32	0.10454749093685038	8.426168417163613	0.19858493081331216	0.6580785639307847	0.9884553516637613
RPS23	0.043919202968377	13.165838433098543	0.19471055681511112	0.661305729031211	0.9884553516637613
SAMSN1	0.10847131822144888	8.470302871763822	0.1909085454633259	0.6643237854898751	0.9884553516637613
EMP3	0.10465676768432158	9.263802696647959	0.18947508010782557	0.6655912729124392	0.9884553516637613
YBX1	0.08130048057710042	10.01901430259841	0.18767151263378803	0.6671025668286865	0.9884553516637613
RPS27	0.07445578882384488	14.252227634068209	0.18482224302634065	0.6694762497313836	0.9884553516637613
TMSB10	0.07172282168560173	11.796103160535463	0.18283356577105378	0.6711520214836456	0.9884553516637613
TPM3	-0.0898508022053285	9.87242414327597	0.18213664212460168	0.6717439320594312	0.9884553516637613
GPR183	-0.0981197461894465	9.608185282586408	0.17673088165917686	0.6763543015580071	0.9884553516637613
TRA2B	0.08631227349913162	8.2590439323444	0.17461305494035553	0.6780894257433753	0.9884553516637613
HLA-DQA1	-0.08195149134928521	10.699601865642022	0.17245367493646196	0.6800766483323202	0.9884553516637613
EEF1A1	0.05421408204039909	13.572972896175326	0.17153072774688796	0.6808789694911613	0.9884553516637613
GUK1	0.10133260102022966	8.257260074107476	0.16912566221724556	0.6828891939086441	0.9884553516637613
KLF6	-0.0978977532214028	9.833549600999538	0.16156699811479597	0.6897747157962936	0.9884553516637613
IGHA1	-0.11928028680390826	9.228645856608779	0.16021850378828906	0.6909853348383714	0.9884553516637613
TAF1D	-0.07319133849812795	9.050852607976388	0.15834485486609212	0.692688894464605	0.9884553516637613
DEK	-0.07316947793358683	8.586183332493006	0.15758587840993898	0.6933424657489464	0.9884553516637613
PRDM2	0.09710547730834491	9.125975188811669	0.15616009139829323	0.6947123319919075	0.9884553516637613
CMTM6	-0.06092690637527395	8.813316245577957	0.15588476939542256	0.6949496101279801	0.9884553516637613
OST4	0.07961932057439046	9.171008221733222	0.15016108938984277	0.700340293898273	0.9884553516637613
RPL10	0.057761194288879825	13.813766624297184	0.14839709371910098	0.7020310928691318	0.9884553516637613
HLA-DRB1	-0.06740129562351334	12.033110008220413	0.14748919623959106	0.702899825014581	0.9884553516637613
RASGEF1B	-0.08801737475931624	8.557311560757785	0.14621181228203714	0.7040579350519788	0.9884553516637613
LTB	0.06846095496913754	10.8899226930568	0.14437700044875243	0.705901657774437	0.9884553516637613
PFN1	0.08982124102763021	10.345179394236098	0.14288417010167773	0.7073554242446032	0.9884553516637613
RPLP2	0.05692071693225057	13.292312608411441	0.13781615619961277	0.7123425026357044	0.9884553516637613
ATP2B1	-0.07633994014487666	9.105149867810052	0.13770418116518976	0.7124353935564625	0.9884553516637613
SYNGR2	-0.08925971321824089	8.448666209710652	0.13431395632316384	0.7157809176913044	0.9884553516637613
EIF1AX	0.08950087270171227	8.325977955876361	0.1337342635057948	0.7163503623746905	0.9884553516637613
SUB1	0.08968094896613203	9.355371289092693	0.13355718293833152	0.7166168578487825	0.9884553516637613
EVI2B	-0.07820801373676498	8.9642000221897	0.13160890648119275	0.7185731769381889	0.9884553516637613
CYCS	0.08736746601884497	8.86822945258972	0.13149318228132367	0.7186951748882617	0.9884553516637613
NCL	-0.08861229657559036	9.954770352828328	0.13077463253063482	0.7194599935386258	0.9884553516637613
RPS3	0.047190154276146	12.701982258788407	0.1257018648334843	0.7247189115212089	0.9884553516637613
RBM25	0.06900185845267988	8.916306593506922	0.12404602007020625	0.7264358902302466	0.9884553516637613
CNBP	-0.06459333972069865	8.551870594551255	0.12106659110939656	0.7295609296733947	0.9884553516637613
PRKCB	0.0696892901894086	8.5099169407507	0.11794959628712673	0.73294420973838	0.9884553516637613
HSP90B1	0.08873299311083256	8.824398609143099	0.11747415798871125	0.733479750113023	0.9884553516637613
CLIC1	-0.06771322543261958	9.356909014105474	0.11714159014619298	0.7338691106398544	0.9884553516637613
TRIR	-0.05812609690838326	9.000878487322018	0.11710441468365103	0.7338923082208046	0.9884553516637613
CAP1	-0.060717717544488826	8.323542651896924	0.11315205158077042	0.7381947833716933	0.9884553516637613
RPS6	0.04944231683099407	12.999789672137915	0.11246501750534187	0.7390375304860632	0.9884553516637613
MOB1A	0.07043471664739505	8.43978209087249	0.11122137974536905	0.7403611895715524	0.9884553516637613
RACK1	0.046129862701755744	11.5872613725123	0.10973250309341934	0.7421103207513667	0.9884553516637613
SFPQ	0.07691153594012769	9.186964275434024	0.1088296354582009	0.7431186960936667	0.9884553516637613
FTL	0.04193163396079764	11.642368688178026	0.10463263696808894	0.7479586620210548	0.9884553516637613
LY9	-0.09293220089982956	8.671943831778725	0.10195309669952132	0.7510239772054695	0.9884553516637613
UBE2I	0.05971095854668436	8.346663603457127	0.10043375832241248	0.7528261970426489	0.9884553516637613
RPS8	-0.03642876747716401	13.412926955902751	0.09777952273835568	0.7560702370129033	0.9884553516637613
SET	0.06572920371665796	9.273256675922228	0.09643313414347865	0.7576880306171014	0.9884553516637613
RPL30	-0.04014312863693852	12.884242796343763	0.09509683636894434	0.7593313048758795	0.9884553516637613
ENO1	0.063364801264566	8.231196264531693	0.09285285568785562	0.7620213407407288	0.9884553516637613
SNU13	0.05253852430003386	8.584111366457474	0.09214516636167032	0.7629323922235359	0.9884553516637613
SNRPB	0.05040557356035472	8.410208268575303	0.08850341004713672	0.7675038311864529	0.9884553516637613
RPL13	0.03266982165302958	13.887607845825478	0.08515713021746259	0.7718743163576419	0.9884553516637613
RSL24D1	-0.053605892695032506	8.469813460442648	0.08472682899946232	0.7723789201011868	0.9884553516637613
IGHD	-0.09512315339566017	8.948139083052222	0.0789343753380027	0.7801172616616818	0.9884553516637613
RPS21	-0.051122704656362504	12.15634097087334	0.0781831746481686	0.7811584416196811	0.9884553516637613
BANK1	-0.0467682713133304	10.035167174242954	0.0778069533450909	0.7816750033381219	0.9884553516637613
DHX36	-0.051853500850529206	8.397879253403508	0.07482543178475767	0.7857274236525255	0.9884553516637613
RSL1D1	0.06151496014474405	8.376149554037234	0.07349877248888863	0.7875857459439733	0.9884553516637613
OAZ1	0.03824338925374203	10.687334685350747	0.07270833965205083	0.7887678726801229	0.9884553516637613
HNRNPM	0.06384879103707719	8.511273048080524	0.071940991582167	0.7898069255617172	0.9884553516637613
RNASEK	-0.05297583865544803	9.176100213414873	0.06747761116774852	0.7963131663458952	0.9884553516637613
IL2RG	-0.05327280599892106	8.358545062248249	0.06489252833728718	0.8001163361983753	0.9884553516637613
WSB1	0.05698108193910137	8.621258776382449	0.06312383749367606	0.8028295972947237	0.9884553516637613
MTPN	0.054383494262857775	8.859922130553462	0.0621615864785134	0.8043150632201383	0.9884553516637613
IGLC2	-0.05857621003889546	10.795830403437932	0.061713096009845	0.8050314684461302	0.9884553516637613
HLA-DQA2	0.14711301194812632	8.141387388778874	0.061031544178931064	0.8060238683035144	0.9884553516637613
TCF4	-0.05106070453015555	9.116528415322213	0.06040890633415031	0.8070424406145448	0.9884553516637613
RPL28	-0.04645557796344606	13.207421789463952	0.06029135905861342	0.8072413057866751	0.9884553516637613
EIF4A2	-0.04069164515162809	9.444130967089459	0.059672581946438326	0.8082093152932099	0.9884553516637613
CD52	0.03187190208907719	11.477733203215545	0.0561626490340842	0.8138294161201481	0.9884553516637613
UBE2D3	0.0436787994103765	8.878640095354632	0.05609411476848533	0.8139197917345178	0.9884553516637613
RPL5	-0.029985210802090007	11.962298841420884	0.055911140722265724	0.8142383597293374	0.9884553516637613
ZFAS1	0.038759347593199996	10.184909431980666	0.05532879969058177	0.815192896008709	0.9884553516637613
TNFRSF13B	-0.06318453317182611	8.686069908384955	0.054839239048789935	0.8159569123270575	0.9884553516637613
CYBA	-0.03953126663292642	10.820244756688613	0.05291555172663605	0.8191937532930338	0.9884553516637613
ANKRD44	0.053467351837628616	8.64620957620558	0.05202521458209052	0.8206629962417792	0.9884553516637613
RPL23	0.03288181455743938	11.788735562643916	0.0516895743666334	0.8212613794695351	0.9884553516637613
ATP5MG	0.03742099131517056	9.629418235501795	0.05119965205756568	0.8220959805101268	0.9884553516637613
AC004687.1	-0.05278533145865688	8.547252557336408	0.049675038303747275	0.8246801938872188	0.9884553516637613
DOCK8	0.047982109953850355	8.339417039377537	0.04752876505179956	0.8284368670165014	0.9884553516637613
RPS29	-0.052780612686378056	13.373568512485136	0.04739921196091871	0.8287147983934944	0.9884553516637613
PFDN5	-0.027215223088395742	10.942748161407083	0.046578092856931166	0.8301836040504657	0.9884553516637613
SWAP70	-0.05318364232791628	8.81473796948284	0.045823302792360396	0.8315198079566939	0.9884553516637613
IER2	-0.055596590756335	9.931173187320747	0.04575002898930753	0.8316763572321395	0.9884553516637613
RPL11	0.02027476570154686	13.17500716908193	0.04538184990247244	0.8323421797266441	0.9884553516637613
RPS3A	-0.02586775289587426	12.896012129946957	0.04502606962939845	0.8329906495649786	0.9884553516637613
RPS11	-0.03546862900826001	12.540049114929497	0.04487268703226697	0.8332710930226113	0.9884553516637613
RPSA	0.028178290601954873	11.880648900031382	0.04342947710200528	0.8359344612288984	0.9884553516637613
RPS14	0.03059980645721434	13.367709017538854	0.04287782299795518	0.8369639981178172	0.9884553516637613
SP100	-0.04564581714109406	8.989097958240638	0.04080125760051816	0.8408920345061219	0.9884553516637613
DBI	0.04415665750836324	8.516877785504786	0.04021314373379252	0.8420091541885747	0.9884553516637613
TYMP	0.046666885583670964	8.438825345617131	0.03923198534637687	0.8439158008976297	0.9884553516637613
TRMT112	0.03991738501673048	8.455681564777883	0.03916606839923593	0.8440379843859778	0.9884553516637613
RPS25	0.027599793471606064	12.41506822721272	0.038659644932732176	0.8450804372153098	0.9884553516637613
C11orf58	-0.03314316464698348	8.97083627635845	0.037261292166746486	0.8478574877298742	0.9884553516637613
RPS28	-0.03303625858961355	12.917579116042061	0.03574884979249282	0.8509529819971089	0.9884553516637613
RPL18	-0.03242944923167736	12.506467002062085	0.034686384135275444	0.8531581622806225	0.9884553516637613
LSP1	-0.03672770632159784	8.58175947008536	0.03459583390767686	0.8533139668521438	0.9884553516637613
RPL39	0.029382636254306715	13.286371808847841	0.03383245139644286	0.8549557778996815	0.9884553516637613
RPS10	0.05419909299232912	10.978693645730791	0.033406425049615066	0.8558631293388776	0.9884553516637613
RHOA	-0.0361710805853271	8.876622607034511	0.030808379506287217	0.8615021115422584	0.9884553516637613
CCNL1	0.03395717155794328	8.86228893905227	0.030492385832685157	0.862210080413893	0.9884553516637613
RPL9	0.020710643379219625	12.49930722599934	0.02962861240591719	0.8641689909088153	0.9884553516637613
RAC2	0.033301114823954904	8.696416798412361	0.027035122665230515	0.8701738938141994	0.9884553516637613
RPL6	-0.017943838813981903	12.261446971841222	0.02691768529073254	0.8704724957581415	0.9884553516637613
FUS	-0.032209337155191455	9.866242920017333	0.026693151137825864	0.8710104058071083	0.9884553516637613
NKTR	0.03751956195320309	8.42132699017196	0.02629979578027319	0.8719217111980284	0.9884553516637613
RPS13	-0.018685607548548026	12.407323248943051	0.02586375031666006	0.8730107680943321	0.9884553516637613
PPIG	0.02644343578980725	8.754052863147825	0.02492756328176407	0.8752944156548778	0.9884553516637613
TPR	0.035400147429059795	8.42055924658665	0.024525975945704763	0.8762780414000227	0.9884553516637613
DUSP1	0.03694682062231121	9.162479383669938	0.023524109634414064	0.8788377104599048	0.9884553516637613
RPL36	0.02248530308154821	12.175603059802167	0.02287214400095562	0.880519983132463	0.9884553516637613
RPL22	-0.019082918314787818	11.508393897664446	0.0218189341476024	0.8832829533817145	0.9884553516637613
RPL13A	0.022128633301568758	13.716367208947284	0.021712590023743473	0.8835648347980847	0.9884553516637613
NASP	0.044087770646446714	8.36200553882614	0.02157299679800337	0.8839045544244646	0.9884553516637613
RPS5	-0.023280446597260265	12.153266889379198	0.021249386343450395	0.8848046813270616	0.9884553516637613
TCF25	0.02986416279610871	8.6643382856983	0.020440966541310626	0.8869845349146606	0.9884553516637613
CD79A	0.028993089851711562	10.413614757971233	0.019953474528545345	0.8883499295176249	0.9884553516637613
RPL29	0.02413975864729175	12.238276207646194	0.019147982032119735	0.8906097586202584	0.9884553516637613
HLA-E	-0.020348144143273357	11.077775283827643	0.019084634175571265	0.890790700548101	0.9884553516637613
ATP6V0C	0.03089608731590434	8.652572427797677	0.018935787337786406	0.8911944619813332	0.9884553516637613
NOP53	-0.027864516969584315	9.882541330335835	0.017721202629121295	0.894739707653935	0.9884553516637613
CD74	0.021452342055520827	13.422854403914055	0.017643841750078583	0.8949670526065546	0.9884553516637613
SPIB	0.031002984556282327	8.597504802714171	0.016980830484027452	0.8969312547781433	0.9884553516637613
UBE2B	0.030370249933695158	8.414264783591218	0.015923910891667864	0.9001606385322696	0.9884553516637613
RPL14	0.01832777173161828	11.826745502493587	0.015880122323615405	0.9003253611464623	0.9884553516637613
TPM4	0.02563198872319319	8.581750143610984	0.01419447980669408	0.9057193641656659	0.9884553516637613
RPS18	0.019924085702025487	13.806971706205964	0.01397935632848296	0.9064500433791156	0.9884553516637613
EDF1	0.02183357135116107	9.00358317430666	0.013944292939603926	0.9065603213521817	0.9884553516637613
RPL3	0.01688377482820006	12.851816389280518	0.013088792617474178	0.9094652377020194	0.9884553516637613
CFL1	-0.018917270879391268	10.384740771898844	0.012742616389512471	0.9106669315454121	0.9884553516637613
ZBTB20	0.025657297324533892	8.296017868527404	0.012615959199243054	0.9110822774188622	0.9884553516637613
KDM6B	0.031346765501958196	9.245429537253623	0.012500365549579472	0.9115124243232144	0.9884553516637613
HNRNPA0	0.019408776768007827	8.330095054613501	0.012184240132305058	0.912612020450068	0.9884553516637613
PDE4B	-0.018850289549121598	8.934503464995045	0.011983973683500229	0.913345038776309	0.9884553516637613
PRR13	0.02172937820711058	8.317844560237114	0.011933861028198224	0.9135106165451533	0.9884553516637613
ANKRD11	0.033175093594222924	8.510057641004558	0.010479433754666177	0.9189379222029814	0.9884553516637613
SNRPG	-0.022236334124811664	8.322473508047787	0.010091311524448546	0.9204423310039923	0.9884553516637613
HLA-DRA	-0.01226851518101182	13.227268479446211	0.01002726502252168	0.9207163707293822	0.9884553516637613
BRK1	0.02534215669029767	8.32131763924155	0.009513443586357261	0.9227470079251292	0.9884553516637613
RPS2	-0.013850181136067582	13.432588600864275	0.009192341254404034	0.924078079598522	0.9884553516637613
CHD2	0.016100499281619055	8.798908113653598	0.008493077659947423	0.9270052824442697	0.9884553516637613
SNHG5	-0.023237014031297284	9.88813022429701	0.007541827856850165	0.9312121748379105	0.9884553516637613
RPL19	-0.009645788907261608	12.957446126930519	0.006833334052931029	0.9345145365905323	0.9884553516637613
RPL37	-0.016214241466579668	12.653448852098988	0.006786773319267003	0.9347375237857605	0.9884553516637613
GPBP1	0.013679329469194881	9.250660345358165	0.006157857309645497	0.9378261655873652	0.9884553516637613
SELENOK	0.016439970367728464	9.336627217270582	0.005515242225179962	0.9411524763742944	0.9884553516637613
RPL15	0.009176093296623396	12.548583744795216	0.004829241311038655	0.9449298578178141	0.9884553516637613
RGS2	0.014193666532941488	9.362149849066045	0.004745120317940593	0.9454096386714362	0.9884553516637613
ASH1L	0.01474642047233867	8.424686091246329	0.004646411171054515	0.9459672091541764	0.9884553516637613
CD22	-0.013428453462234837	8.464612532402622	0.00398461197077549	0.9499572913755578	0.9884553516637613
HLA-DQB1	-0.01276936097685608	10.743036868791668	0.003832647724838886	0.9509325484886533	0.9884553516637613
ACTR3	0.012826648237270968	8.679620147094552	0.003467466790972256	0.9533176226991651	0.9884553516637613
RPS7	0.005438576930470195	12.286732848389107	0.0027527052975887863	0.9584079766035374	0.9884553516637613
SNHG7	-0.012839150224450918	8.283193433544634	0.0025191937841133544	0.9601967348126141	0.9884553516637613
RPL38	-0.009458492779411944	11.749603480778044	0.0024370226927287507	0.9608634707601877	0.9884553516637613
ATRX	-0.008279106228071405	8.888119796892845	0.002169977668075029	0.9630642640872888	0.9884553516637613
CD83	-0.009548561223658788	10.789073687632465	0.001951888135820655	0.964972334263503	0.9884553516637613
RPL35A	-0.004938650308420802	12.365404324820355	0.001757833923217134	0.966757551261386	0.9884553516637613
HCG18	-0.011063023172779206	8.619341493616421	0.0012387417669222948	0.9720871727011249	0.9897145258930209
UPF2	-0.008524940077519782	8.552893713354173	0.0011746885013001493	0.9728169608167986	0.9897145258930209
BRD2	0.008666309019035983	8.447841235572442	0.0008758973788409512	0.9765244294530504	0.9910142099941305
RPL18A	0.004303675846623972	13.118051261445235	0.0006321558623012128	0.9800611490528539	0.9910142099941305
RPS9	0.004008167538456746	12.41083882284136	0.0005455863019429835	0.9814763867560857	0.9910142099941305
RAP1B	0.005247115793493554	8.37900519548458	0.00041897287368862697	0.9837628865063686	0.9910142099941305
MALAT1	0.0008874691852017878	17.10888563674805	3.384846621105185e-05	0.9953857391020604	0.9985270046899124
UBC	-0.0002976162193023657	10.933838584995696	4.680333884609868e-06	0.9982841974937289	0.9985270046899124
RAN	-0.00021416287304843224	8.724903685533661	3.4483645139565067e-06	0.9985270046899124	0.9985270046899124
