## Supplementary Tables for "A repair-associated bronchial epithelial differentiation trajectory through *KRT14*+ basal and hillock-like cells drives airway inflammation and remodelling in childhood-onset asthma": ST_10J_Plasma_cell.csv

	logFC	logCPM	F	PValue	FDR
RBM25	0.5725439121119329	7.066467824360606	9.471552994946807	0.004287847763560769	0.7862030934947386
MALAT1	0.6766495697182972	15.331170170564956	8.740859612380916	0.005931020453964782	0.7862030934947386
PIM2	0.9435834300552187	7.606637551436054	8.418758516283528	0.006779191839828743	0.7862030934947386
ERP29	-0.6449686546017371	7.814515493428206	7.5480822973874275	0.009863772636256837	0.7862030934947386
TIMP1	-0.7498541360046918	7.664827155725257	7.415219918704484	0.01042823775954105	0.7862030934947386
ITM2B	-0.6564305122323414	8.254468751581552	7.121440178169548	0.012033720818797021	0.7862030934947386
PSAP	-0.5329333830262372	8.07963886273322	6.141578080878581	0.01885669914924533	0.8633108187420617
HSPA1B	-1.2872721908159852	7.132918067561349	5.9873080742454405	0.01989462828263784	0.8633108187420617
C12orf57	0.5650445694817694	6.906134980668948	5.575858331870331	0.02436701208718546	0.8633108187420617
RNASET2	-0.6526552086610024	6.805864604912239	5.402711298445529	0.026281428486322346	0.8633108187420617
OSTC	-0.3773401083740001	7.532849326631959	5.3791424354505715	0.027062199943911465	0.8633108187420617
SSR3	-0.3425912947243549	8.72874885658551	5.036491368286096	0.032189046818648356	0.8633108187420617
EIF5A	-0.670496792921281	7.101713589135734	4.835775417537721	0.03506426099642681	0.8633108187420617
GRB2	-0.583568484794837	6.743995088809324	4.801224974185531	0.035435508000482445	0.8633108187420617
EVI2B	-0.7326143853305702	7.158015965683071	4.563978761580696	0.040231435730735475	0.8633108187420617
RPL27	0.34073312452416027	9.18983522932734	4.565577362477785	0.04072329004950576	0.8633108187420617
HLA-DRB1	0.7049572693961864	6.470211939635245	4.523605303953571	0.04081046172816185	0.8633108187420617
HLA-DRA	0.6546206000429458	6.994496158085498	4.506877648727588	0.041652395107747014	0.8633108187420617
RPS25	0.2913678059170051	9.905106219694881	4.423065933449544	0.043763366030258696	0.8633108187420617
EAF2	-0.7320414243263293	6.969194787624055	4.387924316730804	0.044046470343982735	0.8633108187420617
RPL27A	0.35278143915008203	10.309980591790115	4.060592862362512	0.052729351961958305	0.9127097670161277
RPL36A	0.3630547915074394	9.445375733964672	3.93449071701265	0.056331902372317604	0.9127097670161277
LYZ	1.1800084624548488	7.150285142659226	3.845047710283885	0.058749634661665606	0.9127097670161277
SET	0.539735095057263	6.944105286606969	3.7852842230704447	0.06051684931987011	0.9127097670161277
NCL	-0.513059421436201	7.835647232302642	3.70474360225658	0.06342821870629388	0.9127097670161277
PSMA7	-0.4773843669407822	7.239361068573787	3.674380878130783	0.06419497983869481	0.9127097670161277
SPATS2	0.45076180228672375	6.710271470035485	3.6080419496017657	0.06607749947811328	0.9127097670161277
RPL23	0.32996008927697335	8.929014869750905	3.5552145990958013	0.0688823576422414	0.9127097670161277
CNBP	-0.5683326388824721	6.618550270972696	3.434717929204391	0.07246212405775458	0.9127097670161277
RPL41	0.2841721378207612	12.021028909455966	3.4506159818576605	0.07283414428410273	0.9127097670161277
TNFRSF17	-0.37995321287796574	8.006210353925548	3.430754198462209	0.0735265659546079	0.9127097670161277
IGLV2-14	1.8850056990140123	8.428632587114311	3.257823382636383	0.08087374483447855	0.9127097670161277
SELENOM	-0.4866990836754377	7.911977720636853	3.1864057478900625	0.08404423303387026	0.9127097670161277
RPS15A	0.3017123681047255	10.822821074949525	3.1680659389872075	0.0849910178997374	0.9127097670161277
OS9	-0.4798794185234916	6.743489723459483	3.1384633440090655	0.08548670797225326	0.9127097670161277
RPS17	0.539923283192932	9.590475493368615	3.1479835694710516	0.08595947055561065	0.9127097670161277
HLA-E	-0.37925867611558334	8.677243587197115	3.1118269862462573	0.08768713283578976	0.9127097670161277
RPL32	0.22318758730324614	10.628865967437445	2.968798386722813	0.09494551245841788	0.9127097670161277
RPL37A	0.2813076943984887	10.330525103851034	2.8592247338896426	0.10098655544928643	0.9127097670161277
RPS24	0.27035398214705014	10.010065528288692	2.8024951336224357	0.1042882877348601	0.9127097670161277
AC058791.1	0.6985992527548565	6.639961674097079	2.7410775565690875	0.10723942273603568	0.9127097670161277
PDIA3	-0.46074978861311755	7.974550878954689	2.736114974103212	0.10818278626083125	0.9127097670161277
ATP5F1E	0.31608741808040713	9.016869160180585	2.710233224447667	0.10993718683428623	0.9127097670161277
CYTIP	0.46388450601464415	7.006899940656486	2.701759883717083	0.11001485624060273	0.9127097670161277
DNAJA1	-0.6047468963765769	7.537165361829896	2.6686746346885544	0.11224902530218249	0.9127097670161277
S100A4	-0.472147650562888	7.308206889988896	2.637639152416474	0.11427118816207539	0.9127097670161277
NACA	-0.3370137402023168	9.40195975580821	2.637739426755176	0.11460201580951312	0.9127097670161277
DERL3	-0.3824308659799819	10.014652947875147	2.61682326577256	0.11598178949381044	0.9127097670161277
RPS26	0.4287554684414357	9.369457880396697	2.5911616336707635	0.11772222413489968	0.9127097670161277
MANF	-0.26891044570186523	8.48389676699251	2.582872733025717	0.1182511019135857	0.9127097670161277
CYBA	-0.44119909499242405	10.632139505154365	2.564213843116583	0.11955250211094294	0.9127097670161277
CDKN1A	-0.4827036819187286	7.08963758750246	2.4453014609416206	0.12754407463026704	0.9127097670161277
NDUFS5	0.32991842399429266	6.854166855875071	2.4265333110854637	0.128945993567943	0.9127097670161277
HBB	1.5128763058823858	10.705746564189269	2.3784609298796604	0.13326760637578858	0.9127097670161277
ALG5	-0.38457754005940686	6.809169688015611	2.3509316445430435	0.1344185009036938	0.9127097670161277
SEC14L1	-0.4414973369707331	6.7862476290783835	2.299836509131531	0.13879921512337245	0.9127097670161277
AC016831.5	0.558206108713291	6.669022676241867	2.297498043085984	0.1390156666193402	0.9127097670161277
UBE2D3	0.3158180262354276	6.715079261504608	2.260644266254472	0.14227135135348012	0.9127097670161277
PRDX4	-0.28362925282451357	9.009516505017963	2.2316742673866448	0.1454391745225178	0.9127097670161277
DUSP1	-0.6296086150933162	8.077753334844882	2.180562523477201	0.14985175534814085	0.9127097670161277
CSDE1	-0.4020702666370452	7.159304593153671	2.1629403760404142	0.15113092525302008	0.9127097670161277
TMA7	0.29785361500227264	7.96221360484821	2.154762249364147	0.15226911293930304	0.9127097670161277
MYL6	0.22259132255765973	8.830458018457024	2.149682064441017	0.15279725568786748	0.9127097670161277
IGHGP	1.7343179119173673	10.357396617191442	2.1400067834117182	0.15367705577024032	0.9127097670161277
IGHG3	-1.141388526307285	14.429169736467545	2.137223545414836	0.15391163058949003	0.9127097670161277
MZB1	-0.36125698041079435	11.234831338410332	2.123597460287686	0.15519609646224022	0.9127097670161277
DNAJB1	-0.6554152950404126	7.53529004986476	2.0695089418282113	0.160051977926682	0.9127097670161277
SNHG5	0.5346922734065398	7.866014307449461	2.068953160232143	0.16037982799333764	0.9127097670161277
RPL31	0.41777500357975433	8.993617296106102	2.0549233583224957	0.16185006592619	0.9127097670161277
FKBP11	-0.22887660186599537	9.854034897846205	1.9721663915380307	0.17027137733322467	0.9127097670161277
GPBP1	-0.5153412345571386	6.95303750785511	1.9644145447502277	0.1703547013664262	0.9127097670161277
SSR1	-0.3429754855652753	6.889429168193833	1.9615272067800136	0.17067668869070188	0.9127097670161277
NFKBIA	-0.5095156747486281	9.495549238599647	1.9538809112670728	0.1722116427299668	0.9127097670161277
RGS2	0.49438563787865725	6.928847991535883	1.9465259984270025	0.17250223681510132	0.9127097670161277
RPS16	0.1646469699355498	10.159098409572383	1.9279696583128125	0.17498271228468448	0.9127097670161277
LY96	-0.4166388240093912	6.809599210413272	1.880972658456607	0.17938393692156468	0.9127097670161277
REEP5	-0.2471650113480655	7.578646005984686	1.8389561664505034	0.18480706473850125	0.9127097670161277
RPL26	0.1927720781025102	10.500669901074602	1.8379341286638284	0.18508596981806769	0.9127097670161277
IGHM	1.8555304061546594	13.27099333535134	1.808543003479536	0.18852380448162276	0.9127097670161277
RBM39	0.25293216771151966	7.68799373713686	1.8065038303402914	0.18866944857296059	0.9127097670161277
RPL19	-0.19790722551683626	10.393649156696446	1.8033913133039658	0.18915351262114996	0.9127097670161277
GNG7	-0.3438013552050281	6.985819971252453	1.7697075370436395	0.192623075212958	0.9127097670161277
GNG5	0.38534757367498584	6.535842418405159	1.7569891869598766	0.1940549287431921	0.9127097670161277
RPS20	0.22230382390045916	9.844494199489533	1.718117739637466	0.19967067720932755	0.9127097670161277
RPS27	0.22922208016422088	11.208438918418278	1.713771293477399	0.20020607447220407	0.9127097670161277
IGLV3-21	1.912587738664561	8.85832498625713	1.713643524866842	0.20023734684537495	0.9127097670161277
YPEL5	0.3920573344563559	7.660239241328108	1.684879435180284	0.20385218682076328	0.9167123373220656
PFN1	-0.3434803978664717	7.195395488417672	1.6597491818410228	0.20684732511267734	0.9167123373220656
ICAM2	-0.3944909420077164	6.586490508161291	1.6450967403442487	0.20813111740220366	0.9167123373220656
DNAJB9	-0.32163165342773686	8.006639922181783	1.602016956534328	0.21508734680364164	0.9288917623339401
HMGB1	0.2931736057727649	8.420814224828247	1.5703262026118259	0.21964366854592818	0.9288917623339401
RPL36	0.20832741749792474	9.928605931870793	1.5416214889701416	0.22379183043608858	0.9288917623339401
LRPAP1	-0.379637350419582	6.795821835448941	1.527923434280981	0.22496642306631165	0.9288917623339401
SNU13	-0.2112095808695197	7.325103831509754	1.518993356322586	0.2268927404324502	0.9288917623339401
PAIP2	0.3470553081679132	6.622319989458774	1.5007314046089941	0.22916126006640342	0.9288917623339401
ATP6V0E1	-0.357094571867405	7.2832287139005984	1.4996300073441864	0.2297420401575001	0.9288917623339401
FNBP1	0.4117465266974183	6.828954922935484	1.496636258218086	0.22985331874079643	0.9288917623339401
TMSB10	-0.29147087623853	9.748234444295443	1.4734073029671595	0.23408198037579095	0.9290527578693032
STK4	0.31644936551113456	6.802646561514755	1.4667197156297325	0.23463322201291073	0.9290527578693032
EEF2	0.2450018078085354	8.70181383311595	1.4487321933308763	0.2379498937429669	0.9305103668187574
RPL39	0.20371741575843633	10.615247547368757	1.437309861732918	0.23974884451197578	0.9305103668187574
RPS3	-0.17210994953230718	10.320370762265842	1.3803234762753431	0.24908437297356062	0.9418478461383964
ACTB	0.318461496973835	8.7980307300851	1.3775053894115936	0.2495795663590245	0.9418478461383964
FTH1	0.22379643817223493	9.8422407503873	1.3756422256989178	0.2498779999959011	0.9418478461383964
COX4I1	-0.20060172104463028	8.492331254938147	1.3598193330538526	0.25255112965458826	0.9428575507104628
PALM2-AKAP2	0.3273328298998902	6.70726347096516	1.3309625955852067	0.2569504429583795	0.9502318267894789
RGS1	0.4241456496482664	8.336689647490092	1.298424369079607	0.2633022635723352	0.9611604137096985
CRELD2	-0.23878304705458397	7.997758018267198	1.2852216599907649	0.2656209562503093	0.9611604137096985
HLA-C	0.3067877200609633	10.306987461710197	1.2767517259657482	0.2672614415672376	0.9611604137096985
PPIB	-0.27554556071070035	9.265423841759754	1.2395125983731397	0.2742270605245666	0.9648151329957345
PNISR	0.23319033519535273	7.246250361225521	1.2357245619104327	0.274701504491572	0.9648151329957345
MGST3	-0.3328486020107735	6.7498539691750485	1.2282041809266688	0.2757516060798402	0.9648151329957345
SSR2	-0.2049514044661702	8.065847164193954	1.2065072625580713	0.28052672872963863	0.9648151329957345
RPS19BP1	-0.25139745851966133	6.826211880059661	1.2034587483660097	0.2805839927589636	0.9648151329957345
IGLV1-44	-1.147498487888806	8.313053678413318	1.1788245728543576	0.28598052275533237	0.9660783345392093
RPS7	-0.17208586369927523	9.88034419497619	1.1713746705091261	0.287559468450037	0.9660783345392093
GADD45A	0.40115665707720877	6.836385512388952	1.1653968403818293	0.28834480903338644	0.9660783345392093
SRP72	-0.31386306536306097	6.653473282842158	1.138175276391958	0.29365551685543845	0.9710230187431014
EIF5	0.2767234769605839	7.661213397068543	1.1308364710504366	0.29580682966518695	0.9710230187431014
HSPA5	-0.3371165368982746	9.080272077914259	1.1231138986591478	0.29753464406660923	0.9710230187431014
HNRNPK	0.29718064457956966	6.846074635063549	1.1107420593734172	0.29972904405080425	0.9710230187431014
CDC42	0.3744626693405786	6.784754978170166	1.0393985594562158	0.31552244888082276	0.9983418229964571
FBXW7	-0.3197613545794564	6.619561234730112	1.0287112618056184	0.3176126868917941	0.9983418229964571
HSPA1A	-0.7527238821628329	8.234078550209386	1.0298336629259348	0.31811725081280817	0.9983418229964571
PFDN5	-0.19806715262616273	8.791316771757158	0.9849078855427869	0.3287662335546814	0.9983418229964571
AC020916.1	0.3804381613233163	7.933985793738663	0.9704777319772608	0.33222901546679695	0.9983418229964571
RPL21	0.19760425083760383	10.978913773268712	0.9663322371916248	0.33327849479854754	0.9983418229964571
IGLV6-57	-0.5035435645922478	7.220823833098115	0.9623585106677406	0.3338519332320381	0.9983418229964571
EDF1	-0.19374948717450566	8.201112143755408	0.9611737073039488	0.33453373573863543	0.9983418229964571
PPP1CA	-0.2894607429351547	6.444431286754234	0.9553071046352407	0.33524309261599383	0.9983418229964571
IGHG2	-1.1881169829039173	12.283050388020497	0.949662250703364	0.33741483796251015	0.9983418229964571
EIF4B	-0.33188159995329203	6.646799180914521	0.9065171451802561	0.3477660505332941	0.9983418229964571
COPE	-0.24098535754164987	7.930120668749859	0.8523236244241791	0.3630261070708265	0.9983418229964571
PPP1R10	0.33167984182718524	6.481612692310379	0.8384479512354864	0.3664086656130321	0.9983418229964571
DAD1	0.17174914233447466	7.727937519605856	0.8347043728330606	0.36794938526791887	0.9983418229964571
IGLC1	-0.5894274567604734	16.283692338136387	0.8121073774736217	0.3745052306112515	0.9983418229964571
HERPUD1	-0.18033666506173052	10.599780634546748	0.7989724166492979	0.37835677321822436	0.9983418229964571
UBC	-0.22710897926669288	10.31028700773379	0.789700238287959	0.38110734367519516	0.9983418229964571
HNRNPA3	0.2626694792892078	6.779602232577788	0.7865775127141025	0.3816975537882249	0.9983418229964571
ATRX	0.2317255697020391	6.983444522289965	0.77457574709169	0.3853561276050458	0.9983418229964571
LINC-PINT	0.2945983924944118	7.584212038553558	0.762517673026448	0.3892517335096528	0.9983418229964571
JCHAIN	-0.2874459824766689	15.520890949090438	0.7626230821362995	0.3892805908606356	0.9983418229964571
RPS10	-0.3687436821176659	8.51293090523909	0.7613091884487956	0.38967095337551605	0.9983418229964571
SELENOS	-0.17314355762585013	8.85191598431371	0.7476069850829309	0.3939564088405343	0.9983418229964571
PSME2	0.25794308934033144	7.040397136511224	0.7390125675454098	0.3962930304064122	0.9983418229964571
SRGN	-0.19635905704200532	8.48579113408102	0.7370355847485317	0.3972643353881008	0.9983418229964571
CD74	0.16527534597078739	9.599852815843564	0.7265292852063121	0.40062516727527364	0.9983418229964571
MTDH	-0.17453755486588188	8.184660003804296	0.7261381321102478	0.4007311705577892	0.9983418229964571
NEDD8	-0.17189947597760186	6.6626269123791175	0.7231501216411815	0.40121098028924174	0.9983418229964571
IGKV1-5	0.7776156092314848	8.098927180099793	0.7235709289140909	0.40154318506112563	0.9983418229964571
UQCRB	0.1871622886195872	7.90842390054273	0.7230659466915523	0.40170512960046034	0.9983418229964571
HLA-A	0.20084678771568293	9.064374756342083	0.7129088255453084	0.4050301337059016	0.9983418229964571
EEF1D	0.12278907045000806	9.47332408819453	0.7117922757303153	0.4053906091339675	0.9983418229964571
TMED9	-0.16353184933851514	7.651559394155426	0.7009226850151883	0.40885091066831014	0.9983418229964571
DDX3X	-0.298396679960722	7.03918132943086	0.6966451432640512	0.4099698638998093	0.9983418229964571
HMGN2	-0.2207964797747121	7.052579388786877	0.6892175949826195	0.4125677442175709	0.9983418229964571
IRF1	0.24504336954169084	7.286132656101456	0.6881816291441315	0.4130058427263361	0.9983418229964571
EEF1G	0.19867169525326034	9.687897797662778	0.6804512206245058	0.4158073581087598	0.9983418229964571
RPL5	-0.1268747432836409	9.904312656568399	0.677331862477647	0.4168636020840065	0.9983418229964571
ANKRD12	0.20331765207448588	7.603541921532027	0.6645611029643222	0.42115457374075316	0.9983418229964571
IGKV3-20	-0.5671324220757616	8.221230906657132	0.6402450069416317	0.42973357641891663	0.9983418229964571
OAZ1	-0.1603777763933494	9.117333852948803	0.617534447162693	0.4380036740685187	0.9983418229964571
BST2	-0.18929575014042513	7.010274647540588	0.6164476364187197	0.43807864763040005	0.9983418229964571
RPL17	0.11410462413916526	10.595634465759506	0.6163208359745583	0.4384355460722774	0.9983418229964571
IGKV4-1	0.609526434173955	8.28657238376622	0.6005409574105589	0.44426657270081293	0.9983418229964571
MORF4L1	0.26249301888896504	7.148780294358319	0.5938741910495076	0.4466616513042839	0.9983418229964571
IGLV3-1	0.6022424326392877	7.761250540394074	0.5931647872916295	0.4470582037641273	0.9983418229964571
RPL38	0.16793574175232523	9.070528109179556	0.5907948075979403	0.44800256033534835	0.9983418229964571
RHOA	-0.14102313605184172	6.880067822102316	0.5728295924890832	0.4546054450516248	0.9983418229964571
RPL23A	0.15180522060548104	10.2162241495889	0.569840451607744	0.45607890594426137	0.9983418229964571
IER2	-0.24021593645940328	8.104504242059631	0.5497163321623582	0.46400639681533873	0.9983418229964571
RPLP2	0.1205839642338873	10.612357702918995	0.5396334241600829	0.4681600790922995	0.9983418229964571
CDV3	-0.38609479773586514	7.50230857462189	0.5287472305578325	0.47247108233944035	0.9983418229964571
UBE2B	-0.21710999124541	6.594770865599289	0.5213041503748803	0.4752738002794942	0.9983418229964571
LSP1	0.174643901945447	6.558656618279031	0.5112276131905212	0.47952510073451715	0.9983418229964571
CYTOR	0.24656713410343623	8.354702483965344	0.4981689358918537	0.4856271855238141	0.9983418229964571
RPL9	-0.11828131840398041	9.95276601690032	0.4906210585423682	0.4889323782535233	0.9983418229964571
BCLAF1	-0.19678859085652484	6.478609113917819	0.4868352196880517	0.4899975244215733	0.9983418229964571
ZBTB38	-0.17009001358796427	7.097579992241455	0.48471146777355845	0.49120700402003437	0.9983418229964571
ITM2C	-0.13897666712706916	9.009485696473828	0.48446179453621935	0.491656646809022	0.9983418229964571
RPL18	-0.1979545121234833	10.433922256916981	0.47328727020191497	0.49664692119250475	0.9983418229964571
ZFAS1	0.19457394379062348	6.775181784008194	0.46329033160218164	0.5008845212391021	0.9983418229964571
RPL34	0.13136637914739804	11.134234807431712	0.4524099088925165	0.5062219254338347	0.9983418229964571
CTSH	0.2224743150269325	6.945827677570293	0.44354127415579364	0.5100914223681475	0.9983418229964571
APRT	-0.17231237130940483	6.947123134839966	0.44201116001217944	0.5108216009748817	0.9983418229964571
RPL22	0.1319698360056418	9.082140860877901	0.4389791936473956	0.5125741910384175	0.9983418229964571
ICAM3	-0.1877796167321386	7.086661172468556	0.4373618671261588	0.513091659515684	0.9983418229964571
TNFRSF13B	-0.25108692505017594	6.3897058142967165	0.43300708673159516	0.514795129318917	0.9983418229964571
HNRNPH1	0.36736523026144063	7.3056018427106135	0.4327650442155827	0.5154732552958317	0.9983418229964571
SSR4	-0.18142310086407357	12.11746374883985	0.42651910412006305	0.5185586879598709	0.9983418229964571
EIF4A2	-0.15202891719483536	7.1317644691584325	0.4245225151991522	0.5193275187366089	0.9983418229964571
IGKC	-0.2010089621820287	18.595139680165527	0.42094611813335453	0.5212838003156153	0.9983418229964571
UBE2J1	-0.11112284096239448	8.328558776333814	0.4171327017230954	0.5231585931997687	0.9983418229964571
MT-ND6	0.30676095511414303	7.747816114490699	0.41140833908425145	0.525992519013164	0.9983418229964571
YWHAZ	0.13204450791345224	7.111485232866115	0.4074938612962655	0.5278411094082496	0.9983418229964571
HLA-B	-0.18825561832677634	10.225289233479131	0.407728028234834	0.5278644342745589	0.9983418229964571
HNRNPA1	-0.12572979758204647	7.574573956575473	0.4024984355758881	0.5304318242948128	0.9983418229964571
FAM30A	-0.26190126092573973	6.908947428686216	0.3991455232733551	0.53200202267097	0.9983418229964571
PPP1R15A	-0.19321114082118673	8.148001307780136	0.3943904362827143	0.5346015010355643	0.9983418229964571
C4orf3	0.15876994994386256	7.041577179341692	0.3939793719280819	0.5346830838415473	0.9983418229964571
RPS29	0.1606128062378125	10.603299726711546	0.3928460311419479	0.5354410849934678	0.9983418229964571
SDF4	-0.2117848119506025	6.309251917839958	0.3833490320537652	0.5398066638746312	0.9983418229964571
RACK1	0.14110251917276445	9.505136712695855	0.37842705625401224	0.5429899335038679	0.9983418229964571
RPSA	-0.12842764590187636	9.24235867589189	0.3742579223800819	0.5452091668730877	0.9983418229964571
CD44	0.14894308773531614	6.672491956882418	0.3704067709013459	0.5469413703832465	0.9983418229964571
MZT2B	-0.16140218544785676	7.583632583139057	0.3705843660346005	0.5470701675317025	0.9983418229964571
USP48	0.15089988108163369	6.498231207038924	0.3682861122768277	0.5480546322362305	0.9983418229964571
ATP6V0B	-0.1556855693155697	7.243532623429154	0.35457236958066113	0.5557202798839685	0.9983418229964571
IGFLR1	0.1832490038896418	6.527300623856801	0.34812917461081044	0.5590922144743814	0.9983418229964571
RBM3	-0.15177567144580248	7.167334002143757	0.3469242403929475	0.5599652346203985	0.9983418229964571
RPS18	-0.14383093755782653	11.42224063829915	0.3416778592192571	0.5631310327918998	0.9983418229964571
BRD2	0.14513766109345716	6.805537967496615	0.33043398553451964	0.5693713185443853	0.9983418229964571
RPL29	-0.13075377173626473	9.970074697933358	0.33044915668887576	0.5695895752659283	0.9983418229964571
SEL1L	-0.16210396001766647	7.698876025029793	0.3286968956131473	0.5705452243337645	0.9983418229964571
GLRX	0.16702590945003157	6.689961533374046	0.3225017533571347	0.5739532037272493	0.9983418229964571
RPL10	0.08773752972376096	12.183295746261857	0.317709725427499	0.5770776647508764	0.9983418229964571
TPT1	-0.13181671080701196	11.554447990166315	0.3169773604790394	0.577515739780676	0.9983418229964571
COMMD6	0.17089781225171066	6.603078184947737	0.3129038545288857	0.579649503485864	0.9983418229964571
EIF2S2	-0.13151909002298315	7.249212978293589	0.30731486003119807	0.5832040317851465	0.9983418229964571
SUB1	-0.08401561404071935	9.328711839983562	0.3031194442568573	0.585928008753315	0.9983418229964571
RPS11	0.09257070860333412	10.12887799474072	0.3030177277502008	0.5859844815472274	0.9983418229964571
RPL7A	-0.11216134829864421	10.346916844944621	0.29826194052580535	0.5889235832457412	0.9983418229964571
PPIA	0.11095080733442163	7.639132455732353	0.28598790689932063	0.5966012112342886	0.9983418229964571
EMP3	-0.14059035622486624	7.976173346356087	0.28318381544051374	0.5984271974978057	0.9983418229964571
TOMM7	-0.11485535452930276	7.9030067018064685	0.2818651259142341	0.5992629363027857	0.9983418229964571
TYMP	-0.14705562427633587	7.789119048925274	0.28097568822233016	0.5998078446657543	0.9983418229964571
SMAP2	-0.1747796812621296	6.72238822950874	0.2633624614109981	0.6112026562471768	0.9983418229964571
TCEA1	-0.1326409530023226	6.629810353423104	0.25921585548364423	0.6139844329124928	0.9983418229964571
EEF1B2	-0.10684877745494885	9.195179230303207	0.2574470076307272	0.6155153890641464	0.9983418229964571
CD79A	0.16996334893298704	9.777920136735387	0.2546492064972564	0.6174298617820508	0.9983418229964571
EEF1A1	-0.08022869502292015	11.30734782397185	0.25255605801231046	0.618865112374184	0.9983418229964571
ATP6V0C	-0.10997233106655485	6.780155472237278	0.24092865269949382	0.6267931349234793	0.9983418229964571
RPS15	0.07993194820942055	10.829021878483118	0.24123262235157342	0.6268098655148369	0.9983418229964571
RPS5	0.07715995619108226	10.375952286444505	0.23257302034624416	0.6330448905211596	0.9983418229964571
RPS13	0.07282222574828318	9.892654987317982	0.2265662534453512	0.6374561430290611	0.9983418229964571
SRSF11	0.1444540063487892	6.610339276228581	0.2258865148795386	0.6377086000619463	0.9983418229964571
YBX1	0.10297652949185981	8.064161233563084	0.225581235451497	0.638172052826839	0.9983418229964571
PAPOLA	-0.12631214924331638	6.722728263909113	0.21863335737566655	0.643123288090139	0.9983418229964571
REX1BD	-0.10232885108997071	6.60672850286922	0.21140107910929656	0.6486114302099549	0.9983418229964571
SFPQ	-0.13766067467337995	6.75206250539942	0.21013879600026655	0.6496694069590718	0.9983418229964571
RPS28	0.09927638319385658	10.86902531030739	0.19971914013903377	0.6580839266133385	0.9983418229964571
TOMM6	-0.09873919494514402	6.74978250370129	0.19907570023132204	0.6583873291248197	0.9983418229964571
RPL37	0.10231856109304799	10.052361836662673	0.19346364137408065	0.6631336435147357	0.9983418229964571
UFM1	-0.108612035190318	7.0548362080974885	0.19320786526631148	0.6632214252680028	0.9983418229964571
TRMT112	-0.10610428686691882	7.337276781948964	0.18544049474733906	0.6696851441868981	0.9983418229964571
RPL36AL	0.06453265959184472	9.356337304631566	0.18490009018708847	0.6702064894008197	0.9983418229964571
GADD45B	-0.17879251469509042	7.264381220940285	0.18384344213585221	0.6709769351152404	0.9983418229964571
TOP1	-0.1465166814809085	6.753934330642852	0.18322821933724556	0.6713792048741561	0.9983418229964571
ISG20	-0.08100248222371183	8.851699171380561	0.18110943372898078	0.6733971083798825	0.9983418229964571
BCAS2	-0.1672382202592278	6.975284563275078	0.17577923830724204	0.6777674206152569	0.9983418229964571
CLIC1	-0.07502220346846533	7.697656903802761	0.16884921188985788	0.6839562486185047	0.9983418229964571
TRIR	0.10042269461023244	6.798200468506377	0.16829011997148727	0.6843278619583636	0.9983418229964571
DERL1	0.10397612335072429	6.694207630048794	0.1649653844419154	0.6872427264167367	0.9983418229964571
CFL1	0.08534750630326045	7.535070479404918	0.16350333741506898	0.6887050593498921	0.9983418229964571
RPS9	-0.06859573516639472	10.340175630758491	0.16342379625368245	0.6888281838271202	0.9983418229964571
SRSF5	-0.10758639647685847	7.0321544417758	0.16303156526731263	0.6890696920673858	0.9983418229964571
RPS8	0.06282173257478212	11.035067209269407	0.15758774426917432	0.6941327453266788	0.9983418229964571
RPL18A	0.08863125027779153	10.792914373615343	0.15139020873561235	0.6998959372867981	0.9983418229964571
EIF4A1	-0.07984004960052556	7.7685125624912175	0.14686604616867574	0.7041643124005131	0.9983418229964571
SLC25A6	0.08668118949810324	8.648867748177222	0.14528531617118806	0.7057129056975397	0.9983418229964571
PDE4B	-0.11040308462664522	7.285719339024687	0.14293051914646437	0.7079161999118446	0.9983418229964571
RPS3A	-0.06427191122763716	10.291564952065285	0.14169260436806286	0.7091948177345049	0.9983418229964571
COX17	0.10303095440542602	6.616350782749913	0.1376193356995626	0.7129697523032191	0.9983418229964571
JTB	0.07719561837212867	7.52470644367703	0.13518250229218493	0.715600860670399	0.9983418229964571
DNAJB11	0.08790952635182968	6.888261957320337	0.13022842054594094	0.7205083579336378	0.9983418229964571
CCNL1	0.12009913942278755	7.1932828991091124	0.12981200139378382	0.7210101697840788	0.9983418229964571
PLP2	0.09186002690993748	6.730535162628516	0.12665069815516164	0.7241786088577878	0.9983418229964571
IGHA2	-0.2592466948062118	10.202400944301038	0.126140831340751	0.7248986880052761	0.9983418229964571
RPL13	0.057993774853914944	11.47998472786756	0.12194963613745058	0.729311868625486	0.9983418229964571
TCF25	0.09599536642478096	7.542258448293002	0.12137618466090118	0.7298771111595231	0.9983418229964571
RPS6	-0.06103178196277351	10.542734549874803	0.12106133219327428	0.7302612174182742	0.9983418229964571
IGHA1	0.1556828480686727	16.04015782802045	0.12023348218897058	0.7311441526112068	0.9983418229964571
SEC11C	-0.05582167234217549	9.865200165585426	0.11920324513658705	0.7322583119366575	0.9983418229964571
TMEM230	-0.13324361277647742	6.7925670401852	0.11733596686315947	0.7341223216938003	0.9983418229964571
LINC02362	0.11914398619346153	6.680716238605002	0.11105859285904272	0.741011706636406	0.9983418229964571
TMSB4X	0.10887950298976112	10.451740861226913	0.11004137465699466	0.7423518009822574	0.9983418229964571
CALR	0.08208131865054591	8.637759614983128	0.10923002509732554	0.7432726508104772	0.9983418229964571
RPL35	0.06831333530596062	10.103887184135646	0.10921526677973682	0.7432866877957159	0.9983418229964571
ELL2	-0.08319089475039002	7.035677114609156	0.10302470804141707	0.7502918320869671	0.9983418229964571
PSMA2	-0.06560385637149983	6.740731787921144	0.09982694766717967	0.7540289611189855	0.9983418229964571
MYDGF	-0.06667396669034562	8.348282554429167	0.09663144946677432	0.7580112677002789	0.9983418229964571
RPS19	0.043529973172132384	11.049086891701423	0.09525961377657656	0.7596782936981412	0.9983418229964571
PNRC1	0.10393846413123678	7.339251656581629	0.0904194017571294	0.7656075051768795	0.9983418229964571
CCNI	-0.05218035781452106	7.365183812186045	0.08851907969255302	0.7680208872786729	0.9983418229964571
RPS14	-0.05412395784401722	11.37982202432939	0.08816085303776322	0.7685269783235384	0.9983418229964571
SEL1L3	0.08783265946489727	7.3287330536201365	0.08771950346883763	0.7690354981015484	0.9983418229964571
SRSF2	-0.07428093699841676	6.953549505682328	0.08648105067563554	0.7705792264221609	0.9983418229964571
H1FX	-0.13879741903503537	6.964918468520839	0.08527026836032305	0.7721347657319058	0.9983418229964571
GUK1	0.04688500878212058	7.859174950191972	0.08515439290884406	0.7723815897686321	0.9983418229964571
TMEM208	-0.06197643892278853	7.160763094397547	0.08508497494046009	0.772420340861099	0.9983418229964571
DBI	-0.08936526091004077	6.698449835018366	0.08482139100326132	0.7726937878648863	0.9983418229964571
TRAM1	-0.048027219326423405	8.036277119080726	0.0838922596038603	0.7740319080234978	0.9983418229964571
SRPRA	0.09434451671037568	7.138646316746211	0.07960778996956233	0.7796501184764654	0.9983418229964571
IGLV1-40	-0.2555965952184929	7.647447382900273	0.07929104108023166	0.7801112517024038	0.9983418229964571
TPM4	0.08809867519103116	7.656603230729694	0.07641220311696771	0.784049311314371	0.9983418229964571
IGHD	0.26880674412000466	13.379140569719441	0.07537987398889973	0.7854960677760912	0.9983418229964571
KMT2E	0.08023441742132655	6.59038833254547	0.07505435065214511	0.7857891904452816	0.9983418229964571
HM13	-0.07494648057978533	7.47663733595566	0.07295251512715781	0.7888487605813237	0.9983418229964571
PSMD8	-0.057717567796403614	6.771434621596217	0.06878502146872774	0.7947285507414421	0.9983418229964571
RPL3	-0.03928729521484083	11.236003976281898	0.06544560956535296	0.799792721202523	0.9983418229964571
SRM	-0.09756088887220614	6.795310767144903	0.06511972814291296	0.8001799998192323	0.9983418229964571
OST4	-0.057683321553342756	8.81464599382328	0.06436005737987768	0.8014289059955197	0.9983418229964571
RPS27A	0.037993332291884445	10.858374553099221	0.06429490416698304	0.8015222147959483	0.9983418229964571
IGHG1	-0.2023018498120144	14.361587165538417	0.06403850046231362	0.8019080734370481	0.9983418229964571
VOPP1	-0.07113355148631735	6.675203455258779	0.05821095616822865	0.8108122685039046	0.9983418229964571
RPS2	-0.04721985670214982	10.978141881208593	0.05437366782942652	0.8171677304781652	0.9983418229964571
MCL1	0.05781339538316868	8.213964328632507	0.05308323733624476	0.8193076581653789	0.9983418229964571
RPL30	-0.040335663473067766	10.162296699885955	0.05260195772035309	0.8201185469276908	0.9983418229964571
YWHAB	0.06250619253018448	6.6875495768630415	0.05051070368087338	0.8235580452718847	0.9983418229964571
RPL28	0.060724715761843295	10.66458972109855	0.04767779740044788	0.828599637643294	0.9983418229964571
RABAC1	0.05361992990495549	8.781520158687332	0.04646717457938347	0.8307576094466638	0.9983418229964571
RPL11	-0.029866379191846208	10.51846587628592	0.0463232458565082	0.8310131743571209	0.9983418229964571
SON	-0.04968970229264458	7.496561506678711	0.044494963230195674	0.8343023873118979	0.9983418229964571
MT-ND5	-0.09364348498854018	10.759276524572032	0.04402437806193403	0.8351945170060283	0.9983418229964571
RPL14	-0.04286645810837767	9.597611444057117	0.043879465108087524	0.8354648255924673	0.9983418229964571
DDX5	0.050871433083101596	8.55841502449613	0.04317333877493887	0.8367747396982506	0.9983418229964571
HNRNPA2B1	-0.04985273080754791	7.8894939575001315	0.041720743734781504	0.8394958203319728	0.9983418229964571
EIF5B	-0.04058076122374511	7.269607959536805	0.035295949830135696	0.8521827947109005	0.9983418229964571
RPL15	-0.02731406187033935	10.464643960294097	0.034921383913033004	0.8529904625408817	0.9983418229964571
NOP53	-0.04871815155619269	7.5518918099483034	0.03470844788057682	0.8534108329775699	0.9983418229964571
DDX24	-0.0464968644533412	6.963613002381208	0.03466095831038264	0.8534690349504754	0.9983418229964571
RPL35A	-0.02595830319528422	10.235302814802866	0.03290672675183622	0.8572453188380631	0.9983418229964571
RPL12	0.03004621409694197	10.37914046829468	0.03237168093640324	0.8583972517022109	0.9983418229964571
CYCS	-0.043318728534127444	7.2317641904738	0.03234348182017448	0.8584230964969657	0.9983418229964571
C11orf58	0.050491577498677026	6.868198126216561	0.03096343617832322	0.861424166970189	0.9983418229964571
COPS9	0.04882448096836088	6.679765191801323	0.030556293110740523	0.8623000915300101	0.9983418229964571
FTL	0.023587409390716723	11.260764185227277	0.030157847516755616	0.8632719615045267	0.9983418229964571
AHNAK	-0.06667625860456929	8.403210888785212	0.029717461210011013	0.8642623984785955	0.9983418229964571
SH3GLB1	0.04950427149489734	6.586322905242366	0.02919057472360076	0.865351488528972	0.9983418229964571
VIM	-0.050517323130072	9.9131216718799	0.02867631575259677	0.8666414186066069	0.9983418229964571
DPP7	0.0495959298021962	7.014468000630531	0.028512937366090393	0.8669607434538866	0.9983418229964571
SELENOT	-0.04332871256896705	6.869761261567556	0.026798651245420243	0.8709758018738067	0.9983418229964571
PRRC2C	0.05078736020581333	6.921771160188526	0.025823594813186267	0.8733381951343513	0.9983418229964571
FAU	0.026689457591357928	10.246585073269308	0.025463406215794897	0.8742638659431423	0.9983418229964571
RPL24	0.024946298986911964	9.565206800650953	0.025185316322098337	0.8749477655691785	0.9983418229964571
RPS21	0.03648503748554086	9.597331553127763	0.024285318000306932	0.87718346522932	0.9983418229964571
H2AFZ	-0.046923972340498325	7.379746579700543	0.023028916793117502	0.8803462006300777	0.9983418229964571
CTSS	-0.038531286854956874	7.579344416834905	0.02276429777353158	0.8810427533066719	0.9983418229964571
RPL13A	0.02849844621197666	11.038127449428815	0.0223007579421441	0.8822661848497345	0.9983418229964571
EIF1AX	-0.04735226691014626	6.641665413471671	0.021568584488755597	0.8841205518908812	0.9983418229964571
SNHG8	-0.03665106907382816	6.840414101839245	0.02146551970081037	0.8844229685400781	0.9983418229964571
ISCU	0.031551885279210164	7.537027258391681	0.020862334524297976	0.8860846840356039	0.9983418229964571
EIF4G2	-0.046042322981525906	6.747222492674108	0.019849351941139515	0.8888141561507714	0.9983418229964571
GNL3	0.03400898556544608	6.499852653303911	0.018795080536099875	0.8917787095812463	0.9983418229964571
UXT	-0.03333719708343358	6.792634590873922	0.01861148309105812	0.8923290403498595	0.9983418229964571
IGLV2-11	0.12117573415509883	7.581340541166093	0.018566735336585344	0.8925007572124777	0.9983418229964571
NAP1L1	0.03272481740789473	6.993497212617133	0.017487171043577127	0.8956241234796345	0.9983418229964571
CDK2AP2	-0.036933616344762304	6.755217870232345	0.01740893967541021	0.8958297225233516	0.9983418229964571
DNAJC1	-0.04033404862621567	7.367176882145431	0.01683748767359911	0.8975810519634324	0.9983418229964571
HNRNPDL	-0.023713262816708717	6.677623190128589	0.015709469014723865	0.9010066312408477	0.9983418229964571
SELENOK	0.023683524420282074	9.154062795350697	0.014483925203906891	0.9049929725702447	0.9983418229964571
FXYD5	-0.03645154887313995	6.577393694416117	0.013376944123712101	0.9086079921226182	0.9983418229964571
RPS4X	0.021691165248805724	11.075318170445442	0.012913674752898521	0.9102641056292571	0.9983418229964571
RPS23	-0.019518364334497457	10.440631288649083	0.012294980916731885	0.9124313594934432	0.9983418229964571
RPL6	0.015992983636755734	10.282763772572299	0.01163576173501392	0.9148018189686369	0.9983418229964571
IGLC2	-0.06085351686617658	16.895331681596275	0.011600849099959135	0.9149279283910872	0.9983418229964571
RPS27L	-0.023795267226100113	7.709171990951061	0.011045174276467134	0.916976710273937	0.9983418229964571
FUS	0.03763540988077387	6.713763820091935	0.011020389292989052	0.9170255706863744	0.9983418229964571
RPL4	0.022712345420148824	8.711429392643927	0.01011220779887818	0.9205555654957314	0.9983418229964571
B2M	0.02015456391090664	12.768607189210973	0.00985667820624814	0.9215600658182177	0.9983418229964571
HNRNPU	-0.027381005628922712	7.2293993189689045	0.009361211008588262	0.9235290119807216	0.9983418229964571
RPS12	0.016523531604759174	10.927708027903387	0.009323760514905988	0.9237035708010952	0.9983418229964571
MPHOSPH8	0.023722885746364344	6.708835973002856	0.00869505989853457	0.9262734775956738	0.9983418229964571
HSPA8	0.022281237620882292	8.122530563846295	0.00826013161472979	0.9281718075850887	0.9983418229964571
SDF2L1	-0.017142993078981223	8.787861199445787	0.007939647361871693	0.9295784831472114	0.9983418229964571
PTMA	0.015796623507402165	10.280755191527874	0.007364767486776525	0.9321685474782648	0.9983881710696171
RAB30	-0.03506556624238709	7.00306226520721	0.006803576893885991	0.9347801444376553	0.9984572659933539
PRDM1	-0.034417543071047794	7.35801726274801	0.00536960661219337	0.9420505088525956	0.998479158299564
MEI1	0.018795591352467906	6.670678005451171	0.005216290473433929	0.9428543881893754	0.998479158299564
CD27	-0.01701704854494853	8.588251003463737	0.004333831830089085	0.9479388381299911	0.998479158299564
RPL22L1	0.02027632405232962	6.73755903546689	0.004233058120648889	0.9485147023974774	0.998479158299564
RPL7	-0.015294159802492754	10.097928540227688	0.003625575304206923	0.9523768661070643	0.998479158299564
NDUFB8	0.009946251350551688	6.895223829540241	0.0030344287879573713	0.9564072294098673	0.998479158299564
TPM3	0.014779508452757875	6.918681630425122	0.002140097715899215	0.963383316739399	0.998479158299564
KLF6	0.013372877289272158	8.963186322912291	0.0018681167488754015	0.9658048109901907	0.998479158299564
HBA2	-0.04338305269562443	8.507328370619325	0.0017483116490899456	0.9669193828029319	0.998479158299564
IL2RG	0.01158150196711352	7.176269671440153	0.0017102879342291825	0.9672702976856894	0.998479158299564
RBIS	-0.0065964581342379015	6.841198764483675	0.0012076100389597038	0.9724896309761772	0.998479158299564
IGHG4	-0.02760042442278669	10.956513201831031	0.0010996431162176416	0.973761138482692	0.998479158299564
ATP5MG	-0.005728224647221693	8.640955093342791	0.000984819283694948	0.9751686095156266	0.998479158299564
LMNA	0.011889219419628982	8.447305908542358	0.0009763682423138251	0.9752751225766682	0.998479158299564
TAPBP	0.007809091236037564	7.0288263548724474	0.0008111324498473146	0.9774536546920782	0.998479158299564
HSP90B1	-0.004967412505576012	11.193525133557602	0.0006143714358275872	0.9803855981868874	0.998479158299564
MEF2C	0.004783156091914195	7.747202110597385	0.000454925977186078	0.9831198079221914	0.998479158299564
HAX1	-0.003484190503704531	7.096748495693268	0.0003229655025251421	0.9857736674674422	0.998479158299564
KDELR2	-0.005063491157200406	7.484159738950985	0.0002707840623831478	0.9869756781045604	0.998479158299564
EIF1	-0.0017909485009530838	10.489524957976176	0.00019142628687350953	0.9890506267939024	0.998479158299564
FCRL5	0.0029007982818296894	7.330286042511648	0.0001498067009227834	0.9903119597563717	0.998479158299564
ORMDL1	-0.0013875560459947252	6.559671853558162	5.551750376813668e-05	0.9940996569743556	0.998479158299564
SNRPD2	-0.0009941590334648343	6.948951449805238	2.9225541793898427e-05	0.9957196775506209	0.998479158299564
C19orf53	-0.0014327406084438962	6.966162622589224	2.6400828484016462e-05	0.9959320175896162	0.998479158299564
RNASEK	2.4222844257528956e-06	7.926896953423224	-7.512931018718808e-09	1.0	1.0
