## Supplementary Tables for "A repair-associated bronchial epithelial differentiation trajectory through *KRT14*+ basal and hillock-like cells drives airway inflammation and remodelling in childhood-onset asthma": ST_10K_Plasmacytoid_DCs.csv

	logFC	logCPM	F	PValue	FDR
CD53	1.386993084101036	8.580466379908337	7.247391917609473	0.015181938190364851	0.9982988872604664
HIST1H4C	1.6489061201784356	8.97746387093252	6.854813119417712	0.017703098852130145	0.9982988872604664
LINC00996	1.4994183699286676	9.056292413487588	6.419462458857747	0.02119343663920092	0.9982988872604664
TPT1	-0.7135893302742031	13.372073616932388	6.360018480232628	0.02194203320598468	0.9982988872604664
FCER1G	0.8876210709855402	10.363038002989947	6.317894884833282	0.02234292308123908	0.9982988872604664
HLA-C	1.1104532449230458	10.82153662463051	6.180423559325136	0.023631785023048725	0.9982988872604664
CTSZ	-0.928496257644085	8.92616027096312	5.751741335415775	0.028322493358266254	0.9982988872604664
NCF1	-1.067758091935293	9.160649418025175	5.58345434493203	0.030418819401381515	0.9982988872604664
UBE2D3	1.1512390519638551	9.092148458325498	5.5257015337628745	0.030973469191745182	0.9982988872604664
NSA2	-1.1464030036633104	8.872593776465127	5.522767573368726	0.031205620042501114	0.9982988872604664
SSR2	-0.8787963490486903	9.086186144814919	5.2344353448024075	0.03534216122081615	0.9982988872604664
YPEL5	0.8055991514225962	9.656966233195167	5.0017253088035885	0.0390682467653018	0.9982988872604664
RPSA	-0.6342476529453396	11.7754192628605	4.914935010520689	0.0405513874897754	0.9982988872604664
PLAUR	1.086254049742	8.588098778952244	4.839504958081204	0.040795326606829566	0.9982988872604664
PLP2	-0.7249554051533827	9.643954099377826	4.6464865778297675	0.045814869120499625	0.9982988872604664
MT-ND5	-1.1072450120992232	11.546744690409422	4.475514318748872	0.04945569739495924	0.9982988872604664
CHML	-1.5554900551161577	9.413809546508716	4.351703236024061	0.05245683758773087	0.9982988872604664
KDM5A	1.0698291892420386	8.898673131781463	4.249100840029411	0.054767821489428006	0.9982988872604664
RPL7A	-0.6102096992727681	12.02798628894008	3.910604162258698	0.06443257656755717	0.9982988872604664
B2M	0.560151835176637	14.140143152219547	3.7582432561137717	0.06933632379790067	0.9982988872604664
PRKCB	-0.6943157163130271	9.279924223593737	3.7462388680774263	0.06985959685302753	0.9982988872604664
PFN1	0.6410279648679076	10.470692237567718	3.601426821153773	0.07487901793526232	0.9982988872604664
RGS1	0.7227959020136412	11.36679720054124	3.563138805583275	0.07627838693454866	0.9982988872604664
AC004687.1	0.7014007680965954	9.705834844855307	3.4596285756189395	0.08032111980515733	0.9982988872604664
PAIP2	-0.723831875829131	8.902811480071641	3.358946603761755	0.08456770298270273	0.9982988872604664
RBMX	-0.7513337387078044	8.914592124099192	3.2473881859630183	0.0894519077993109	0.9982988872604664
RPL21	0.4881814205068321	13.21347647415272	3.2422855492908815	0.08953116823280413	0.9982988872604664
JCHAIN	0.680088030939682	11.814993606624814	3.051618811258506	0.09870314413815322	0.9982988872604664
RUBCN	-0.6465369098835815	9.832036858771701	3.04693218664728	0.09900378274068465	0.9982988872604664
HIVEP1	-1.1332386705360924	8.753677182544484	2.967485812879301	0.10316352143007392	0.9982988872604664
THBD	0.8344038064586373	9.183871078938944	2.9553993274553814	0.10370544701616644	0.9982988872604664
AC020916.1	-1.0399309854443153	8.622028054697028	2.952797878606004	0.10396004349140345	0.9982988872604664
CYCS	0.7829032925553709	8.987958010091651	2.8738127562687397	0.10821045888955069	0.9982988872604664
RPL23A	0.44913565577872455	12.498566209182519	2.8661468851583694	0.1087085661423965	0.9982988872604664
SELENOS	0.5898965636899708	10.183921350924493	2.846752780587825	0.10986475731365845	0.9982988872604664
PLEK	0.7729927984867853	9.277705163429458	2.832147999108389	0.11058686050053758	0.9982988872604664
PSMA7	-0.6071114724863503	9.456612429838259	2.6773724465005806	0.12027421519553594	0.9982988872604664
MAP4K4	-0.8021154446940297	8.47910676940414	2.6545448478757976	0.12159582561539993	0.9982988872604664
TRIM44	-0.775829955070172	8.735026090580096	2.6191966036617287	0.12411473910787517	0.9982988872604664
WASF2	-0.7697176863855268	8.758747126913864	2.6122638309441504	0.12458673665468319	0.9982988872604664
MAP3K2	-0.6591229497083899	9.537847792000937	2.609156101856091	0.12475337665622196	0.9982988872604664
SELENOF	0.7915630950176183	8.804874854982673	2.6030190285900074	0.1250790492639654	0.9982988872604664
CHMP1B	0.9566588688264592	9.397634917485949	2.5895505594490094	0.1259957814687519	0.9982988872604664
ODC1	-1.0016593293132285	8.673066980807032	2.5755100790502223	0.1270314160332092	0.9982988872604664
CD4	-0.7431834992591941	8.85457476333855	2.528275374714253	0.13040073563768562	0.9982988872604664
PSAP	0.5983779704263555	9.906272292481185	2.433550236800142	0.137239519112327	0.9982988872604664
CXCR4	0.4620432033661047	12.283301235649954	2.4008277616702896	0.13969006578828358	0.9982988872604664
UBE2B	-0.6572500163601896	8.898483354238355	2.3110965355980864	0.1469835296562756	0.9982988872604664
USP15	0.6903609613629647	8.76789038140413	2.2340107447456097	0.1531754239753763	0.9982988872604664
HLA-DRB1	0.5451317278695399	11.57334252078404	2.2245244138677984	0.15416894969351377	0.9982988872604664
RPS11	-0.41205590591946506	12.682617973645375	2.1851937542771016	0.1576356628900354	0.9982988872604664
RNASE6	0.7157322141885535	9.44785914358381	2.165221527735817	0.15943076988916718	0.9982988872604664
NDUFB8	0.8188509195882926	8.891755227658573	2.129398716405693	0.16228725881389897	0.9982988872604664
POLB	-0.9320656801768126	8.973234472162678	2.1294679600037587	0.16286311683832766	0.9982988872604664
LUC7L3	-0.5181106647084557	9.187158557826502	2.122267982651517	0.16353362595160265	0.9982988872604664
SSR3	-0.615685466371811	9.098328203790254	2.0389105687489057	0.1715748941360377	0.9982988872604664
ATP1B3	0.6585718478840334	9.592701652830652	2.0008779984599188	0.17531459858111012	0.9982988872604664
IQGAP2	0.7393884494299198	8.636554452904951	1.9572911615199733	0.17959713483660827	0.9982988872604664
RPL31	0.4953016495609233	11.469707644465311	1.948178676040441	0.18075582472849244	0.9982988872604664
SELPLG	-0.5932109465214731	9.050697618260827	1.9405193963582779	0.18170787694685778	0.9982988872604664
HLA-E	0.48163085833680813	9.887533344999547	1.885742148794748	0.18757910765429597	0.9982988872604664
OST4	0.5227353205418217	10.016025357678364	1.8236426290447003	0.19463382745210786	0.9982988872604664
LILRA4	0.499661458047719	9.931971908655795	1.8213896900764306	0.19489776600081346	0.9982988872604664
SEPTIN6	-0.5952329960822524	9.465796660058764	1.8026869185655667	0.19715095132875435	0.9982988872604664
TYMP	0.6406941809699663	9.035487409594195	1.794801613574523	0.19784458201537633	0.9982988872604664
SNHG6	0.5848986916443887	9.044065761470778	1.757564191493501	0.20252727206503024	0.9982988872604664
NFKBID	0.7817357107063453	9.095139855077955	1.731027657368858	0.20580033625721708	0.9982988872604664
PPM1K	-0.5322896864375295	9.831289704269482	1.7305802404134518	0.20586645279066781	0.9982988872604664
COMMD6	0.42994797076495317	10.390519857272674	1.6815017572508888	0.2120788731110589	0.9982988872604664
MZB1	-0.5546520234050238	9.897929483781278	1.6618418633337966	0.21468263041204963	0.9982988872604664
RPL38	0.4420488047873583	11.227687380422358	1.6002507822679115	0.22294408434142657	0.9982988872604664
RPL39	0.39605127138248003	12.802146915966633	1.5927568717988327	0.22397617714088752	0.9982988872604664
RPL41	0.33144769903361826	13.576216217424053	1.5908220591159024	0.22424511039876985	0.9982988872604664
SSR4	-0.3846727962886088	10.692467150491959	1.5898469724338218	0.22439639587953997	0.9982988872604664
SET	-0.46796077314380036	9.442415870145362	1.5900416023490085	0.22445325490621065	0.9982988872604664
DDX5	-0.47311040099219787	11.109069213189082	1.580202135862484	0.22573866276033178	0.9982988872604664
PPP1R14B	-0.38569631967030715	10.794790147597206	1.5688820123689857	0.2273407998446505	0.9982988872604664
MTDH	-0.4640854183935599	9.854078647862115	1.5684416665367253	0.2274477679011307	0.9982988872604664
YWHAB	-0.5019604571277019	9.480844621183676	1.5640152565626528	0.22811667615902786	0.9982988872604664
RPS15A	0.3481606966467023	12.827357628234335	1.5331257308362527	0.23247385722608446	0.9982988872604664
RPL34	0.43806996254968145	13.098039428098634	1.4674285616880087	0.24232502472934275	0.9982988872604664
TMSB4X	0.5042385527030143	13.624683547582494	1.4585835117925723	0.24369226200001587	0.9982988872604664
UBE2D2	0.5653773344305523	8.864206990835868	1.4512505303360657	0.24479192103602354	0.9982988872604664
SOCS3	0.5687452051877094	8.75761841302717	1.4253238631115068	0.24895441142411295	0.9982988872604664
MAN2B1	-0.5870248238796218	8.739907668290355	1.4066965985042692	0.25204720570060934	0.9982988872604664
NR3C1	-0.5882488726661337	10.980769910599777	1.3804082425978872	0.2562377062202325	0.9982988872604664
DDX24	-0.5611421098787941	10.139615969303296	1.3556640871188077	0.2604071001767173	0.9982988872604664
JAML	0.516452504077962	9.1688424767577	1.3383207343667698	0.26339762620290874	0.9982988872604664
PPIB	-0.39157318056677576	10.222168171075555	1.3376100955738486	0.26348069018180487	0.9982988872604664
SF1	-0.5076449763314872	8.916694283569639	1.3132780629939302	0.2678152452154404	0.9982988872604664
PTMA	-0.287352287082919	12.614958371555403	1.277937566196015	0.2739831062714179	0.9982988872604664
RPL27	0.30874147764450033	11.871512759050777	1.2318659554130391	0.28250246786499605	0.9982988872604664
SEPTIN7	0.5201747546334765	9.036520241948052	1.2309644126265455	0.28265327005275087	0.9982988872604664
LTB	0.7016020069953897	10.591091284323888	1.2273637303707243	0.28337926760481263	0.9982988872604664
EEF1A1	-0.27386255038684965	13.758086444718563	1.2090019169680393	0.28685975306575184	0.9982988872604664
HNRNPU	-0.4973948427879066	10.266666371142781	1.205783631409487	0.2875066531116708	0.9982988872604664
HNRNPM	0.535785270003443	8.923167218938502	1.195165780963983	0.28949183325419614	0.9982988872604664
RBM25	-0.46288112517543634	9.431757521553353	1.1882107757727898	0.2909928775365891	0.9982988872604664
PLD4	0.41886732100190477	10.289035428376192	1.1846045306655453	0.29164591594180345	0.9982988872604664
RPL27A	0.33498918396730987	12.539653557770457	1.1700262866089248	0.2945046032372717	0.9982988872604664
MCL1	-0.34257649233463605	10.48969541788039	1.1602118859761579	0.29648895112280577	0.9982988872604664
FAU	-0.28964494781933325	12.024924179928492	1.1536649181275238	0.2977966266870864	0.9982988872604664
HNRNPK	0.437761210154651	9.154838246466369	1.1534022701657975	0.29789391972409374	0.9982988872604664
RANBP2	-0.6419425106582742	9.707857582863179	1.1461828713683757	0.29939247598221586	0.9982988872604664
THEMIS2	0.5134426495307125	9.243441607642378	1.1408917474700764	0.3004611324510712	0.9982988872604664
RPS19	0.3071607880933804	13.164701837935326	1.1261945762442196	0.30343545780100156	0.9982988872604664
RPS27A	0.29150780120043895	13.265326034663586	1.0999476068329817	0.308962172532125	0.9982988872604664
FAM53C	0.4925433069604876	9.054373310115396	1.0952371097160036	0.3100208816254717	0.9982988872604664
EIF4G2	-0.5010516888264472	9.213386921411965	1.0905313503359204	0.3110836198686289	0.9982988872604664
TMA7	0.4390394128532628	10.217681421054014	1.0891571586682014	0.3113069488406559	0.9982988872604664
LAPTM5	0.41526773928449473	9.28637576620044	1.0786165477200251	0.31362552536385424	0.9982988872604664
CTSS	0.5004929107219717	9.268020764000847	1.073405246704696	0.3147140103475934	0.9982988872604664
HNRNPUL1	0.47760999543717747	8.965034677791381	1.0630323643900164	0.3170523262639101	0.9982988872604664
GNB1	-0.6713247151250239	8.525023378492497	1.050672445772645	0.3197829353079549	0.9982988872604664
TAPBP	-0.46254845005540834	8.957429994636765	1.0397044410223235	0.3223061908186644	0.9982988872604664
EDF1	-0.39808303166663683	9.36314781056402	1.033317661623195	0.32372506133059953	0.9982988872604664
IRF2BP2	0.37908363595082656	9.609727014676192	1.0242492989803271	0.3257620103128952	0.9982988872604664
CD74	0.2840076084372552	13.538143486635047	1.0221080219256902	0.326195677812942	0.9982988872604664
SNRPG	0.4717781202560446	8.876554361093005	1.020042017431713	0.3267601254558724	0.9982988872604664
PMEPA1	-0.4725304908071601	9.825188331520534	0.9998181760976812	0.3314251906900676	0.9982988872604664
DERL3	0.4872267279621165	9.22911885460514	0.9500704798328948	0.3434219894485001	0.9982988872604664
AP1S2	-0.4889425355419115	9.052047665488294	0.9339327194835702	0.34750446276528657	0.9982988872604664
CYBA	0.2894876223479493	11.946967747601361	0.9321492679263177	0.3478438076711182	0.9982988872604664
NAP1L1	-0.31874673183770963	10.326582103485297	0.9280815906024116	0.34888807612117845	0.9982988872604664
RPS13	0.25402229801391735	12.536922368031199	0.9239483140016017	0.34991667301180795	0.9982988872604664
PA2G4	-0.49922479171605216	8.663563486986583	0.9164047147308311	0.3519362828429192	0.9982988872604664
CALR	0.5020062629840182	9.305590870170805	0.9153749214049864	0.3521457128165628	0.9982988872604664
ROCK1	-0.5836897605514049	8.587467291297509	0.9134680955966192	0.3526206282690757	0.9982988872604664
LRRFIP1	0.38120598122362237	9.459380338343962	0.9075571850153279	0.3541756223339637	0.9982988872604664
CLIC1	0.4040827248242252	9.49317276800935	0.9039157998561453	0.3551133436655364	0.9982988872604664
SELL	0.4003141217434713	9.352306185723144	0.9013279420214565	0.3558021248932536	0.9982988872604664
TCF4	-0.3324562308259184	11.47404780654953	0.8981579356709505	0.3565593763163366	0.9982988872604664
SFPQ	-0.4608540609634337	9.507904829131114	0.8834633719518494	0.36049040809101596	0.9982988872604664
EIF1AX	-0.4144884542924017	8.722755533683149	0.87311181122519	0.3632604173974582	0.9982988872604664
RPS5	-0.3337341244800448	11.939999383708448	0.845131235261451	0.37079759951394353	0.9982988872604664
STMN1	-0.4158729225060862	9.486299136846599	0.8443834068571197	0.37107234059574623	0.9982988872604664
NACA	-0.2829296736454911	11.92445331562161	0.8405380632117341	0.3720701831757842	0.9982988872604664
RPL5	-0.23568004328642944	11.941159311860208	0.8337352624155497	0.37396652478155357	0.9982988872604664
GUK1	0.3603794097042688	9.996921190901173	0.8221315330884004	0.3772656952358441	0.9982988872604664
SPN	0.5795962200559417	8.876537793525882	0.8183378378585499	0.3782541156903594	0.9982988872604664
KLF6	-0.3935167595060625	9.232815825170205	0.8171607635957261	0.3787364015163558	0.9982988872604664
TCL1A	0.757666879376318	9.543901763938415	0.8145279531680085	0.37940615332751915	0.9982988872604664
HNRNPH1	0.46491674138210964	8.94161027456587	0.8070627910107828	0.3816391168803748	0.9982988872604664
CCNI	-0.30401763782211916	10.098668790227448	0.8021579442652209	0.3829845116828188	0.9982988872604664
TRIR	0.4822709172123657	9.011286041915875	0.7914984485354134	0.38605600512893	0.9982988872604664
DDX21	0.4676781745529844	9.020290165019249	0.7764982156975005	0.39052370318780094	0.9982988872604664
PNISR	-0.332045186181577	9.966088197287734	0.7751187340574889	0.3909526337515268	0.9982988872604664
PHACTR1	-0.4928469267907652	9.246770197098886	0.7678782839590428	0.39317738773804867	0.9982988872604664
HNRNPA3	0.41796471353185083	9.468606586212562	0.7666855722176513	0.3935090409019224	0.9982988872604664
CDV3	-0.709349013013615	8.357523844350784	0.7657446730690268	0.39369454473151533	0.9982988872604664
CIITA	-0.4379709815683542	9.470401589096129	0.7545284152879059	0.3972151552533125	0.9982988872604664
RPL29	-0.2823930976194561	12.059131413842215	0.7455453868212119	0.39991174926368955	0.9982988872604664
TCEA1	-0.41647995179882996	8.728150263234163	0.7385824622386371	0.40216856370998044	0.9982988872604664
IDS	-0.36019458647682884	9.53599434577182	0.7271535506453775	0.405723018394731	0.9982988872604664
TPM2	-0.4290308004680503	9.24695057119158	0.7172116783884241	0.40891111851701734	0.9982988872604664
NUTM2B-AS1	-0.4856981490448853	8.833295483255077	0.7098232014914717	0.411298573713887	0.9982988872604664
EEF1B2	-0.3198775407909303	11.284074892366386	0.7065786450204151	0.41225471082342413	0.9982988872604664
PNRC1	-0.33152759964881573	10.394791188299061	0.70618955714279	0.41239223959431415	0.9982988872604664
CREM	0.3340630934180161	12.20204813259194	0.7020214779373374	0.41373315623095974	0.9982988872604664
SMG1	0.5772306368737636	8.761185632972964	0.6955064076834092	0.415814369116705	0.9982988872604664
FTH1	-0.24317329913506183	13.457450276149931	0.6933042357012523	0.41658912475759435	0.9982988872604664
SON	0.32206564442017566	10.095743170219535	0.6888164426531475	0.41809883226951305	0.9982988872604664
SNRPD2	0.39048131764260496	8.94739357538614	0.6618015815949874	0.4272176255689466	0.9982988872604664
C11orf58	-0.31370435202533525	9.398895612518622	0.6431442083082639	0.4337133729387673	0.9982988872604664
DNAJA1	-0.3873928950064132	10.181314668424113	0.6390361791119735	0.4351101249511131	0.9982988872604664
DDIT4	0.32223836712857196	9.496003978577468	0.6314243111547162	0.43783834700656854	0.9982988872604664
CCNL1	-0.36400695316235004	9.115258088670995	0.6258142859240408	0.4398802743297746	0.9982988872604664
SKIL	-0.436398756204817	9.397994529553863	0.6223050182891982	0.44112276357264124	0.9982988872604664
DNAJB6	-0.39020403615840826	8.755630608683735	0.6181828705269975	0.4426355265145694	0.9982988872604664
FMNL1	0.40600009788851066	8.682603052823847	0.6145644121176744	0.44389043003542905	0.9982988872604664
RPL24	-0.24877407536225363	11.622325979001383	0.6092432719564641	0.4458096615870971	0.9982988872604664
RPS16	-0.22712531707557096	12.470742596584238	0.5961000606056036	0.45067241446923956	0.9982988872604664
SRSF2	-0.34000985617828205	8.978813210667358	0.5953783585267466	0.45102980371339507	0.9982988872604664
RHOA	-0.29354817234172087	9.422468561557336	0.5926047456870684	0.4520407634322522	0.9982988872604664
LINC-PINT	-0.29460945519033865	10.255662631468022	0.5774324313128661	0.45774847915528105	0.9982988872604664
HNRNPA1	0.30750762706927975	10.303806145409261	0.5702718454098143	0.4605077443097657	0.9982988872604664
RBX1	0.28357625505712003	9.40489245485496	0.532258554834676	0.47564576292995486	0.9982988872604664
RNF213	-0.3794446539776294	8.746302715888703	0.5318141440683051	0.47585235259060144	0.9982988872604664
RPL36	0.2241831910367998	11.38278810104211	0.5312324285589473	0.47601546069073863	0.9982988872604664
HLA-DRA	0.20194382999410526	12.43087155982561	0.518803143209225	0.4811418843339197	0.9982988872604664
HCST	0.2823253167084532	9.06865785082467	0.5158766255104222	0.48243103388030406	0.9982988872604664
ZFAS1	0.33077604429295676	9.451036440771169	0.5115570678625244	0.484222211650434	0.9982988872604664
UQCRB	0.2396428760216776	9.903266094540042	0.4903676178219075	0.4932654344810816	0.9982988872604664
NR4A3	0.29693303110479397	10.858711612153604	0.48150122472339435	0.49712380652932064	0.9982988872604664
RPL35	0.20553025522364335	11.924840501305741	0.47986916902035165	0.4978390126515756	0.9982988872604664
ANKRD12	-0.29918859881871623	9.40229083359398	0.459835900860208	0.5068842604490091	0.9982988872604664
CORO1A	0.2876340103368674	9.438384928268436	0.45935310285896735	0.507089244799348	0.9982988872604664
PTPRC	0.43273522185117724	9.136084715946943	0.45512027635655034	0.509038033195635	0.9982988872604664
RPL14	-0.20883903822748578	11.588373135534049	0.4458329971225731	0.5132869816794866	0.9982988872604664
CYBB	-0.3061176373864783	9.32932066580273	0.44559161873265296	0.5134559118873187	0.9982988872604664
TPM3	-0.2816796556509748	9.829472737417658	0.4335173391813018	0.5191178448638788	0.9982988872604664
SRSF11	0.2707736165769807	9.221454331395133	0.4260198638951335	0.5227272368281983	0.9982988872604664
HLA-DMA	-0.26330676495432653	9.580472071562097	0.422310134011351	0.5245171595089421	0.9982988872604664
DAD1	0.3172920498137775	8.943525737742942	0.4163761044321146	0.527413125788844	0.9982988872604664
RPS26	0.341483254626964	11.171438350122813	0.4036644882608766	0.5336685461074959	0.9982988872604664
HMGB1	-0.19879157725430383	10.533437681036034	0.39726107210193623	0.5368993634670782	0.9982988872604664
DDX3X	-0.2721164976826674	9.297116156166053	0.38690706121450097	0.5422386412131579	0.9982988872604664
PSME2	0.29738881405626094	8.790952948136676	0.3861861844696114	0.542505722588334	0.9982988872604664
RPL32	0.18208747212272577	12.78304982396856	0.38556849688311634	0.5428759780341801	0.9982988872604664
NCL	-0.3034136056726788	10.060136663320547	0.38223494164668265	0.5446249864008004	0.9982988872604664
RPL19	-0.1866256217870045	12.854245534771165	0.3806510507401051	0.5454315899674843	0.9982988872604664
H2AFV	-0.25982077714888846	9.016763100629824	0.3793276719019268	0.5461870606919392	0.9982988872604664
SNHG8	-0.2995847299730887	9.14335043109162	0.37900973299857005	0.5463502395267503	0.9982988872604664
RPL13	-0.15675729671677108	13.632727784129173	0.3774871695791155	0.5470878473417466	0.9982988872604664
RPL12	-0.17363065509194403	12.181851942766611	0.3736379032686589	0.5491169926940198	0.9982988872604664
RPS25	0.17654493091016146	11.961848757066516	0.37328346916208344	0.5493048209779607	0.9982988872604664
RPL36A	0.19858005640270915	11.625592186786843	0.3717972959857649	0.5500930678913774	0.9982988872604664
GRASP	-0.4261042516872908	8.93249614824016	0.35662303608287066	0.5583187515374648	0.9982988872604664
MALAT1	-0.1494890726037641	17.037499101427294	0.35380722489784466	0.5598013737064971	0.9982988872604664
GLIPR1	-0.27758864109490405	9.547287513585376	0.35075777623828336	0.5615196769963746	0.9982988872604664
ATP6V0C	0.24607223871937217	9.300891159141546	0.3484174779945381	0.5628030588329603	0.9982988872604664
ACTR2	-0.2671246299870615	9.270323149019497	0.34313043034239804	0.5657779224341806	0.9982988872604664
RPL37	-0.21062662713411906	12.443692145923617	0.34266109364003355	0.5659888295838855	0.9982988872604664
OSBPL8	0.30209235472147355	8.70518331395215	0.34049506333238067	0.567230306347241	0.9982988872604664
PAXX	0.30425431229387484	9.172440005231831	0.33987323669302916	0.5675961711576869	0.9982988872604664
RPS24	-0.1473973416383767	12.532487218763105	0.33922271966925444	0.567924883616429	0.9982988872604664
PTCRA	0.2370107666801028	9.48671713828508	0.338940473036067	0.5681221345651883	0.9982988872604664
HSP90B1	-0.19994222432712075	11.097585960162634	0.3387588502378261	0.5681901827991719	0.9982988872604664
GPBP1	-0.32632900953692723	9.046715506225828	0.336627060864873	0.5694564551553523	0.9982988872604664
RNASET2	0.2023036570627674	10.443992951022736	0.32755237985559343	0.5746104026491212	0.9982988872604664
TPR	0.4016872604721815	8.554384725942102	0.3257226577903069	0.5756713411475003	0.9982988872604664
HMGN2	0.22792266433608188	9.512928383773463	0.3120413685087752	0.5837495251510547	0.9982988872604664
MZT2B	0.31315424724757707	8.681703465781887	0.3082191224867236	0.5860030632090493	0.9982988872604664
SRSF5	0.23468994609318983	9.155943097556118	0.2999710734831729	0.5910552266243218	0.9982988872604664
SPIB	0.2523975305058987	9.711719658450605	0.2992534039571591	0.5914874751983504	0.9982988872604664
RPL4	0.21205385399439067	11.158485273943594	0.28527193249082017	0.6001865992468373	0.9982988872604664
RPL9	-0.16672890268038298	12.657100016824472	0.28308369026098895	0.6015733187580001	0.9982988872604664
HLA-DQA1	-0.22533799938705804	9.864267130568068	0.28036154934865504	0.603333714751374	0.9982988872604664
GNL3	0.30603198245838287	8.702978236180234	0.2788259652074585	0.6042929789282425	0.9982988872604664
HNRNPA2B1	-0.20064135741905334	10.217443044726298	0.2772643560182935	0.6053156559295827	0.9982988872604664
RPL35A	0.1433077421029826	12.122105656341306	0.2759210249195987	0.6061728538489806	0.9982988872604664
OAZ1	-0.14026629159697523	11.08881107691212	0.2666745244936894	0.6122276440664427	0.9982988872604664
LITAF	0.24971003951341578	8.879026602239675	0.26494819622732874	0.6134107501851485	0.9982988872604664
EEF1D	-0.21039957351589236	11.021840513909009	0.26424328304215244	0.6138413710698026	0.9982988872604664
SLC7A5	0.24700383413930024	9.022993149967101	0.2641027146106438	0.6139768684428565	0.9982988872604664
RPL22	-0.15763529702490336	11.59088993289289	0.2638950699939935	0.6140712902856496	0.9982988872604664
IGFLR1	0.2447038445946815	9.520413227695911	0.2606630453423627	0.6162625532311095	0.9982988872604664
MTPN	-0.21283004858356977	8.911475206735801	0.2515512592576292	0.6224717656945435	0.9982988872604664
ATP6V0E1	0.2259884720424371	9.519374062293219	0.25089442968760733	0.6228992369938852	0.9982988872604664
ITM2C	0.16977005273756446	10.840156976598353	0.2507317579985307	0.6229869376275572	0.9982988872604664
RPS3	-0.15588158723034026	12.509923263501587	0.2413170694960744	0.6295393934405232	0.9982988872604664
SH3KBP1	0.2809803826191634	8.68510548000647	0.2350526181289312	0.6340160710442679	0.9982988872604664
YWHAZ	-0.17832441076747205	10.447502595953189	0.2336627684372386	0.63499647328395	0.9982988872604664
TSPYL2	-0.1951140892158241	9.781253335635114	0.2285493123229481	0.638713795863507	0.9982988872604664
RPS28	0.1535311896974169	13.00646250646198	0.22656895938848146	0.6401402314728656	0.9982988872604664
S100A4	0.20181675525683695	9.37749809324004	0.22587142379558472	0.6406861598798317	0.9982988872604664
HLA-DPB1	-0.16897904234479721	11.268032762505603	0.22137439578509008	0.6439777492389729	0.9982988872604664
RPS12	-0.12413725458046757	13.519141853268824	0.221336206052118	0.6440040966966425	0.9982988872604664
SNHG7	0.28453422705855885	8.900631787640867	0.2203526070365379	0.6447798954695798	0.9982988872604664
IL3RA	-0.19360610127059374	9.475326127181448	0.2177057178827755	0.6467500365692254	0.9982988872604664
INPP4A	-0.19590538700149504	9.076629302391174	0.2152057475124585	0.6486482448616689	0.9982988872604664
FAM177A1	0.2503222196892968	8.822008490473554	0.2138136224595915	0.6496752110262172	0.9982988872604664
ATP5MG	0.1632326568738115	10.257118282761075	0.20183935259702165	0.6589264735132196	0.9982988872604664
ERP29	-0.174931467574461	9.978898656431543	0.19866039630221927	0.6614464200489966	0.9982988872604664
NRDC	-0.21656183503805515	8.811626973437884	0.1949008853590433	0.6644810726696778	0.9982988872604664
PPP1R15A	0.20377834624807362	9.25980546826006	0.1937990727163339	0.6653559616422162	0.9982988872604664
CFL1	0.13239163708742419	10.857745970834339	0.19270468135346297	0.666209014868721	0.9982988872604664
ALOX5AP	0.16515311075121408	10.951200799601379	0.1917296661868473	0.6669977829258329	0.9982988872604664
TMSB10	0.12931776244197724	11.920892323952529	0.1890794895700099	0.6691548678509167	0.9982988872604664
CORO1C	-0.2541286269528382	8.451714150676171	0.18794654440390102	0.6701021106588361	0.9982988872604664
ANKRD11	-0.196112043194719	10.13534050894989	0.18523394886562947	0.6723316508476586	0.9982988872604664
ETV3	-0.2676471321214766	9.131188069624915	0.18193281296723807	0.6751119952057036	0.9982988872604664
POLR2J3	-0.24137603824776793	9.220446653087107	0.18106543049840995	0.6758356911810961	0.9982988872604664
RPL3	0.17510593887974937	12.903630722586222	0.18013203034740805	0.6765832024855849	0.9982988872604664
HERPUD1	-0.16346995151824656	10.868269521766758	0.1782696896548309	0.6781600913928552	0.9982988872604664
RPS27	0.1501471852686957	13.696349250527655	0.17766045911647488	0.6786737376652054	0.9982988872604664
PPIA	0.12816838029954766	10.628714270959437	0.17505210082380432	0.6809043742425083	0.9982988872604664
MPEG1	-0.16569919049290519	9.458960412430965	0.16904285764162003	0.6861295308489448	0.9982988872604664
RPL17	0.1179807301179409	12.58610551928519	0.16723643242589611	0.6876863336481217	0.9982988872604664
HCG18	-0.25864614935401997	9.792637385368659	0.16638730772467228	0.6884544223841587	0.9982988872604664
RPS17	0.178619307198862	12.024945545678406	0.16610326666389316	0.688686138083908	0.9982988872604664
RPL18	-0.12212347411258086	12.264769791836367	0.1590823548491668	0.6949692865379364	0.9982988872604664
PPP1R10	-0.2618136926663062	8.852106582185309	0.1545112328030624	0.699188580926799	0.9982988872604664
LILRB4	-0.21717853908325122	8.748324554639415	0.15399060897184733	0.6996567682294	0.9982988872604664
SELENOK	0.18298594449064973	9.915511588174326	0.14878900348756863	0.7044952362234034	0.9982988872604664
RPL7	0.17010193373894233	12.385849406285079	0.14455221813838812	0.7085062228886436	0.9982988872604664
FUS	-0.12574094101284364	9.707366117461353	0.14437891523589713	0.7086903960219115	0.9982988872604664
IRF8	-0.1497393740892891	10.287397736549275	0.14124742656672068	0.7117008741427806	0.9982988872604664
RPLP2	0.11217320447128018	12.659866135187354	0.1395762994167687	0.7133216667018413	0.9982988872604664
ACTB	0.12214829047209456	11.733413094340165	0.13945704831008193	0.713439042883997	0.9982988872604664
NR4A2	-0.17332655302301217	10.132764339806586	0.13931173595760862	0.7135903460712066	0.9982988872604664
RPL18A	-0.1018290761127669	12.734909044770303	0.13825282794950508	0.7146189955099723	0.9982988872604664
NEDD8	0.16650378406759245	8.983661189173661	0.13538842324027048	0.7174695474947139	0.9982988872604664
PDIA3	-0.15948661763071745	9.205390015915887	0.1323505491391963	0.7205245888454613	0.9982988872604664
RPS14	0.09585764164236563	13.231030544162689	0.1322707944325974	0.7205733066587467	0.9982988872604664
IRF4	0.12751919432107953	10.859273855301918	0.13151326938486887	0.7213410154132325	0.9982988872604664
ATP6V0B	-0.13970160879656918	9.31944328496456	0.13021548414654535	0.7226824443803765	0.9982988872604664
OSTC	0.16123340896272212	9.188538080351	0.1301345479788316	0.7227678379609607	0.9982988872604664
RPS4X	-0.15667903598410013	12.823472759236136	0.12816882801183624	0.7247456320490258	0.9982988872604664
RPL36AL	0.124856445280641	10.4852823452213	0.12796165319102532	0.7249640350594095	0.9982988872604664
FCGRT	-0.14411447125934967	9.037617868029976	0.12708314548739502	0.7258946499947528	0.9982988872604664
IGKC	-0.13226742633467434	10.631422773283907	0.1269105097926993	0.7260449378079148	0.9982988872604664
EIF2S2	-0.16340678685724905	9.095415087313562	0.12575002440024374	0.7272735248072578	0.9982988872604664
NDUFS5	0.1529548605485136	9.262599314101616	0.12521840796290915	0.7278175064495549	0.9982988872604664
RPS9	-0.10844269317212808	12.509984001688185	0.12473725576223442	0.728294651407945	0.9982988872604664
CNPY3	-0.1590718641882552	8.968312459353944	0.12395556539335006	0.7291439053341285	0.9982988872604664
ATP5F1E	-0.11099434721585674	11.277161661026112	0.12225093274480255	0.730901834604238	0.9982988872604664
GRN	-0.13876365372917399	10.005104279075457	0.11999625577140427	0.7333005098436134	0.9982988872604664
RPS21	-0.12529791560833137	11.776532021721057	0.11704111758368267	0.7364603142285846	0.9982988872604664
PNN	0.16946221002847664	8.859283960490037	0.11639002725716482	0.7371751177275898	0.9982988872604664
HSPA5	-0.18193843773899993	9.69513434590699	0.11512273235304134	0.7385588887449732	0.9982988872604664
RNASEK	-0.12052084408931771	10.092072830215713	0.10981266444720146	0.744417928287621	0.9982988872604664
SCT	-0.13753235933493108	9.498519089602997	0.10965809663291579	0.7446017299949224	0.9982988872604664
EIF4A2	-0.16738718230418348	8.848332202342638	0.10897078849015616	0.7453844973509318	0.9982988872604664
ITM2B	-0.1677077231751856	9.216255031076	0.10558561216166172	0.7492190858700895	0.9982988872604664
RPL6	-0.08537374768337529	12.644562711502065	0.0978956414049899	0.75817619527318	0.9982988872604664
RPL23	-0.09553704413401219	12.28395062353296	0.09559374963439307	0.7609408502652784	0.9982988872604664
PTPRE	0.1156106118359725	10.269232991324062	0.09466037818621918	0.7620785861958093	0.9982988872604664
RPS20	0.10849094381154932	12.400281358934055	0.0935259487679185	0.7634556744228471	0.9982988872604664
IFI16	0.1879511851829356	8.434503546897956	0.09276387422465299	0.7642585321276703	0.9982988872604664
SLC15A4	-0.13985434527052534	9.432378263138446	0.09169450054919055	0.7657292078915654	0.9982988872604664
RGS2	0.11617588160222475	11.934619958717308	0.085248568077149	0.7738408581339375	0.9982988872604664
HLA-A	0.11823539090984636	10.797434048648668	0.08260795427528983	0.7772717154940783	0.9982988872604664
EEF2	-0.11691114693596555	10.408769534267469	0.08150168446350069	0.7787266338268017	0.9982988872604664
EGLN3	0.18729879141978967	9.515135823550926	0.08040798670943684	0.7801867716450901	0.9982988872604664
GPR183	-0.09965961571695024	12.89722612055445	0.07960024905336731	0.7812463972534501	0.9982988872604664
CD83	-0.12318008470855799	9.691188735227344	0.07205693632449454	0.7916091066690828	0.9982988872604664
SLC25A6	-0.1426616188903224	10.108174997447449	0.07065839379342168	0.7935849401410262	0.9982988872604664
PRPF4B	-0.14486906253930085	8.612281764240924	0.07064344894289072	0.7936181944709164	0.9982988872604664
CAPG	0.1310852263647784	8.879467333268936	0.06655315085727223	0.7995286692732098	0.9982988872604664
UBC	-0.09838660674481804	10.907566063920637	0.0662144421369541	0.8000214077127127	0.9982988872604664
EEF1G	0.13485159819256337	11.788579085235328	0.06549833802004942	0.8010797366403998	0.9982988872604664
DNASE1L3	0.13472248070584456	9.183214816369516	0.061875847796221545	0.8065537287143485	0.9982988872604664
PFDN5	0.08699592478733188	10.722502399018031	0.061605297642707835	0.8069528576565064	0.9982988872604664
MALT1	0.12220855448667772	9.503110084815313	0.061414859734679944	0.8072583996909861	0.9982988872604664
SEL1L3	-0.10256710015963744	9.586342739458132	0.059946704902063455	0.8095252773138338	0.9982988872604664
RACK1	0.08054173020573767	11.600161393849236	0.057449786646987536	0.813440224364281	0.9982988872604664
BID	-0.10319385470242623	9.154950011059617	0.05728561457541451	0.8137218346472666	0.9982988872604664
MYL6	0.06952006376296038	10.938460599786625	0.05477478318030527	0.8177513184334276	0.9982988872604664
HNRNPA0	0.09438358820302248	9.230109103030616	0.051211248852507864	0.8236851386348208	0.9982988872604664
TLN1	0.11760543533296491	8.84114501469238	0.05112615661078685	0.8238329576031647	0.9982988872604664
RBM8A	0.10472643038901712	8.773412930440163	0.051019345554124344	0.8240025406742308	0.9982988872604664
RPS7	0.06666992261277567	12.199739372894307	0.05101065489891102	0.824007541485646	0.9982988872604664
FTL	0.07368354299447229	12.278791495163917	0.05077723140989108	0.8244034455840712	0.9982988872604664
RPS18	0.05481817592789345	13.484350086781678	0.04698407279002121	0.8309771395537697	0.9982988872604664
SNHG5	0.1379194095845891	10.264176534361702	0.046029073892912116	0.8326798660489682	0.9982988872604664
PDE4B	-0.09591698655507212	9.069533876311667	0.045904834946254316	0.8329180444914899	0.9982988872604664
RALGAPA1	-0.15460836703337366	8.552152735284388	0.04532509850430539	0.8339561244181066	0.9982988872604664
RPL30	0.059825134220448356	12.418638392023363	0.04441817316874961	0.8355835803268109	0.9982988872604664
RPL26	-0.05339828815934947	12.75782271524185	0.041181678066655	0.8415970807539859	0.9982988872604664
RPS8	-0.0508630155009627	13.304471848041516	0.041004099378820325	0.8419339940782148	0.9982988872604664
APRT	-0.07792513325662173	9.235272232855333	0.0406992455166424	0.8425297663286935	0.9982988872604664
RPS15	-0.05120435892196504	12.332998242732584	0.03990800163215958	0.8440311349454938	0.9982988872604664
RPL37A	0.07208070495598898	12.534046670985706	0.03923902999308348	0.8453257496791262	0.9982988872604664
TCF25	-0.07997978273517518	9.22659294792682	0.037518012057365914	0.8487255367533888	0.9982988872604664
GNG5	-0.08004247325532061	8.974731470941169	0.034592292820201306	0.854672775610313	0.9982988872604664
PRMT9	0.08792794612449056	9.687827766605384	0.03398134216501876	0.8559369478377407	0.9982988872604664
SUB1	0.06234282822241249	10.307544919867752	0.03384751144894172	0.8562120624145444	0.9982988872604664
PSMA2	0.0919440739363837	9.013209302956925	0.03267200771388454	0.8587110475663711	0.9982988872604664
NOP53	0.12653601920529345	9.38158538260041	0.03023398296142736	0.8640252050131284	0.9982988872604664
LSP1	-0.06800738353878018	9.397574080753797	0.028397896085702423	0.8681771608658211	0.9982988872604664
TPM4	-0.07448423152295104	9.6728056746879	0.028348206193702246	0.8682884431034942	0.9982988872604664
POLR2A	-0.10096695925339003	8.928699609954302	0.026398678987215107	0.872862050071934	0.9982988872604664
HLA-DRB5	0.175602722405138	8.522766417335866	0.02523442557374538	0.8756400045079636	0.9982988872604664
HLA-DQB1	-0.07879308391338613	10.040134412038892	0.024178680747524876	0.8782680882036589	0.9982988872604664
COPE	-0.06851421125132266	9.330151604385978	0.024050017983078063	0.878595499955833	0.9982988872604664
AC016831.5	0.08947566046847447	8.808571963462992	0.023576638789031382	0.879790313889522	0.9982988872604664
RPS29	-0.06417332961236087	12.843951042377387	0.023195826393809515	0.8807422114611048	0.9982988872604664
EMP3	0.08778804697663442	8.759800539847635	0.021912807136482887	0.8840672758566464	0.9982988872604664
SNRPB	-0.08068834465418986	8.779369053071061	0.021151257652796983	0.8860894741925562	0.9982988872604664
RNF130	-0.06132780806991772	8.908926840514244	0.019039724346120016	0.8918875123760827	0.9982988872604664
RBM39	0.05206879914021435	9.931566695996727	0.01880220293839389	0.8925506547123662	0.9982988872604664
JTB	0.07318284978823009	9.053945551912346	0.018413608489977733	0.8936590490984873	0.9982988872604664
RAN	-0.060677139266563165	9.119348183512825	0.01832855291145915	0.8939086154155296	0.9982988872604664
RPS3A	-0.04085423678127971	13.301977194642998	0.01791954470301644	0.895082395992385	0.9982988872604664
DBI	-0.049468864725707495	9.961881897853003	0.017903266221458592	0.8951342906802023	0.9982988872604664
PRRC2C	0.06380181180468103	9.700322330018723	0.017658650858289493	0.8958505236587567	0.9982988872604664
FADS1	0.07139785506827064	8.904986811853426	0.01691252678237549	0.8980654345358046	0.9982988872604664
TRAM1	0.053998228789925225	9.062478806784377	0.015781912233417177	0.9015126609491615	0.9982988872604664
RPL28	-0.03355309874326485	12.934540246899214	0.014309581796189932	0.9061845882324303	0.9982988872604664
SKAP2	-0.056598689333391766	8.875882050087132	0.013148730687811838	0.9100607366983301	0.9982988872604664
MS4A6A	0.05310714981018978	9.27861261338843	0.012550854798076447	0.9121176778926879	0.9982988872604664
RPL15	0.032744909541013445	12.52470408832362	0.012377508022911734	0.9127179776909902	0.9982988872604664
FOXP1	0.049367338464156814	8.772489191874232	0.011978049185906276	0.9141420163485184	0.9982988872604664
COX4I1	-0.03747443640895526	10.733895870388222	0.010566168199235431	0.9193323542116525	0.9982988872604664
REL	-0.04883322438670883	10.160417262059559	0.009835429834922098	0.9221628220571951	0.9982988872604664
ZMYM2	-0.04839103703165493	8.762796606474144	0.00977668323463587	0.9223988187531572	0.9982988872604664
CDKN1A	-0.049537114619564	9.271747276631462	0.009746504982031307	0.9225197515265591	0.9982988872604664
RPL13A	0.038688469075247256	13.416765762744058	0.009412015188601113	0.9238488153823775	0.9982988872604664
HLA-B	0.03125296374038722	11.875907055690053	0.009128353978640131	0.9250015806685437	0.9982988872604664
OPN3	0.04014246847431513	8.72005736747099	0.008317387361518483	0.9284061466940363	0.9982988872604664
VIM	-0.032192773090908275	11.095366619491237	0.0077555085654784466	0.9308544081189575	0.9982988872604664
H2AFY	0.04364604542975539	8.88249698015714	0.007739733517019959	0.9309260236585228	0.9982988872604664
NFKBIA	0.05929533011001104	8.947242739301144	0.007300051320773142	0.9329182196494431	0.9982988872604664
CD37	0.041102028706009236	9.327525638497118	0.007249316749660547	0.9331475782001206	0.9982988872604664
HLA-DPA1	-0.027269790510572364	11.276600564419063	0.007226854120451024	0.9332463601829482	0.9982988872604664
RBM3	-0.030580171983276064	9.849936308661377	0.006864547238026562	0.9349399245998382	0.9982988872604664
EIF5	0.030305513528415567	9.467646855997513	0.0055547431128997096	0.941463206475486	0.9982988872604664
RPS23	-0.019114228264253245	13.143050486036522	0.0053561046888579555	0.9425129139941388	0.9982988872604664
MORF4L1	-0.032296381249563084	9.31065631105744	0.005004911926934969	0.9444311826754332	0.9982988872604664
BRK1	-0.032119915087618196	9.188839567810414	0.0037412069637818655	0.9519455008860518	0.9982988872604664
KDM6B	0.021338077963186167	10.065928105436777	0.003099797856406869	0.9562508458988124	0.9982988872604664
TYROBP	-0.01892129263939351	10.691363995642975	0.002895802887372089	0.957712379425972	0.9982988872604664
RPS6	0.015300574658983447	12.879590722283078	0.0026764629561890677	0.959343355626549	0.9982988872604664
BCLAF1	0.018683362787948823	9.115951955121444	0.0024721471441913924	0.9609288930568372	0.9982988872604664
TOMM6	0.021295131245408747	8.97645229426688	0.002384943886494315	0.9616224912705513	0.9982988872604664
SRGN	-0.014475558179158321	11.783374682985462	0.002213731941728258	0.9630216045723039	0.9982988872604664
MDM4	-0.02177403165212949	8.728103835771241	0.0018283032294367139	0.966396103545804	0.9982988872604664
SNX3	-0.017517452178832597	9.237547173798491	0.0013883082259489184	0.9707147486481942	0.9982988872604664
CLEC4C	0.017751221240194993	8.692399968049628	0.0012102921853274905	0.9726544281006995	0.9982988872604664
RPL10	-0.01254817248356379	13.709858155811599	0.0011911581837448224	0.9728700122973957	0.9982988872604664
BRD2	0.014263471414164874	9.137861317597814	0.001034124090332747	0.9747233268862523	0.9982988872604664
TACC1	0.015103819026514673	8.670808450077317	0.0010032991578992063	0.9751020223162609	0.9982988872604664
NUFIP2	-0.01956481674510581	8.552458633651426	0.0008113846535648937	0.9776092548279028	0.9982988872604664
YBX1	-0.010090138793820223	10.27263348831917	0.0007358588220070781	0.9786751725895437	0.9982988872604664
RTRAF	0.014706996631954544	8.731263757666973	0.00073109499027237	0.9787440384224304	0.9982988872604664
MAPKAPK2	0.00983434854429076	8.75258847012129	0.0004976590534180891	0.9824636462544869	0.9982988872604664
TOMM7	0.007204085928288526	10.075913597371548	0.00040521211983791456	0.9841746990069544	0.9982988872604664
CST3	0.007449537548369234	11.201517436652225	0.0004004940725039544	0.9842666586682074	0.9982988872604664
HSPA8	0.007515829110476973	9.851780440624895	0.00026183312431810773	0.9872788023435497	0.9982988872604664
UXT	-0.006327727811700436	9.09742874162092	0.00025591268322933364	0.9874241199113716	0.9982988872604664
EIF4A1	-0.005337455922118166	10.280731053166093	0.00023089953796011568	0.9880535752113926	0.9982988872604664
MEF2C	-0.006614227532453363	9.433610570707764	0.0001486871232197559	0.9904136915724302	0.9982988872604664
FYTTD1	0.0028501112536046184	9.23054297805025	8.13759756552877e-05	0.992908255528536	0.9982988872604664
RPS2	0.0027017103067075807	13.40929012422932	5.7414427892381523e-05	0.9940425249295618	0.9982988872604664
RPS10	-0.0030801811543304625	10.766612610168226	4.3257210538252715e-05	0.9948289638145145	0.9982988872604664
EIF1	0.0015388710253209411	12.079611181612563	2.7052643646615137e-05	0.995910612410561	0.9982988872604664
RPL11	0.00016270158181028234	12.912883407916897	4.554012478241574e-07	0.9994694173269892	0.9994694173269892
