## Supplementary Tables for "A repair-associated bronchial epithelial differentiation trajectory through *KRT14*+ basal and hillock-like cells drives airway inflammation and remodelling in childhood-onset asthma": ST_4C_DGE_Pericytes.csv

	logFC	logCPM	F	PValue	FDR
PFDN5	0.6630195376020694	11.414145496435998	7.722031722087282	0.011871148213489075	0.9077115668667419
HLA-B	-1.001984050276672	12.50201317614781	7.531048993688556	0.012766099404941295	0.9077115668667419
IGFBP7	-0.7684170960689489	13.718207391456795	6.987293679059479	0.015874512483944416	0.9077115668667419
EPB41L2	-1.3619430693948709	10.006543095076204	6.311992271413508	0.020920016621038873	0.9077115668667419
APOE	-1.5385019657969068	10.413337618088049	6.065860032898861	0.02322556659764939	0.9077115668667419
RPS24	0.6610805220666607	12.53698441843192	6.011539704310614	0.023882109514282913	0.9077115668667419
RPL17	0.5469913293821161	12.24349872010806	4.977501477097395	0.03772695926190443	0.9077115668667419
HLA-C	-0.8633758579732748	11.612150429871331	4.68297605913014	0.043232046209290775	0.9077115668667419
CCL21	-1.3944485287649644	10.965205519667078	4.516973976153171	0.046751972586229526	0.9077115668667419
RPS12	0.542782811553715	12.970315236208759	4.432833872790111	0.04855023346348704	0.9077115668667419
TLN1	-1.0124909488304075	10.383425704248296	4.4384490510179315	0.04855333736565402	0.9077115668667419
FABP4	-1.1070701056877228	10.099435286308085	4.3309848670413915	0.05097106795421199	0.9077115668667419
HNRNPU	0.7605102843891908	10.288233911978327	4.128839781410377	0.05618691194855663	0.9077115668667419
COL1A2	0.8814733543127102	10.955697143439195	4.0591518959000155	0.05817568498606339	0.9077115668667419
NAP1L1	0.8733742127870397	10.39284324135796	4.030074527541078	0.05893291027215412	0.9077115668667419
RPS11	0.6027078425586876	12.0162972906683	3.6298686141602126	0.07177039215940853	0.9077115668667419
RPLP2	0.4064807586560359	12.344757274468048	3.4979233534251746	0.0766844665321669	0.9077115668667419
HSP90B1	-0.8614027452341796	10.066765980967261	3.434820864841722	0.07920106325926712	0.9077115668667419
TPT1	0.514528963932251	12.942456192199394	3.164388962203762	0.09099343367450831	0.9077115668667419
IFITM3	-0.5367594341728558	12.505332376349182	3.1480259012828053	0.09178084584717314	0.9077115668667419
HLA-A	-0.7307210078962106	12.054515409454973	3.1058624814440394	0.09384489873670898	0.9077115668667419
S100A4	0.7752948850913278	11.874880405653686	3.031948067013032	0.0975775205987192	0.9077115668667419
SON	-0.743018631383866	10.723019991600207	3.0167323485748176	0.09847261897645106	0.9077115668667419
RPL26	0.38333628286458804	12.637947773059855	3.0040994956594638	0.09898723966663592	0.9077115668667419
RPS14	0.42039899876435693	12.946303523485911	2.7830046181367867	0.11138914011657577	0.9077115668667419
TMSB4X	-0.613243610684989	13.607481899847848	2.78245255444844	0.11141702856028324	0.9077115668667419
IFI27	-0.5698007018903344	10.893983412236027	2.728188682331764	0.11487838257221333	0.9077115668667419
RPS25	0.4421121009206584	12.021925428696576	2.665137841277235	0.11879233222992111	0.9077115668667419
TM4SF1	-0.8346731902204184	10.65630944479172	2.5949417204854313	0.12356528348529226	0.9077115668667419
RPL7	-0.5316623686533072	12.253074847112401	2.460998082142223	0.13294944905527817	0.9077115668667419
C1R	-0.8053703291373697	10.237460110526786	2.4478878846133627	0.1340517668822324	0.9077115668667419
BGN	-0.8039342279270719	10.044673892137155	2.4385295325113714	0.13466743807806375	0.9077115668667419
GUCY1A1	-0.6798967334647505	10.100538671543063	2.4183053327157022	0.13613600946996376	0.9077115668667419
RPL5	-0.39923353228499964	12.161681301362378	2.372048841318915	0.13976025841389733	0.9077115668667419
PDGFRB	-0.7673173249083451	11.266754387995984	2.346017075789477	0.14189962600605238	0.9077115668667419
CFL1	-0.6963112234903193	10.644853887859892	2.296288137059846	0.14603031328664243	0.9077115668667419
LGI4	-1.2789427804580573	10.06061537905879	2.280636963675187	0.14717416107226375	0.9077115668667419
FTH1	-0.31392868437031285	13.13052196473094	2.158437524505739	0.15787508920085272	0.9077115668667419
RPS26	0.8276963585746354	11.57339947555513	2.131295583441322	0.16045388454690881	0.9077115668667419
SPTBN1	-0.7152671721386238	9.900740838192192	2.0497524843516173	0.1682222782524529	0.9077115668667419
GPX3	-0.9177331296956907	9.987548104254936	1.971139637070393	0.17597325328054883	0.9077115668667419
MEF2C	-0.7542831937390001	10.347557660214676	1.8737100150085322	0.18690683250363913	0.9077115668667419
SET	0.6575176088771517	9.973611877162549	1.8196039779257884	0.19289631850285086	0.9077115668667419
AHNAK	0.725396580926379	10.445960134061703	1.8187093205815357	0.19320634481839039	0.9077115668667419
RPS27A	0.3028325333876288	13.016394567073098	1.7948625013085941	0.1958740639489579	0.9077115668667419
LHFPL6	-0.5656340012091403	11.101595655735887	1.727657819237714	0.20419698940152015	0.9077115668667419
B2M	-0.5434944754485921	14.195024075352658	1.6885085691569588	0.20907511433179252	0.9077115668667419
RPSA	0.4893100839032706	11.150854468726209	1.6543322636405076	0.2136676133598118	0.9077115668667419
RPL23	0.4120936074132844	11.626156136047047	1.6533584452116241	0.21375347646549414	0.9077115668667419
PTP4A3	-0.8135959146264734	9.870145515968147	1.6351095161548983	0.21566680573682864	0.9077115668667419
SYNPO2	0.7048482884638168	11.159426886122201	1.5722780842465562	0.22493514636284165	0.9077115668667419
DLC1	-0.733406634875047	10.017114007492493	1.5400042567558192	0.22946281587506956	0.9077115668667419
COL4A1	0.9957768434475274	10.061514934400583	1.537757985606338	0.2298193520284828	0.9077115668667419
RPL10	-0.32680982540526987	13.622343004111551	1.4909946865500707	0.23674194356046196	0.9077115668667419
RPL38	0.5480539121198367	11.293067261670085	1.4859709026599894	0.23759650653319675	0.9077115668667419
MALAT1	-0.39075105255497855	17.579570912165856	1.4650982648300377	0.2407054566050713	0.9077115668667419
DEK	0.5258538037961679	9.98606907563153	1.4395908876598948	0.2445628901237176	0.9077115668667419
BST2	-0.572050469822975	10.213510478986807	1.4405907178001067	0.24466165948759966	0.9077115668667419
ATP5F1E	0.6525040077941081	10.661131895035602	1.4394962332181767	0.24484894308803692	0.9077115668667419
RPS3	-0.3380320079141663	12.23090669044512	1.413622520758711	0.24887679979801758	0.9077115668667419
TPM4	-0.485720591923486	10.638968995946314	1.393780791980087	0.2522252296233176	0.9077115668667419
RPS6	-0.3883922475552608	12.422116504567121	1.3595507983147441	0.2578155545473	0.9077115668667419
RPL28	0.3557284820246707	12.396406127853734	1.321047142917786	0.2644387819880531	0.9077115668667419
SOD3	-0.7274017236365856	10.374980058679856	1.3052615005934876	0.2673148239022541	0.9077115668667419
RPL3	-0.28829440933972783	12.84676047296899	1.2531656127763968	0.27666812996752016	0.9077115668667419
RPS18	0.2769290752746284	13.306818123567723	1.2504494195473135	0.2771695818674747	0.9077115668667419
CCDC102B	-0.5902184283785146	10.628269356138707	1.246998385777619	0.2779573663510752	0.9077115668667419
HNRNPK	-0.5023427776087046	10.091238766107207	1.2109315887524348	0.284766623061779	0.9077115668667419
CLIC1	0.45406524404447396	10.127673359613079	1.2008702556487536	0.28667426057845447	0.9077115668667419
FAM162B	-0.501116824813114	10.219595642214014	1.187193287694638	0.28926115310318296	0.9077115668667419
YWHAB	-0.4829417169861658	10.108674559306323	1.1741700342396977	0.29198385528400844	0.9077115668667419
HMGB1	-0.32641502363049213	11.850867480400925	1.1517155059766422	0.2964395417668886	0.9077115668667419
COL1A1	0.5958033981852864	10.009398487248884	1.1476897907776151	0.2971800146650001	0.9077115668667419
RPL22	0.38204357869002475	11.632874158189242	1.1417946942717603	0.29848814220437137	0.9077115668667419
PMEPA1	-0.8193517561422431	9.897458615765908	1.1221188757027358	0.30240388779755484	0.9077115668667419
TIMP1	-0.5431265241278607	10.76303855077999	1.1029232715082484	0.30669046485979523	0.9077115668667419
RPL37A	0.3284742750055142	12.371460627378887	1.0838488533399726	0.31069619427038664	0.9077115668667419
RPL39	0.3235017824602423	12.298743015225307	1.0778818132256702	0.3120005030445603	0.9077115668667419
CST3	-0.34359802265157213	11.829677605125442	0.999699234226447	0.32976707029317587	0.9077115668667419
RPL27	0.3099769566208728	11.10582133999882	0.9582863903040664	0.33979490776722465	0.9077115668667419
EIF4G2	0.5276194768349763	9.803069294410212	0.9515064438198471	0.3412853488673092	0.9077115668667419
EDF1	-0.574142762721851	10.417141144000196	0.9191752287945409	0.34966070520243675	0.9077115668667419
HNRNPDL	0.5073787075102173	9.91048819900949	0.9060565287200063	0.3529138437393079	0.9077115668667419
MT-ND6	0.7210040743719298	10.456096360078849	0.8705365309500455	0.3624288750531577	0.9077115668667419
CAVIN1	0.3814491430459474	10.80919237974574	0.8463771373559793	0.3690220325670239	0.9077115668667419
C1S	-0.4997949076633726	10.252611236837152	0.8422323555912709	0.3701373772516031	0.9077115668667419
EIF4A1	-0.47931894204894143	10.23345728322823	0.841148316642982	0.3704689699484578	0.9077115668667419
FLNA	0.3536617449146006	10.680220896471655	0.8386164610950513	0.3711882683163654	0.9077115668667419
LBH	-0.6008206485705673	10.625131278113809	0.8380958536123377	0.37134064824636204	0.9077115668667419
SEPTIN7	-0.3017631965909883	12.17045369706487	0.8337437428146175	0.37245635557735524	0.9077115668667419
RGS5	-0.555657423233985	13.935736520657962	0.7957864871190724	0.3833227938195828	0.9077115668667419
TMSB10	0.31388933595158686	12.135308023240578	0.795193024488841	0.3835168019591564	0.9077115668667419
TACC1	-0.443018855623588	10.064944472638892	0.7952112292682234	0.38352743216521146	0.9077115668667419
LYZ	-1.0809270124063755	9.564863710420632	0.7852328119895163	0.38591171710851635	0.9077115668667419
RPL41	0.24995332116358418	13.55110081507101	0.7846662867116727	0.38660143021227933	0.9077115668667419
TPM2	-0.35941102476648734	11.993332917285151	0.7699910114144216	0.3910162863611969	0.9077115668667419
YBX1	-0.3378715889110901	10.721517723918177	0.7580887612977154	0.3947145024505888	0.9077115668667419
MGP	0.3393921070824482	11.773478701745423	0.752582723288783	0.3963365132195178	0.9077115668667419
TOMM7	0.39694895239638395	10.750891019636818	0.7517796696112676	0.39664971137685034	0.9077115668667419
RPL7A	0.2099972975720072	12.259231034195247	0.741232039152941	0.399832254514323	0.9077115668667419
ACTB	-0.3161018650177571	12.494700180283862	0.7359845831564075	0.4014715372701321	0.9077115668667419
RPL23A	0.30166237320448447	11.98721951538251	0.7339458013574415	0.4021302472909446	0.9077115668667419
RPL32	0.1968751961498663	12.933477834972186	0.7276349863745544	0.4040980090413907	0.9077115668667419
RPS2	-0.24349842082560066	12.934771105857308	0.7149386162626525	0.4081553534312998	0.9077115668667419
RPS20	0.303786642271176	11.663544547972489	0.7106670043821551	0.40957069971957105	0.9077115668667419
RPS3A	-0.18660991356478832	12.706953565710537	0.6529894872998262	0.42888468636340515	0.9077115668667419
RBM3	0.40859551208198236	9.931522619798384	0.6433883309003355	0.43224023094270914	0.9077115668667419
MORF4L1	-0.3783361379295196	10.269865234024666	0.6292124887222154	0.4373682001184048	0.9077115668667419
C12orf57	0.29001752178135176	10.566235167557217	0.6165285089510311	0.4419240398736264	0.9077115668667419
PSMA7	-0.3525088965896774	10.336850987693358	0.6141082506880778	0.442804019065521	0.9077115668667419
CAVIN3	-0.42020019762850763	9.979666985616811	0.5984657590630916	0.44850142216187694	0.9077115668667419
DDX5	0.3333263367850662	11.276953342261235	0.5907692223613138	0.4514649594591714	0.9077115668667419
RPS23	0.18930561388052197	12.531597289753304	0.5711141295724554	0.45893421497705555	0.9077115668667419
A2M	-0.31546313107728724	11.195809818947973	0.5542729899117137	0.46558846918057883	0.9077115668667419
COL3A1	0.37784524483423704	10.101998090097654	0.5383047833599884	0.47198645119726634	0.9077115668667419
GSN	-0.32035183727336985	10.499906793451705	0.5369993554524092	0.4725625888887274	0.9077115668667419
EEF1A1	0.13064177727278817	13.320882189154576	0.5366905314109123	0.4725963223961973	0.9077115668667419
EBF1	-0.4443032982836688	9.992556540459445	0.5322564279940656	0.4742473042382507	0.9077115668667419
NACA	-0.18890050660852978	11.85668944616522	0.5287922214866371	0.4758523892529186	0.9077115668667419
RPS8	0.1706469101364812	13.368841172830084	0.5236336392831484	0.47795994242959805	0.9077115668667419
RPL18	0.17805497258258707	12.411158362814119	0.5208388021103544	0.4791303602166743	0.9077115668667419
MYH11	0.4865629851195134	9.935196727092066	0.4922225243924389	0.49129517371130027	0.9077115668667419
RPL14	0.1873146965911301	11.860592480780264	0.49066794991510526	0.49199838962740106	0.9077115668667419
RPS10	0.3760177530761509	10.706846664316958	0.4880549985454629	0.4932003856764674	0.9077115668667419
IGKC	-0.6211512025334973	12.120861762827706	0.4850019561105024	0.49447092614131516	0.9077115668667419
ATP5MG	0.32482148552980983	10.027885737191955	0.4842724555492519	0.4946989391146659	0.9077115668667419
RPS21	0.3489551834138402	11.436790116039997	0.4843964385662942	0.49476124030934	0.9077115668667419
RPL27A	0.19086965649029822	12.060152972829126	0.46567716596159114	0.5030949805348106	0.9080890525445701
EEF1D	-0.24542602099065855	11.125443207245228	0.4576410901677509	0.506797876424294	0.9080890525445701
RACK1	-0.18518821716330183	11.662354347033627	0.4548962407402315	0.5080328524304976	0.9080890525445701
THY1	-0.6692292330945991	10.360726089835717	0.44955431985758626	0.5105565059370759	0.9080890525445701
MGST3	0.2783395171313083	10.583951026622062	0.4377827371552798	0.5160401629793894	0.9108653076297103
FAU	-0.1965825214298901	12.153339008078431	0.42957405671280413	0.5199359910504355	0.9108653076297103
KLF6	-0.37415608327647815	9.969450534107711	0.37351693313540946	0.5482292431963307	0.9132416886166739
RPS4X	-0.15326255224794788	12.695845437260743	0.3697117724696416	0.5502415149054068	0.9132416886166739
RGS16	-0.48611842456462734	10.254410130152646	0.35613424028975205	0.5576570474681382	0.9132416886166739
RPL13	-0.11304501883742969	13.584895538588633	0.3496891357997455	0.5611391775920533	0.9132416886166739
GGT5	-0.41634973882749216	9.925533498498027	0.3388365441391019	0.5672267569628582	0.9132416886166739
COL4A2	0.27104103782163896	10.135495984323477	0.33224083364174034	0.5710516877508025	0.9132416886166739
RNASEK	-0.25252814894098613	10.248408819960805	0.3309053391137291	0.5718164493055915	0.9132416886166739
RPL9	-0.1337728085702642	12.352206438383819	0.3165836863056085	0.5801429330271747	0.9132416886166739
ADIRF	-0.15453619499619214	12.802676964947116	0.305749530284806	0.586640362514254	0.9132416886166739
RPS27L	-0.2669465459053789	10.287224058162332	0.30233447979703487	0.5887186857310183	0.9132416886166739
IGFBP4	-0.31597140719158295	10.03684265877507	0.2974746142182733	0.5917515331492034	0.9132416886166739
RPL36	0.16192122993034025	11.678756186081728	0.2935288569681316	0.5941795833392323	0.9132416886166739
EIF1	-0.18978436647047897	11.580609148973107	0.2924205549030185	0.5948746154576292	0.9132416886166739
COX4I2	-0.37423242244741955	10.219253062661195	0.278283434613719	0.6037766971569345	0.9132416886166739
IGFBP5	-0.37970063482733263	11.927233190673173	0.27182479438640955	0.6080480400599826	0.9132416886166739
EEF1B2	0.19333984870461965	10.611720796390324	0.2669956820760562	0.611270811510264	0.9132416886166739
CD36	-0.3542633874089924	10.113905405564623	0.26064949275260496	0.6154390846886123	0.9132416886166739
MYL6	-0.14763938787404135	11.801229001625936	0.25040733671962295	0.6224543227316519	0.9132416886166739
PNISR	-0.22560518834052515	10.57564786950519	0.250159204104744	0.6226655149987171	0.9132416886166739
GJC1	-0.2986315985072849	10.049790031816384	0.24097849610923444	0.6289878620115357	0.9132416886166739
TIMP3	-0.18849747111244003	12.38397656347975	0.240534220458383	0.6293459416365218	0.9132416886166739
ITM2B	-0.18806635575885952	11.559257833611502	0.2382495882451847	0.6309860365594875	0.9132416886166739
MYL9	-0.14777786244584418	12.360307604715116	0.2369783575486345	0.6318755093831316	0.9132416886166739
RPS27	-0.16897616575820518	13.10179487744631	0.23633146858572918	0.6323333841271506	0.9132416886166739
MYLK	0.2451925278659215	10.509192681226178	0.2347019797756193	0.6335584742735989	0.9132416886166739
HBB	-1.8023190002902358	14.745449091043003	0.23348364277193331	0.6343832851528711	0.9132416886166739
HNRNPA2B1	-0.21960898128547948	10.57931691284848	0.22989323830141117	0.6370124215611973	0.9132416886166739
RPL35A	-0.1345828930285633	12.318866030799057	0.22957316209172074	0.6372217967258065	0.9132416886166739
RPS15A	0.12806551307695066	12.24081220330924	0.22831617229398496	0.6381409894432285	0.9132416886166739
TNS2	-0.34814462860165807	9.871738529228047	0.22427555890989936	0.64110960986714	0.9132416886166739
NOTCH3	-0.18681321717445543	11.15676031198327	0.2173348184360792	0.6463230645772258	0.9132416886166739
RPL21	-0.12732533177986094	12.992235042223422	0.2151607426740946	0.6479329508944176	0.9132416886166739
RPL35	0.12418852093338126	12.077881767685989	0.21162726079316177	0.6506357094865574	0.9132416886166739
PRRX1	0.2258327180880502	10.946262268947871	0.20559213873857102	0.6553354999249132	0.9143303681587113
DCN	-0.25171116337138705	10.57743329558306	0.19888244018841122	0.6606216246215337	0.9162192770048652
PTMA	0.07671415673853761	13.516124165739377	0.1851497417407825	0.6717420396395284	0.9261295576095273
SYNE2	0.21961721877934898	10.283950609250303	0.17396976832078762	0.6812406577088294	0.9337004308597485
RPL11	0.08448368972921179	12.569311149877704	0.16741126993240735	0.6869234972890368	0.9359834787622549
MFGE8	0.17474628058477032	10.72419724824508	0.15494602314257758	0.698204124935462	0.9454610687626694
RPL13A	-0.11248100527719929	13.107646676203046	0.14667806595975877	0.7059091574742922	0.9454610687626694
RPS9	-0.09227498304836734	12.502067739754251	0.14110410496238024	0.7112787202289956	0.9454610687626694
RPS17	0.15270531848673063	11.164579206063335	0.13569953170360113	0.7166240619991702	0.9454610687626694
RPL18A	-0.07195753236648426	12.520792329094869	0.13440099206905767	0.7178969872389612	0.9454610687626694
RPS5	0.10371725306394121	11.844374303533112	0.12931124059956756	0.7230555853892213	0.9454610687626694
RPL36A	-0.12467699741830982	11.357276376786471	0.12848052056123	0.7239177092986455	0.9454610687626694
COL6A2	0.18218853626842885	10.25394631004611	0.12135479050322569	0.731351895697814	0.9454610687626694
RPL12	0.08290363271826168	12.643133978519165	0.11440476565860833	0.738831440897205	0.9454610687626694
RPL15	-0.10095647749777557	12.226909005574804	0.11346736263835354	0.7398650222627983	0.9454610687626694
PFN1	0.18048242860114652	10.135468601976665	0.10784491098148458	0.7461642288637974	0.9454610687626694
SLC25A6	-0.12577586723893877	10.316236899752816	0.10587805984721053	0.7484125343222602	0.9454610687626694
FTL	0.10015047649559981	12.445359460031243	0.10445995807196325	0.7500157058328543	0.9454610687626694
RPS13	-0.10003726851572414	12.146285667865437	0.10388016356468528	0.7506879730519049	0.9454610687626694
HIGD1B	-0.15043331757997253	10.72845162915952	0.09139612485912217	0.7656653186900769	0.9591398884666017
RPL34	0.07175374079874342	12.965334878936929	0.08806706365216463	0.7698144279713676	0.959180543942934
COX4I1	-0.1315755957732514	10.527271617937187	0.08029708830349049	0.7799342186930822	0.9635435593532069
ANKRD12	-0.21946009431689995	9.699104864106106	0.07889576447309313	0.7817546893516282	0.9635435593532069
PPP1R12A	-0.11297519368923777	10.284140079091216	0.07370136357415222	0.7889264243424566	0.9635435593532069
RPS19	0.0666798816152756	12.750098898349899	0.07142339661852967	0.7921066686043712	0.9635435593532069
IL6ST	0.14081754108347505	9.984804599488116	0.07006627416427455	0.7939929759477069	0.9635435593532069
CRIM1	0.17693741373396757	9.842585796044585	0.06463511126963706	0.8019956515987189	0.9682123669559664
MT-ND5	0.1441501178799953	13.379293564604723	0.06094748097501671	0.807606924545708	0.9699608939131441
RPS29	0.11560232011422111	11.967463303221722	0.053346345350115426	0.8197715971762245	0.9776478064018145
HBA2	-0.8462278645179141	13.014860205683902	0.04865436006426608	0.8277348836252156	0.9776478064018145
RPL19	-0.04235080333655683	12.741464613940476	0.04608021988921423	0.8322791266314319	0.9776478064018145
SELENOM	0.07848152116233496	10.783274010850578	0.04345096263964363	0.8370794426274156	0.9776478064018145
EEF1G	-0.08875242614751151	11.040760731342957	0.043432639736087575	0.8371091912551079	0.9776478064018145
ROCK1	0.11009229763129881	9.946566885958555	0.04013651920228724	0.8433120463841715	0.9776478064018145
MYH9	-0.07794797714496887	10.52282785625232	0.03470786976326528	0.854167245349073	0.9776478064018145
OAZ1	0.08854086172345539	10.324668272446885	0.03386957295355437	0.8559173840114792	0.9776478064018145
RPL36AL	0.09346425502766206	10.550952548420428	0.029690066091345835	0.8650003610519481	0.9776478064018145
MAP1B	0.07814711978978499	10.581695057201165	0.028431766928418204	0.8678664434200725	0.9776478064018145
RPL37	0.07453834933187313	12.09886173907052	0.02830925997498509	0.8681350458134267	0.9776478064018145
PNRC1	0.0816575666753314	10.655715086522573	0.02818060892084318	0.8684459645851955	0.9776478064018145
RPS16	0.03695560236329527	12.126412114675592	0.028127901698824915	0.8685540597647022	0.9776478064018145
RPL6	0.048564777861324925	12.410040427095964	0.024941656226413016	0.8761520699575581	0.9789006179712904
RPS28	0.04394125873252302	12.434125549968117	0.024168678265600034	0.8780696530300416	0.9789006179712904
LUC7L3	-0.069497735565241	10.269675360803758	0.022439009794571384	0.8824906129107846	0.9791443467057753
PLAC9	-0.0665430677863443	10.60356016469829	0.017503950685139998	0.8961269025404539	0.9895619350328235
LMNA	-0.046129471259731956	10.722650939417484	0.01308421534709529	0.9101227455392853	0.9960058863134871
RPL31	-0.04874638486390718	10.949577705187096	0.010291157312806025	0.9202503188030147	0.9960058863134871
VIM	-0.03404426158488033	12.822160688088845	0.010225435729608661	0.9204962398035468	0.9960058863134871
RPL24	0.028039988942839624	11.900402965670265	0.009595375351265895	0.922978238302586	0.9960058863134871
RPS7	0.02683601349908335	12.05573081815932	0.009506060829657671	0.9233359289429751	0.9960058863134871
CALD1	-0.02203808387921469	13.520808829409175	0.005074023746214993	0.9439445370686987	0.9977994606316339
RPL30	-0.01972628047895888	12.510524821762845	0.004847490703709057	0.9452088076327049	0.9977994606316339
ACTA2	-0.03636700750833622	12.652002561918037	0.0043514811762652775	0.9480828193956468	0.9977994606316339
RPL4	0.03351406384608192	10.341379183572938	0.004029371433271735	0.9500401000090108	0.9977994606316339
RPS15	-0.014123593832402546	12.556849376680976	0.003420465430893852	0.9539632387957775	0.9977994606316339
CAV1	-0.01717099222914987	11.330213690072872	0.0024695723928825093	0.9608782339169317	0.9977994606316339
TCF4	0.02611880708321593	10.792143558920909	0.002451516494256651	0.9610232625780557	0.9977994606316339
UQCRB	0.016460674353191297	10.62592781780763	0.0017006468228393703	0.967530448664325	0.9977994606316339
RPL29	-0.012358865384645996	12.174514335015033	0.0011824633198824063	0.9729217181575485	0.9977994606316339
EEF2	-0.006949897768604508	10.397975691075143	0.0004925888553199212	0.9825229149644573	0.9977994606316339
PPIA	-0.00820705859893606	10.893588789259416	0.0004591430651344127	0.9831258025378125	0.9977994606316339
UBC	-0.007150903085165981	11.17014275813389	0.00042280097060619647	0.9838070983510225	0.9977994606316339
HMGN2	-0.009686585149454415	10.118314246756656	0.00037588229273095175	0.9847305936556141	0.9977994606316339
NDUFS5	-0.008919980158247406	9.81025956668869	0.0003150315424018601	0.9860206284257149	0.9977994606316339
ZEB2	-0.005930667595812512	11.208348343740166	0.00013367289602513255	0.9908945367213144	0.9977994606316339
HNRNPA1	-0.0015041920830872431	10.419727845837974	1.342116925477102e-05	0.9971148635764919	0.9977994606316339
COL14A1	0.0014821588702001692	10.728732419726729	7.807537301791765e-06	0.9977994606316339	0.9977994606316339
