## Supplementary Tables for "A repair-associated bronchial epithelial differentiation trajectory through *KRT14*+ basal and hillock-like cells drives airway inflammation and remodelling in childhood-onset asthma": ST_4D_DGE_SM_airway.csv

	logFC	logCPM	F	PValue	FDR
DCN	-3.313660824407681	9.492897931498769	9.611951474223108	0.005367049995948566	0.971418500000758
PLAC9	-1.2118219290053682	10.881976817031756	7.877574037487446	0.011439080648387936	0.971418500000758
PLN	-1.267632956652946	11.165829861867282	5.9724841292252036	0.02471808683238972	0.971418500000758
EIF4A2	-1.0389372286286667	10.072992325208332	4.764301011414841	0.04216656840447135	0.971418500000758
ADIRF	-0.5960022265329636	13.765740799553052	4.329041440592586	0.05153392879227222	0.971418500000758
HNRNPA2B1	-0.9320154468994736	10.264880911719167	3.827480417863572	0.06569391893456925	0.971418500000758
RERGL	-0.812458796224135	12.410516071753706	3.758866175384363	0.06784931194633109	0.971418500000758
IGKC	2.4367802660752234	10.78656088617619	3.6565466491059566	0.07141045639302744	0.971418500000758
YWHAB	0.688023209629024	10.109277091165195	3.6034215446317646	0.07344749853912913	0.971418500000758
CRYAB	-1.203007260041041	9.94960352637291	3.52566956203628	0.07629185043736375	0.971418500000758
EIF5	1.0478057694946947	9.609690855834266	3.47487069532358	0.07811123142473884	0.971418500000758
TOMM7	-0.7485050662838244	10.754687922096677	3.362519257258194	0.08280607207125527	0.971418500000758
CAV2	-0.7865256449665567	10.209653000364462	3.3365807503470464	0.08398190280781322	0.971418500000758
MEF2C	0.9185250807893647	10.41874959805305	3.1113372378626942	0.09429252599369546	0.971418500000758
NIBAN1	-0.9424351815680205	9.60355830843881	2.9367443733470995	0.10333551597308548	0.971418500000758
LUC7L3	-0.7623520625767357	10.003235748046627	2.8186916843948415	0.11003709034990404	0.971418500000758
MYLK	0.9912657075923187	11.292100888852033	2.7875834891244042	0.11177008573566552	0.971418500000758
SNCG	-0.83572041476788	9.845820129753186	2.784820063463101	0.1120912798889074	0.971418500000758
VAMP2	0.8513679111839602	9.743081803510561	2.683735292893	0.11822198416843582	0.971418500000758
MGST3	-0.5475162108067231	11.369675080874737	2.671838306008606	0.11896638217154651	0.971418500000758
RHOA	-0.8062312022352051	9.987437306295412	2.582181185019526	0.12507495240407063	0.971418500000758
NTRK2	-0.9731018067019185	9.914765172226844	2.489144475820589	0.13156552827469992	0.971418500000758
BLOC1S1	1.0172815938631001	9.519811909530581	2.4635465147931512	0.13330225984408436	0.971418500000758
RPL27	0.4109523565449919	11.5149928373578	2.450765351411054	0.13434120186678472	0.971418500000758
RPS3A	-0.4304882479957959	12.781750598729838	2.218848269719526	0.1530892617203987	0.971418500000758
RPS24	-0.5183918080748261	12.722441415579775	2.1936960928054416	0.15531158943138712	0.971418500000758
VIM	-0.5224480529367755	13.120079151430586	2.191065366804435	0.15554461094646077	0.971418500000758
OAZ1	0.7117207995757626	10.190823117210803	2.1488181564735642	0.1595000662839835	0.971418500000758
RPL24	-0.3591747032476616	12.156315253983207	2.0426614253140256	0.16952119774659158	0.971418500000758
CST3	0.50433345877965	10.84656756965491	1.9657023149458301	0.17743396546363638	0.971418500000758
FLNA	-0.600065715357285	11.312821548900404	1.903969505057987	0.18401475099817116	0.971418500000758
TCF4	0.7364254402189554	9.624372070632502	1.7441625627850135	0.20239551226161667	0.971418500000758
OST4	0.7267023607879347	9.897372692546233	1.7307375013227817	0.20434455591317077	0.971418500000758
PPIA	-0.5260107175603708	10.717422048709546	1.6970122419954854	0.20864288565917946	0.971418500000758
S100A4	-0.4047771962804798	12.33054919047726	1.6218917220704676	0.21851089177282243	0.971418500000758
OAZ2	0.6909676119239802	9.692550240112915	1.5894909530909447	0.22307385137321098	0.971418500000758
RPS18	-0.2900796481337852	13.209108961566177	1.507605022133494	0.23480932082263592	0.971418500000758
PPP1CB	-0.6879159593213973	9.69092119684451	1.5041474256259448	0.2354713261163846	0.971418500000758
HP1BP3	-0.8828046068935047	9.403144109238628	1.4989404005158593	0.23588466653776816	0.971418500000758
SLC25A6	0.5287782123101735	10.554363363112094	1.4820893642292563	0.23876433999595628	0.971418500000758
MSRB3	-0.6258543003249861	9.772895993376427	1.4693631548979578	0.24078099668221228	0.971418500000758
MZT2B	-0.59248133924435	10.010517764598296	1.4501138189561074	0.2437221030853082	0.971418500000758
CRIP2	-0.6417890550508207	9.882741769967556	1.417692131001222	0.2488830474940354	0.971418500000758
RPS11	-0.36405886030906837	12.09950285273879	1.4064042094807838	0.25058189209696435	0.971418500000758
RPS19	0.35004637095535607	12.766351347926484	1.4036182928073786	0.25103019061807513	0.971418500000758
IGFBP5	-0.501603910316405	12.423812634593348	1.4004867570193489	0.2515428879098496	0.971418500000758
RACK1	-0.4561881407526543	11.26229638451938	1.3992132218566138	0.25177199122539806	0.971418500000758
RPS23	-0.3354402450759337	12.676762270719196	1.3891587044530862	0.2534000335857578	0.971418500000758
RPL29	-0.41676968356581623	12.321339664768802	1.3730099802797415	0.25608283407709154	0.971418500000758
RPL7A	-0.38150183773297064	12.329279767173578	1.3284967864672166	0.2636677484827441	0.971418500000758
EEF1D	0.3880602291553234	11.091199323967198	1.3186567855385398	0.2654190310848908	0.971418500000758
YBX1	-0.39098105358381824	11.199878879710974	1.3185928402509122	0.2654205599162802	0.971418500000758
PDE5A	-0.7287166038420102	9.618528760304317	1.2881559451560394	0.27095615416275565	0.971418500000758
HLA-E	0.484779129181956	9.70640776410499	1.2460984934798476	0.27860573652056664	0.971418500000758
DYNC1I2	0.6395247103775077	9.59940356782087	1.218075331781916	0.28388555410849337	0.971418500000758
UBC	0.33376680113487056	11.24732276868741	1.2163879053638011	0.28415651152082855	0.971418500000758
KANK2	0.5386875692157117	9.861885040423417	1.1534168009865702	0.29663413360252305	0.971418500000758
RPS21	-0.47153164345686116	11.666717388463274	1.133903624205777	0.3005766467710813	0.971418500000758
RPL18	-0.321095299798342	12.59378461402222	1.123448071900691	0.3027424855387068	0.971418500000758
C11orf58	0.5331959006370584	9.699511618760233	1.1137754909024062	0.30478738888646084	0.971418500000758
NOP53	-0.5174612134952067	9.914589312955352	1.1086409045958905	0.30601474340505785	0.971418500000758
HSPA8	0.696125985583124	9.524032987100453	1.0983090436898997	0.3080261008682412	0.971418500000758
RPL39	-0.3331840539436318	12.353905635299377	1.0833593448557275	0.3112845211268759	0.971418500000758
RPL37	-0.5026537159620439	12.126411191152275	1.0822660352574927	0.3115238322984403	0.971418500000758
PPP1R14A	0.4623493912270051	10.513886192698914	1.07642017962931	0.3128826971362494	0.971418500000758
FTH1	0.2466076884135798	12.800545116248443	1.0298039883540593	0.3232187944784497	0.971418500000758
MT-ND6	0.7310521872562415	10.093694920356663	1.028318157815236	0.3236640905874544	0.971418500000758
CDC42	-0.5298257303630763	9.826564516407906	1.0027588576945528	0.32964396506277827	0.971418500000758
RPS8	-0.3216329002195468	13.345605701547555	1.0012678064329243	0.32983769177780653	0.971418500000758
HNRNPA1	0.4065041014051036	10.657465924833277	0.9549168051346315	0.34107296818819366	0.971418500000758
DBI	0.4345703208055103	9.847161230831514	0.9297603045282622	0.3473998639522142	0.971418500000758
RPL9	-0.2390263238701142	12.62867253227092	0.8986239051376881	0.3553010630253244	0.971418500000758
ID3	0.4375628237572706	10.436754475290464	0.8970934178551642	0.3557891310334511	0.971418500000758
EEF1A1	-0.21553007508738187	13.517049533362977	0.8839141712065558	0.35917558260865756	0.971418500000758
RPL14	-0.3106544395282962	12.11452313200521	0.8678265970785773	0.3634916599184693	0.971418500000758
RPL32	0.2072267324699137	12.882475271712698	0.8666890219624002	0.3637949224562187	0.971418500000758
RPL6	-0.23140940137480864	12.388112950836087	0.8653252062268763	0.3641662858787784	0.971418500000758
RPS4X	-0.29862474244860876	12.737321954142505	0.8357292096512642	0.3723155613687217	0.971418500000758
SYNPO2	-0.5880773532544704	10.596200386804025	0.8334296188168107	0.37302001667724816	0.971418500000758
FAU	-0.2740199899907722	12.680524413242386	0.7813090746460318	0.38801936056156505	0.971418500000758
RPL30	-0.29952358843931337	12.48905898343649	0.7714272346273628	0.39097736268435823	0.971418500000758
DDX24	0.5227865786580069	9.737696877156257	0.769389577528129	0.39159726428086483	0.971418500000758
RPS6	-0.2581291579975024	12.635620209956329	0.7582994432700425	0.39495746679802135	0.971418500000758
RPL28	0.2817917141343419	12.081570319934505	0.7294022676349591	0.4039419539500114	0.971418500000758
SSR4	0.4093497307170181	9.510479355268167	0.700164740744405	0.4134045053585841	0.971418500000758
RBM39	0.40875803768516966	9.673971130091413	0.6628636954370074	0.4258510394469093	0.971418500000758
RPL23A	-0.2556064513622814	12.29879978846347	0.6497398224571437	0.43039182704591317	0.971418500000758
ATP5MG	-0.32208059666056504	10.253790959854467	0.6438805048028544	0.4325230058087768	0.971418500000758
CSRP2	-0.36932930883689574	10.50619728976686	0.6410444749096404	0.43349940268067366	0.971418500000758
EIF4B	-0.5333309828449593	9.586616417491726	0.6209857482039782	0.44069480788797344	0.971418500000758
HLA-C	0.333190062871293	10.808141767440825	0.6151999835744963	0.44275269167971276	0.971418500000758
DES	-1.015802140763588	10.07106684486601	0.5988684265704146	0.4488330054750802	0.971418500000758
NCL	-0.35797838384571884	9.901675172004971	0.5957581959543098	0.4499904753748244	0.971418500000758
RPS7	-0.2406922220157623	12.150518335039857	0.5940931935148577	0.45051960465028695	0.971418500000758
MAP1B	-0.40228442847403506	10.285844073971262	0.5899194856964546	0.4521632835469074	0.971418500000758
RPS14	-0.18898759194275325	13.373676086934527	0.588336287935519	0.4526847701362582	0.971418500000758
MAP3K20	-0.4392385891850084	10.264811403478777	0.5732570790429039	0.45852458371527216	0.971418500000758
SRSF5	0.39331635090602907	9.985371246116244	0.5730474288053233	0.4585265013053227	0.971418500000758
BGN	-0.48301384430962546	9.873510461406548	0.5513893716446644	0.46707487179157314	0.971418500000758
RPS9	0.18641683496447256	12.261254648518415	0.5501228109101444	0.46752827458539514	0.971418500000758
TIMP3	-0.3588832605000305	11.819469236115438	0.5462541936501706	0.4690801584028278	0.971418500000758
RPS10	0.4031442344472856	10.76357668962293	0.5381715730788474	0.47237656478492573	0.971418500000758
EEF2	0.2861445321766643	10.7270425275196	0.53627399108148	0.4731478415893544	0.971418500000758
EDNRA	-0.44497547517119634	9.613152244589665	0.5297472843529685	0.4758649451175936	0.971418500000758
RPLP2	0.18004537699221573	12.286484581626565	0.5093955474361416	0.48425926211748394	0.971418500000758
EIF5B	0.4564137791004613	9.839776915193697	0.49295394868351805	0.49137308762051757	0.971418500000758
MALAT1	0.2436277681147993	17.474631430934455	0.4854420272086207	0.49457825287064017	0.971418500000758
RPS27A	0.1474009070499381	13.126902907182842	0.47189403637549004	0.5005886101679076	0.971418500000758
SELENOM	0.23066173830845269	11.518995261943386	0.4649318503049973	0.5037369798556975	0.971418500000758
CCNI	0.3096584166344302	10.595850286845284	0.4527570053197346	0.5093492158617767	0.971418500000758
IFITM3	0.3285149800592641	11.59298640593236	0.44788639367370914	0.5115671678653342	0.971418500000758
IGFBP7	-0.2476425385929121	13.257887053813313	0.442494401101507	0.5140812548853498	0.971418500000758
CAVIN3	-0.23255900984446926	10.763761710655357	0.4375579650211624	0.5164429932170109	0.971418500000758
HNRNPK	-0.3362260374294173	9.839834954344866	0.43643600626691836	0.5170256026618785	0.971418500000758
B2M	0.26698610519708454	13.449825209545905	0.4351425421644032	0.5175572269432802	0.971418500000758
TPM2	0.22317072748872058	13.266817100289359	0.42897460984106506	0.5205065737728161	0.971418500000758
AHNAK	0.28271047174253305	9.90208290662214	0.418691806702095	0.5255687077954327	0.971418500000758
RPS25	0.1615853616131924	12.414640616933086	0.41131022856643473	0.5291275037219103	0.971418500000758
C11orf96	-0.4838229051770487	10.551122513858184	0.4100022076655836	0.5298192945277533	0.971418500000758
TMA7	0.3819684973493142	9.811313308194944	0.40904744000057774	0.530311827946438	0.971418500000758
SET	-0.39287619111747507	9.662752771801571	0.4086622576021216	0.5305285147845484	0.971418500000758
RPL12	-0.16889762125815908	12.338482359926886	0.40535798003012324	0.5320908877657664	0.971418500000758
RPL36A	-0.22984609435838088	11.447958515742574	0.40423816186165806	0.5326611328507084	0.971418500000758
MFGE8	-0.29001806062314794	10.904044520086263	0.4039445188794095	0.532824294699122	0.971418500000758
FRZB	0.28323672157199237	10.407644319551151	0.40268889640501276	0.5334844601423054	0.971418500000758
MYH11	0.25805703400401225	12.518441054444672	0.4017338342083764	0.5339103306503965	0.971418500000758
PTMA	0.12479202435816648	13.661079856824148	0.4005802419775252	0.5344900033076853	0.971418500000758
PTP4A3	0.3321748732590251	9.609861020038965	0.39684218161412815	0.5364343416106131	0.971418500000758
PSMA7	0.3063442305016647	10.148755319465609	0.3957188245362281	0.5370163068931251	0.971418500000758
COX7A1	0.31756642062139634	9.941607078601162	0.38977500463622966	0.5400848397737692	0.971418500000758
EEF1B2	-0.342533528667602	10.760449865213449	0.3876009311382996	0.5411488733617011	0.971418500000758
COX4I2	0.3808921092335904	9.769643982279995	0.38480598356644763	0.5426345491438738	0.971418500000758
RPL11	-0.16152503843164653	12.545013835112268	0.3776629154079335	0.5462987561663295	0.971418500000758
RPS15A	0.1669770606739828	12.246104764528587	0.37600694361660175	0.547172327973386	0.971418500000758
CAV1	-0.16924103721201686	11.979264003987172	0.3720897925516587	0.5492476681136416	0.971418500000758
ITM2B	0.19957180400182556	11.396807584249894	0.3654643163709603	0.5527970660057215	0.971418500000758
PFDN5	-0.16455995078855273	11.295364293873442	0.3625336324093982	0.5543798972122125	0.971418500000758
PDGFRB	0.2938268487279405	10.27146262684086	0.36156062333519484	0.5549588478736405	0.971418500000758
LMNA	0.3027192814918305	10.530416819783476	0.3612235845352326	0.5551241833768052	0.971418500000758
ACTB	0.23333831436121105	13.123829353068336	0.3607987555924435	0.5553087341204372	0.971418500000758
RNASEK	-0.25940570126148876	9.888093643829555	0.35368867388899955	0.5592735359228458	0.971418500000758
MYL6	0.1815101046977399	12.784114131879598	0.34561978024975953	0.5636705286284587	0.971418500000758
RPS29	0.23451818330077256	11.911128401221664	0.3416736031277462	0.5658888838955305	0.971418500000758
CALD1	0.18716040886055216	13.207983131932192	0.3337942859590919	0.5703585189356637	0.971418500000758
NOTCH3	0.2845537711211389	10.56520171415035	0.3266009714256604	0.5745483381125125	0.971418500000758
RPL23	0.20250320618544637	11.743804525726626	0.321802223042976	0.5773136709799283	0.971418500000758
SORBS2	-0.29803613572389226	10.570945862365503	0.32179303426051165	0.5773511553627759	0.971418500000758
UQCRB	-0.2101862277149368	11.2826422167188	0.3207543478514063	0.5779342122499812	0.971418500000758
ZEB2	-0.4183972545426078	10.00532495026189	0.3147306359276573	0.5815495816642937	0.971418500000758
COL14A1	-0.2856715214530708	10.018878173079788	0.3102609704426851	0.5842344990048542	0.971418500000758
LMOD1	-0.2849950511147282	10.580217409819305	0.30923966533416397	0.5848094616303324	0.971418500000758
NEXN	-0.31210725954356405	9.835394480770159	0.300430919478763	0.5901734086542884	0.971418500000758
RPS28	0.1803013479974229	12.590082072364478	0.28745123356363983	0.5982102428043763	0.971418500000758
RPS16	0.14605951696722777	12.340639374550621	0.2740078083132274	0.6068353998352188	0.971418500000758
HMGN2	0.2948703705448312	10.269889487712057	0.2644599044091495	0.6131754404447849	0.971418500000758
PNRC1	-0.22146183005026462	10.523052474624436	0.2624406773345226	0.6145123772331005	0.971418500000758
RPL27A	0.12782010726516804	12.440099745851354	0.2566432646599543	0.6183866064065884	0.971418500000758
A2M	0.19430608519721615	10.649492378514834	0.24951136622359243	0.6233078619141064	0.971418500000758
MACF1	0.27801672989791043	9.538244334720108	0.23069355760796897	0.6366397447732486	0.971418500000758
RPL5	-0.13500859166933407	12.325033984591471	0.22347676516002984	0.6419019341265113	0.971418500000758
RABAC1	-0.2370675253881761	9.988952911644823	0.2212946383339669	0.6435836553969874	0.971418500000758
FXYD1	-0.20092340357953767	10.222308098615262	0.21936579690150124	0.6450123623971465	0.971418500000758
RPS26	0.2622405243265435	11.467512931855477	0.21885201466735377	0.6453554937527053	0.971418500000758
TRMT112	-0.22635831645995294	9.844258898703758	0.21756874207526605	0.646333535834547	0.971418500000758
BRI3	0.39179922967573505	9.203337888419018	0.2107318588484603	0.6513124757739057	0.971418500000758
COL6A2	-0.25922677240999337	9.666530227402289	0.20200562390899943	0.6582614021283534	0.971418500000758
SOD3	0.259603236995883	11.145074996467295	0.1984870091274311	0.6610996350500953	0.971418500000758
EIF4A1	0.23169747272485153	9.806057198377788	0.19751669839763336	0.6618595011624386	0.971418500000758
EEF1G	0.16506077707657774	11.256315129139042	0.19457077091060662	0.6642306086720635	0.971418500000758
RPS13	-0.11188303605489767	12.285169802164564	0.19348767425365726	0.665097260874831	0.971418500000758
CNBP	0.16984062341318418	9.8351263367594	0.19159182017659007	0.6666818600142064	0.971418500000758
RPL41	-0.10025547285812675	13.817034970631209	0.18992030841826496	0.6679956618813483	0.971418500000758
RPL13A	0.1340358149751331	12.972874953242908	0.18214457655615124	0.6744335309887733	0.971418500000758
ATP5F1E	0.17253152387421233	10.716975384073754	0.1809964438823067	0.6754207898146307	0.971418500000758
RPL26	0.09948683748275895	12.764857054458709	0.18043637847540447	0.6758696118921936	0.971418500000758
NAP1L1	0.17123008986202656	10.365991647892832	0.17317564669498886	0.6821019447609573	0.971418500000758
RPS27	0.12050291538664798	13.290174857293797	0.1731302633648541	0.6821037311531957	0.971418500000758
RPL36AL	-0.14751329054801218	10.980570598337192	0.16399063319381635	0.6901421365973297	0.971418500000758
ILK	-0.16070246182476033	9.82143567862135	0.16070516234031118	0.6931300342977773	0.971418500000758
FUS	-0.2071364769710929	9.718985794184919	0.15857455457494296	0.6949702297082078	0.971418500000758
HMGB1	-0.1103668850646189	11.691553753841639	0.15497398357139539	0.6983046050433457	0.971418500000758
CHURC1	0.16862531897043387	10.10521693294977	0.1536450262019762	0.6995743308721989	0.971418500000758
RPS20	0.11897798355838751	12.01556449863127	0.1535964519686226	0.6995764018072056	0.971418500000758
COMMD6	0.1961672737952683	10.055812304309988	0.15336825484337163	0.699821705711108	0.971418500000758
ROCK1	0.16773565308926794	10.361040751677567	0.148854914794674	0.7040388240736762	0.971418500000758
CNN1	-0.3018897064940064	9.867453064111558	0.13417318075307574	0.7183193575508686	0.971418500000758
PRRC2C	0.21629267656401752	9.610994283362372	0.1317597535992916	0.7207401145794328	0.971418500000758
RPL36	-0.12308508773629444	11.917538898834296	0.13049239773629379	0.7219927581581032	0.971418500000758
TLN1	0.1557184248160942	10.428049294037447	0.13041712736392327	0.7220960993107771	0.971418500000758
ACTA2	-0.10902034850236539	13.884481378763164	0.12769383324768716	0.7248553050357213	0.971418500000758
APOE	0.31903084013267313	9.699123442755099	0.1268024857196781	0.7258099525100254	0.971418500000758
MYL9	0.09705141676696696	13.472525823150987	0.11311583560994369	0.7403868397341457	0.971418500000758
MORF4L1	-0.1723312215163199	10.203217272394015	0.11162993680699689	0.7420651023415537	0.971418500000758
RPL17	-0.08573338435202715	12.117851957158237	0.11155510073375413	0.7421166389995519	0.971418500000758
RPS17	0.12810169107219252	11.349968291151258	0.10713050877625609	0.7470938965811238	0.971418500000758
IFI27	0.20842758575825798	9.72902572876958	0.10406143144782933	0.7506461525600874	0.971418500000758
CSDE1	-0.20098335882767807	9.678463736180754	0.10219743159066924	0.7528068278484114	0.971418500000758
TIMP1	-0.20124870202425418	9.706654757402367	0.10211701144101201	0.7528849342176236	0.971418500000758
RPL18A	-0.07921595127623347	12.482237686825323	0.09610498411823853	0.7600002934356973	0.971418500000758
FTL	0.08704040120854453	12.153436076121924	0.09577198127522903	0.760403516470556	0.971418500000758
RPL22	0.10945860866250465	11.62473630378688	0.09509442299312162	0.7612270323762167	0.971418500000758
NDUFS5	0.141031032762118	10.04770636798307	0.09416691353356131	0.7623850982214408	0.971418500000758
CFL1	-0.13465782509482166	10.366198615549486	0.09013989400343599	0.7673521238483914	0.971418500000758
RPL19	-0.07820930926197174	12.762958447667238	0.08946683045637016	0.7681709972960323	0.971418500000758
RPL13	-0.06984859752349458	13.420489034600536	0.08895635890768819	0.7688125287810164	0.971418500000758
ATRX	-0.16418026357441334	9.789876679136109	0.08699842447402704	0.7713260096512382	0.971418500000758
RPS3	-0.07697589573268547	12.372026081218776	0.08537852816809167	0.77337010108005	0.971418500000758
TBX2	0.17123825513738894	9.84877621614362	0.08103116419293342	0.7790688928723017	0.971418500000758
TPM4	0.13916179475299337	9.496119722940877	0.07978442239250161	0.7807301036572618	0.971418500000758
RPSA	-0.10300994452626554	11.137870987134027	0.0778725827124543	0.7832858391049744	0.971418500000758
LBH	0.10557240947512622	11.33907686641417	0.07066272629475064	0.7933012768684901	0.971418500000758
NEDD8	0.12025149570291525	9.715282771520537	0.06920723099950532	0.7954192020710907	0.971418500000758
MGP	0.11827463285775666	10.667700559929122	0.06545996066616246	0.8008862109742243	0.971418500000758
EIF1	0.07943492369280343	11.699291566216038	0.06486987004827847	0.8017538171563754	0.971418500000758
RPL15	-0.06760003802034632	12.474916394767183	0.06326527922453161	0.8041646651753076	0.971418500000758
LHFPL6	-0.11984335004073701	10.143814659714915	0.06038012273830949	0.808612920851527	0.971418500000758
PNISR	0.09588828391417602	10.244641319651118	0.05952926077431685	0.809933173107602	0.971418500000758
PFN1	-0.12223142710643417	10.551414186668943	0.05911882804551437	0.8105688248573437	0.971418500000758
ANP32B	-0.11944600780746677	9.812376756881847	0.05911381357795327	0.8105935085097904	0.971418500000758
RCAN2	0.1217442170847005	10.080905513295859	0.057422662066757064	0.8132643707751446	0.971418500000758
CAVIN1	-0.07060870722166546	11.041547427785305	0.04691983063473928	0.8308753228603056	0.971418500000758
GSN	0.08383093400692845	10.276051357561677	0.039593303277433024	0.8444541386457722	0.971418500000758
RPS2	-0.05449123005982347	12.59160622109552	0.038384102311118475	0.8467975837122993	0.971418500000758
RPL37A	-0.05901032605714845	12.714844243886441	0.03746863122647474	0.8486113388722047	0.971418500000758
TPT1	-0.06002726627141378	12.662148102091848	0.025687663151860673	0.8743925698620787	0.971418500000758
RPL35A	0.040386666305671955	12.488747473019066	0.02528935325454681	0.8753616215393702	0.971418500000758
ANKRD12	-0.06731684271658246	9.996259838681624	0.02524288633151947	0.8754832801832195	0.971418500000758
RPL31	0.06431802728489637	11.297015095980145	0.025127814712381333	0.8757598773639728	0.971418500000758
RPL38	-0.06587923971303608	11.64527458309096	0.023751666381192593	0.879179074609949	0.971418500000758
NACA	0.051206856799129834	11.7655924673262	0.02342467632669482	0.8800066208065902	0.971418500000758
RPS12	-0.043189434675196606	12.859387882722185	0.02298656053885908	0.881123617518953	0.971418500000758
RPL10	0.0327726930090078	13.63368347358766	0.022280566078549984	0.8829487639636076	0.971418500000758
H2AFZ	0.07453940423630843	9.75311211371552	0.02140324633701502	0.8852749295019098	0.971418500000758
HLA-B	-0.054640984558245904	11.314283369942256	0.020204603811952906	0.8884976903491274	0.971418500000758
SYNE2	-0.07705577719726626	10.242082996857171	0.017370906143334364	0.896570266312082	0.971418500000758
MRVI1	-0.06695987590163027	9.643625565916896	0.016583599253992935	0.8989274691529111	0.971418500000758
MT-ND5	0.06886622610095836	13.22058103249963	0.014451495445703537	0.9056016843723103	0.971418500000758
RPS27L	0.06748519224278854	10.222355868926396	0.01417639622530323	0.9065113598961104	0.971418500000758
C12orf57	0.04887439600005735	10.812828744483902	0.013245705676153192	0.9096115380387739	0.971418500000758
SON	-0.05482038605089388	10.182705739634237	0.01219159143602926	0.9132717364691771	0.971418500000758
RPL21	-0.03065841018676801	13.147023102501496	0.01218318686626569	0.913291661963859	0.971418500000758
EDF1	-0.051527988153614646	10.333081635682023	0.012109973659617553	0.9135608465571448	0.971418500000758
GUK1	0.04509575163909388	10.251851454966465	0.01193583074819496	0.9141829575088035	0.971418500000758
RPL34	-0.03124815816384173	13.229790801367812	0.010747594027402186	0.9185398231703942	0.971418500000758
RPS5	0.031358446992956514	12.074961351388701	0.010475762228588545	0.9195732018539291	0.971418500000758
RPL35	0.031094599863960317	12.169270947149773	0.01036351627930044	0.9200036063441417	0.971418500000758
DDX5	-0.039862371505959025	10.598547314076223	0.010133882804091766	0.9208974817465393	0.971418500000758
MCAM	0.045433627299343485	11.18542849092205	0.009023676306887059	0.9253378075905596	0.971418500000758
PPP1R12A	-0.04123081124278277	10.873687495493595	0.00875967318749012	0.9264367551699408	0.971418500000758
RPS15	-0.020696907333400297	12.606930251561783	0.007946701359375842	0.9299197426647453	0.971418500000758
UTRN	0.057761168024329325	10.072217245324728	0.007801105631071927	0.9305728474222315	0.971418500000758
RGS5	-0.05056456378012282	11.96418784649042	0.007168409661179882	0.9334312436498698	0.971418500000758
TMSB4X	0.03613131540731719	13.53649340838482	0.006249799315019742	0.937832212839935	0.971418500000758
HLA-A	0.025579970824370604	11.171645209174113	0.004957274183076484	0.9446216812105634	0.971418500000758
HNRNPU	-0.034076320067093754	9.86246077136347	0.004833257760482777	0.9453226515516258	0.971418500000758
RPL3	-0.015851836101361653	12.938071208326388	0.004703532040431954	0.9460536755222478	0.971418500000758
COX4I1	0.023783188258554137	10.697082865985294	0.004436160077342173	0.9476102388967524	0.971418500000758
GUCY1A1	-0.027402061288797224	10.014613620207308	0.004159551872091761	0.9492717106297983	0.971418500000758
SEPTIN7	-0.024604134324466193	11.749897309744048	0.004133410153414561	0.9494241188686654	0.971418500000758
RPL4	0.018237823056813755	10.480830540275798	0.001921402396113771	0.9655068523363154	0.9840742918043214
HNRNPA3	-0.019194001913248097	9.722976264156326	0.0010720316285727422	0.9742306613508525	0.9891613994558462
HNRNPDL	0.012033780481462681	9.761950634173873	0.000735456849737247	0.9786563302717016	0.9898623187862632
RPL7	0.005781156562099519	12.742621554888755	0.00045925796956386184	0.9831305354247977	0.9906068132607277
TMSB10	-0.0038937791394105356	10.681463736077632	8.054946543497534e-05	0.9929351165770246	0.9966962344428467
DEK	-0.0008751024204031121	9.881131504402713	8.853651870806003e-06	0.997657918157884	0.997657918157884
