## Supplementary Tables for "A repair-associated bronchial epithelial differentiation trajectory through *KRT14*+ basal and hillock-like cells drives airway inflammation and remodelling in childhood-onset asthma": ST_4E_DGE_SM_arterial_systemic.csv

	logFC	logCPM	F	PValue	FDR
SYNE1	0.9050887952299302	9.17117381887671	6.150217520963301	0.023540898985622685	0.9893609919073741
RGS16	0.8000504599295527	11.067104975761197	5.851348880136978	0.026597442050543763	0.9893609919073741
DDX3X	-1.1988931869366046	9.436183616940038	5.615327253928052	0.029330111103301335	0.9893609919073741
HSPA8	-0.7608704849597164	10.089047089266026	5.21325973388933	0.035079092593683546	0.9893609919073741
IGFBP5	0.4863547357665515	12.62960947685569	4.9921241168561155	0.038623137675001674	0.9893609919073741
DUSP1	0.7153580433122133	10.210961248420881	4.378739735529929	0.05115327564219034	0.9893609919073741
IFI16	0.6691047429329339	9.099729343894618	4.375053944787306	0.05131556623573387	0.9893609919073741
TPM4	0.5788993101968493	9.664985667637946	4.0871451938651635	0.05873297125625667	0.9893609919073741
TBX2-AS1	0.6708588355223962	9.267584898983491	3.430295968372767	0.08094019417256089	0.9893609919073741
RPS4X	-0.4041747059624193	12.70695268665096	3.1851658813670873	0.0914706447410545	0.9893609919073741
TMA7	0.4816821761992798	9.88205112361966	3.096839456838686	0.09584010132250739	0.9893609919073741
BRK1	-0.5919236955917249	9.30387369612172	3.065496074744022	0.09736311019327111	0.9893609919073741
RPS29	0.43517230327191353	11.825907017073428	2.980501127154391	0.10170059721360879	0.9893609919073741
ANXA5	-0.5360952459995129	9.127780861351184	2.966210160820998	0.10249889794296554	0.9893609919073741
SORBS2	-0.6193481196769584	10.363621938607242	2.8863284601350307	0.1069219308988752	0.9893609919073741
MAP4	-0.7941908001068116	8.999577978574171	2.857806809887747	0.10832886434405167	0.9893609919073741
SNCG	-0.5487673795460034	9.670306269353414	2.519229759524559	0.13028365832836727	0.9893609919073741
RPL17	0.29862926200197293	12.194047480290036	2.504749492077845	0.13122052639041443	0.9893609919073741
C12orf57	0.4691842014639362	10.556845976012907	2.4597986513933776	0.13455120786928637	0.9893609919073741
RPS27	0.35868285112605947	13.263701165314876	2.4574712075840828	0.13468046947420229	0.9893609919073741
CCNH	0.7747888402490607	8.991146116639309	2.441245584352189	0.13598687895743466	0.9893609919073741
MT-ND6	0.6807213394641	8.955863714267876	2.4223757384923683	0.13743790385019106	0.9893609919073741
AC020916.1	0.6177834933528368	9.295947819192477	2.394860791010782	0.13961026677479238	0.9893609919073741
TMSB10	0.32716359306248527	10.593465072223331	2.372817721824941	0.141202565914214	0.9893609919073741
PNRC1	0.4319748440894641	10.782963311055395	2.3620668995616896	0.14204170728826881	0.9893609919073741
CYCS	-0.8436680811805432	11.819810619363246	2.2100539329948536	0.15473094539700213	0.9893609919073741
B2M	0.4071207192434266	13.535212718331174	2.1878478076205696	0.15669069147218703	0.9893609919073741
HLA-C	0.44815822214370804	10.756440429884519	2.172995512666637	0.15806031580293756	0.9893609919073741
RPS25	0.30797827564232416	12.186679463661232	2.1639040533731793	0.15885339264313544	0.9893609919073741
KLF2	-0.9115196647657333	11.773885480421018	2.1615680934461503	0.15907513289073366	0.9893609919073741
RHOA	-0.4525033383657171	9.53284621807296	2.1599294401974207	0.159324838464652	0.9893609919073741
SNHG8	0.5509335869499281	8.700636561400634	2.143152673420053	0.16065573617831314	0.9893609919073741
TBX2	-0.5756741874931204	9.505209582257969	2.1071922050342224	0.1641949080861449	0.9893609919073741
ATP5MG	0.4664279738240012	10.080994966249772	2.0948121420039496	0.16537707255237533	0.9893609919073741
EIF1	-0.255695161144772	12.341129666154758	2.021883542274589	0.17244171364652805	0.9893609919073741
HSPA1B	-1.118103575969827	10.628099012226636	1.9518082303358393	0.17973593675304894	0.9893609919073741
ACTN1	0.4200285452716986	9.116393497280058	1.9248894741014644	0.18271321655663567	0.9893609919073741
ZNF141	-1.0679111488446016	9.51315579132984	1.9088158597875393	0.1843162449660334	0.9893609919073741
NIBAN1	-0.492952238720405	9.252670711155485	1.8991896980004086	0.18539995958699215	0.9893609919073741
RABAC1	-0.5475780603656402	9.146078437346468	1.850629421565658	0.190817489122835	0.9893609919073741
TIMP3	-0.3931875035713706	11.526003746041084	1.7777280967830795	0.19935660876540198	0.9893609919073741
RPL41	0.24854826041631614	13.78137156557072	1.7670455645880911	0.2006379369402989	0.9893609919073741
MSRB3	-0.5343412259229653	9.086341723724601	1.7357425054524527	0.20449984381373865	0.9893609919073741
PNISR	-0.38664667188401614	9.774841542432426	1.6861673580465848	0.2108843274154021	0.9893609919073741
RPS26	0.46214556677758395	11.243155963715418	1.6656753142486291	0.21346634731805147	0.9893609919073741
IGKC	0.8236680767259741	9.279635375498458	1.6587956810645919	0.21454217503378134	0.9893609919073741
CSRP2	-0.3238758405994135	10.259485238572875	1.6527492009081417	0.21523399991719402	0.9893609919073741
ZFAND5	0.5028334636319057	9.136257061125077	1.6514367148367581	0.21549711920160902	0.9893609919073741
RPL9	-0.28342985656846514	12.42720909056935	1.6279505408708006	0.21848850925885582	0.9893609919073741
ID3	-0.4868511116414252	10.7386273622762	1.6201930606744688	0.21957982388115174	0.9893609919073741
RPL27A	0.2373473819703579	12.4061523272598	1.5973241169010786	0.22268622231847085	0.9893609919073741
HLA-A	0.3743909404753784	10.90885916366176	1.5931386281443207	0.2232892400261628	0.9893609919073741
PPP1R14A	-0.5753770361372675	9.718694556078898	1.5910409792660152	0.22365101667746126	0.9893609919073741
BGN	-0.5128097426074921	9.40410941403852	1.5811353897270317	0.22502143525402105	0.9893609919073741
EIF4B	-0.5623629022363974	9.398095102958889	1.525744205341738	0.23299406834309055	0.9893609919073741
RPL15	-0.26764759761153306	12.418295525988809	1.5192247935539644	0.23386986842834115	0.9893609919073741
WSB1	-0.3790001867794049	9.302533801935244	1.5140427506057568	0.2347207943033826	0.9893609919073741
RPL32	0.196598808903653	12.701089884150784	1.5129116435495256	0.23480402959978167	0.9893609919073741
TOMM7	-0.2632567925818185	10.68533018309264	1.488346731294022	0.2385262640936457	0.9893609919073741
RPS19	0.20889567706773826	12.65618813316475	1.4630246257865993	0.24236779702063505	0.9893609919073741
RPS28	0.27471134894307125	12.529555524161074	1.4435268434648358	0.2454101859656176	0.9893609919073741
MCL1	-0.36403926228415123	9.284692958974126	1.4139422175085834	0.25019152684332857	0.9893609919073741
RPL11	-0.21790892150071373	12.348072378837632	1.4098017145517499	0.25079149135268863	0.9893609919073741
PSMA7	-0.368486472731031	9.664157194446807	1.4090730866343482	0.25100870708882267	0.9893609919073741
RPL18	-0.23082327991588575	12.42472899387038	1.4004008721540557	0.2523183290536074	0.9893609919073741
RPS9	-0.23871456132513202	12.330110237352672	1.393215550692085	0.25349422251436815	0.9893609919073741
CAVIN3	-0.4509368419548238	10.239049512096033	1.3866442498870801	0.2546410166980869	0.9893609919073741
EIF1AX	-0.37512205281730465	9.16769568829422	1.3485813072763875	0.26102683126987175	0.9893609919073741
DDX24	0.3287885776397196	9.53598112900862	1.3006711026704734	0.26942940396427434	0.9893609919073741
OST4	-0.37956127718095345	9.45143988492818	1.292125204597828	0.2709260048362851	0.9893609919073741
DEK	-0.4589772211598555	9.2294339005371	1.288138370988446	0.27159666778094843	0.9893609919073741
DBI	-0.38784605539242006	9.40396853998245	1.2262733098984842	0.2830534372685676	0.9893609919073741
RPS16	0.17382562035717888	12.219086965733426	1.21351085210126	0.2854037624144361	0.9893609919073741
TM4SF1	-0.5712182055011749	8.828364846510883	1.2088731241013575	0.28616117193631385	0.9893609919073741
SET	0.3677839619577098	9.48510381852369	1.20030611116871	0.2880833677125375	0.9893609919073741
ROCK1	-0.4236890972148664	10.344923204206859	1.1891840858738243	0.2901831602999519	0.9893609919073741
PPP1R12A	0.3056153539852572	10.989412689099426	1.18315268031135	0.2913317256263689	0.9893609919073741
UBA2	-0.34644702997974486	9.523404165809914	1.1790243392750792	0.29222948929773	0.9893609919073741
RPL23A	0.33669715423567126	12.36661066147437	1.1774970086500707	0.29243530044449617	0.9893609919073741
HNRNPK	-0.3131062064492701	9.59919401318844	1.1669729376667584	0.2946308991525207	0.9893609919073741
S100A4	0.3102324922006156	12.253291394070827	1.1637544828943902	0.2951810691746635	0.9893609919073741
RPL21	0.23869124039067355	13.073415488603173	1.1455081693147173	0.29887838700775565	0.9893609919073741
TIMP1	-0.525149436182091	9.398554942991554	1.1424150383407181	0.2995935966991191	0.9893609919073741
THBS1	0.34149055170377585	9.61968984176869	1.1073802818299985	0.3069370383717005	0.9893609919073741
VIM	-0.22134827577082591	13.246369389199428	1.093023117177542	0.30987905375617597	0.9893609919073741
NAMPT	-0.5843921825548638	9.194285004696503	1.0868463871174563	0.3112554031498466	0.9893609919073741
SELENOK	0.3570441025204013	9.740641197738457	1.072393144449024	0.31447130640661725	0.9893609919073741
RPL7A	-0.27515456357421264	12.200803323637691	1.0637184310706473	0.3162671873347698	0.9893609919073741
RPS13	0.16458740390972132	12.227844666555855	1.0614226462740732	0.31677453811582523	0.9893609919073741
HNRNPA2B1	-0.33789777694142453	10.57289983874224	1.0096055398785444	0.32858331116072204	0.9893609919073741
TPR	-0.4043689105787091	9.16819184632092	0.9890818895674726	0.33344102201518677	0.9893609919073741
RPL39	0.24304701172653642	12.22837058574468	0.9887164577474299	0.33346609744694944	0.9893609919073741
RPL38	0.2404449322508495	11.346657391326254	0.9851803995742863	0.3343162079481439	0.9893609919073741
EBF1	0.32513335466773896	9.073382852926937	0.9752508142251943	0.33680417486759484	0.9893609919073741
MALAT1	0.17858533655433137	17.298758823028102	0.9648668294916503	0.3392076374342088	0.9893609919073741
RPS10	-0.46762802361909706	10.704730636160338	0.9574440176280556	0.34106022569066863	0.9893609919073741
PKIG	0.2977760119702413	9.066966260399132	0.953840569963909	0.34202432368476343	0.9893609919073741
EIF4A2	-0.22801666655988012	10.153007638147578	0.9527483456045063	0.3422420666287289	0.9893609919073741
EDF1	-0.2772112549909367	9.896916437449988	0.9415528326449295	0.34503789452059763	0.9893609919073741
CCNL1	0.36357905474716873	10.160907364282833	0.9401730851277451	0.3453645743554281	0.9893609919073741
MT-ND5	-0.46150054871498586	12.68398560827575	0.932904183884856	0.34713058640087313	0.9893609919073741
LITAF	0.31392236237878596	9.523537505146294	0.9279711544988988	0.3485026034981429	0.9893609919073741
YWHAB	-0.29613517881666274	9.592844166101491	0.9190966787137996	0.35072124121177184	0.9893609919073741
COX4I1	0.2713819235240014	10.40996190110287	0.8786240273962437	0.3612405568920606	0.9893609919073741
RPL23	0.27035488515205075	11.752275880464376	0.8784019599391995	0.3612648427737406	0.9893609919073741
RPS15	0.15251702752358232	12.405091597354177	0.8565281370747274	0.36716786668744794	0.9893609919073741
CLIC1	0.25026050040513625	9.482169208906136	0.8521689570785188	0.3684693848888041	0.9893609919073741
NAP1L1	0.2805353098305568	10.045472546529242	0.8510224946388389	0.3687400245620781	0.9893609919073741
LEPROT	0.28795214142728237	9.147809431654801	0.8356845612738169	0.3730526545542121	0.9893609919073741
SON	0.2768202869195848	10.1645279212827	0.8284328950541257	0.3750159387148386	0.9893609919073741
SEPTIN7	-0.20387345224939518	11.429721293513103	0.8250337913189866	0.3759300018134436	0.9893609919073741
TPT1	-0.268159923413589	12.64670943291942	0.8025438108044871	0.38236396342079626	0.9893609919073741
HMGN2	-0.22157796017726974	10.218228061986634	0.7987532562647148	0.38351650512142166	0.9893609919073741
IFI27	0.38968073111650914	9.45098854948036	0.7944102001899888	0.38483789434538473	0.9893609919073741
RGS5	-0.4052344723270872	12.017011819884498	0.7874761651073307	0.3867745529173886	0.9893609919073741
RPS7	-0.1778892868141151	11.939886100609181	0.7788094319107528	0.3893441687701952	0.9893609919073741
HNRNPM	-0.37896104486705184	9.095405867477583	0.775013326074231	0.3905184527447422	0.9893609919073741
RPL27	0.16601598235591697	11.211315378907265	0.7715346934426829	0.39152794284651715	0.9893609919073741
OAZ2	-0.3870003665825381	9.54894997587594	0.7622872394457697	0.3943856760003478	0.9893609919073741
KLF6	0.30993057873465435	9.649943930390268	0.7482868281476469	0.3986896296134862	0.9893609919073741
ANP32B	-0.32565556041438626	9.291826752098213	0.7312326066015988	0.4039819483113143	0.9893609919073741
UTRN	-0.2869536395427484	10.294409560850573	0.7178787858172885	0.4082038609788452	0.9893609919073741
SFPQ	-0.28225658534114745	9.518686991986291	0.6682843798282176	0.4246021825578933	0.9893609919073741
WASF2	0.19857704702902326	9.216925124798788	0.6588778698184619	0.42784738816307244	0.9893609919073741
AHNAK	-0.32685477718033	9.75321973408727	0.6494537635331806	0.431080140581676	0.9893609919073741
ANKRD12	-0.2733606465491021	9.586748284175588	0.643750733216298	0.43307998949374504	0.9893609919073741
MAP1B	-0.2155156256935727	10.455163414600442	0.6423121540626019	0.43354473588095244	0.9893609919073741
HSPA1A	-0.5282411514868569	12.369593993195023	0.6350283043789705	0.43608439384380604	0.9893609919073741
TRIR	-0.31722632430429715	9.211202854064743	0.6336196780149287	0.4366277909159889	0.9893609919073741
PPP1R15A	-0.29119295676727613	12.006371564781873	0.6164428181835179	0.44276423870158377	0.9893609919073741
RPLP2	0.12695537553535163	12.151343917780247	0.6112633915140402	0.4446537564334345	0.9893609919073741
HNRNPU	-0.44026012879024634	11.271854617211567	0.6043152773507718	0.44721932452666957	0.9893609919073741
FTL	0.14524503764624902	12.197124499569686	0.6042458975828128	0.4472358264120396	0.9893609919073741
MAT2A	-0.3689423686622452	9.349347882851095	0.60167781577062	0.44825118751671245	0.9893609919073741
H2AFZ	-0.24612932493356232	10.169135689580692	0.5919661512002661	0.45185839757977675	0.9893609919073741
EEF2	-0.21566395659860826	10.50910964728739	0.5907938679764649	0.45228369824091397	0.9893609919073741
DCN	-0.32364108482509285	9.16386448226592	0.5844122450172101	0.45470386571845267	0.9893609919073741
RPS3	-0.1372186619731036	12.348161437563137	0.5804480084742331	0.45617659606160044	0.9893609919073741
CCNI	0.1893766534778829	10.493823383308335	0.576540533285696	0.45769917903794544	0.9893609919073741
PLN	-0.2245096471838287	10.688900593579111	0.5670735572954198	0.461352751104506	0.9893609919073741
MGP	-0.2319430100848758	9.863796841790393	0.5598861180020648	0.4642000548352947	0.9893609919073741
PPIG	-0.2721968430752755	9.156679900084821	0.5597843559450445	0.4642360289518155	0.9893609919073741
GADD45B	-0.23728134648058535	13.041596214120789	0.5563260041068793	0.4655413925672527	0.9893609919073741
SUB1	0.33065281154498466	9.010875699673717	0.5447757225540222	0.47020592162864716	0.9893609919073741
CSDE1	0.22047931695911024	9.496064959903297	0.5376291420871314	0.4731065811711692	0.9893609919073741
CFL1	-0.22347242439651518	10.265806373632861	0.5365998006004837	0.4734801334577987	0.9893609919073741
NACA	-0.1601373650490146	11.629258046179773	0.5315283891520062	0.4755125643625374	0.9893609919073741
SOCS3	0.24465414578190497	10.93392722330571	0.5260497609556809	0.47777114197441084	0.9893609919073741
RPL31	0.2686607610790484	11.121083202386847	0.521065673755566	0.4798307208322604	0.9893609919073741
OAZ1	0.19506322102291682	9.930534454029447	0.5185232243802317	0.4809355398127787	0.9893609919073741
RPS20	0.1523468200886161	11.939916098223353	0.5085229397701878	0.48508330727129656	0.9893609919073741
MZT2B	-0.20440235213794625	9.67204926811547	0.508232994413038	0.48526934703748825	0.9893609919073741
RPS18	0.12400337049539305	13.109142902942022	0.5014015349443625	0.4881111968087405	0.9893609919073741
DNAJB1	-0.48252379246477906	11.169525152152536	0.49258592208797364	0.49192011287735726	0.9893609919073741
RPL35	0.12463939371143584	11.744150653351918	0.49082604797762264	0.4926752288128664	0.9893609919073741
LINC01436	0.2673813084848049	10.496716013602661	0.4541102918795656	0.5091247920008531	0.9893609919073741
CAVIN1	0.13834425364306596	10.722804368620658	0.451068769963703	0.5105212867904745	0.9893609919073741
RPL18A	-0.14052435485274303	12.245325042615455	0.44153902140742596	0.5149513317732772	0.9893609919073741
IER5L	-0.5258253328342292	8.943625412600973	0.43006985023111505	0.5203659308115771	0.9893609919073741
FTH1	0.11504372084275097	12.875156980515793	0.42128402876429827	0.5246355397019179	0.9893609919073741
RPS21	0.19215432247513578	11.39970454510916	0.4201832626637548	0.5251764394241534	0.9893609919073741
SNHG5	0.2109903606851723	9.640320176909126	0.41664641800548313	0.5269647595039411	0.9893609919073741
RPL13	-0.09663553915199113	13.258049989677325	0.41578525693550344	0.5273222923141005	0.9893609919073741
DDAH2	-0.2647596763735958	8.946412369602317	0.4116391952696188	0.5293595559219892	0.9893609919073741
ADIRF	0.11480348694398171	13.537833987747979	0.40595850429059976	0.5321879686379539	0.9893609919073741
RBM25	-0.21612138503019881	9.256303833850174	0.4016592077047746	0.5343945048366716	0.9893609919073741
EIF5	0.2063122844270671	9.272018093355792	0.3836371208920126	0.5436357919020336	0.9893609919073741
GSN	-0.15468101180714042	9.99396069165484	0.3812073623922719	0.5448675996196889	0.9893609919073741
MAP3K20	-0.17010429789478776	10.460919061074465	0.37664779021365835	0.5472388926611305	0.9893609919073741
IGFBP7	-0.160446569963097	13.092598704949094	0.3761441324481711	0.5474797567076073	0.9893609919073741
RPL37A	0.1272142499689524	12.593594251988792	0.37352531171720554	0.548863318739104	0.9893609919073741
SBDS	0.18125283880632498	9.287567329246462	0.36754699301474664	0.5521182094626005	0.9893609919073741
EEF1B2	-0.14407408352032397	10.691484518095118	0.3669328128684452	0.5523917062590893	0.9893609919073741
PPP1CB	-0.245435908351436	9.099235178362548	0.364119394000913	0.5539184255260887	0.9893609919073741
TMSB4X	0.2429596351336237	13.374257016559687	0.35964007540962445	0.556310447963273	0.9893609919073741
SYNPO2	0.21252106028427778	9.701775678563761	0.3509269725064246	0.5611439596318706	0.9893609919073741
EIF4A1	-0.17676987003708308	9.91232811882793	0.35010077380667104	0.5615868683928644	0.9893609919073741
A2M	0.17927164962336237	10.044887997962643	0.34902717423499985	0.5621762793497915	0.9893609919073741
RPL5	-0.12983323977129627	12.285741845052714	0.34642248936577336	0.5635869794343786	0.9893609919073741
IFITM3	0.18160980551272843	11.288485938056121	0.3453395648678685	0.5641959160333794	0.9893609919073741
MAFB	0.3018720894603664	9.194992340614505	0.3365583430478548	0.5692086243275691	0.9893609919073741
LMOD1	-0.18238280201772478	10.196232232986196	0.3224872859877523	0.5772865603503358	0.9893609919073741
ESD	-0.23649533370077191	9.109906286299381	0.3128346155008194	0.5829887443658974	0.9893609919073741
ILK	0.14822238107474547	9.168061306994105	0.30896175873505843	0.5853402958290405	0.9893609919073741
IER2	-0.17833028415881394	11.793240526078817	0.3049473889658632	0.5877099366303664	0.9893609919073741
RACK1	-0.13740300308122078	11.25711536759878	0.2982621299572123	0.591802000719941	0.9893609919073741
RPL36AL	-0.13749881976770315	10.540381608125188	0.29713533978204837	0.5925107123073412	0.9893609919073741
ATP2B4	0.21428613994920429	9.092093095610059	0.2970308872864751	0.592615110934199	0.9893609919073741
RPL22	-0.12380821642011294	11.479599800869146	0.29021673920570595	0.5968009194116776	0.9893609919073741
C4orf3	0.19273534357032077	9.345329543353463	0.28817332188437117	0.5981414530693054	0.9893609919073741
BRD2	-0.2074169457201479	9.070606296302175	0.28618955303950866	0.5993670911241717	0.9893609919073741
RPS11	0.11184362975615161	12.047217900553717	0.2799507122431358	0.6033117698946268	0.9893609919073741
CNBP	-0.13084476319068392	9.650839976490172	0.2741461501986977	0.6071088105515693	0.9893609919073741
RPL19	-0.10561727717448303	12.602676046324495	0.2736528969445432	0.6073835341833707	0.9893609919073741
RPL3	-0.08965388516605237	12.881672807462417	0.27247480334606816	0.6081517194498519	0.9893609919073741
MEF2C	0.19408679174700133	10.19467610754141	0.27160639444575174	0.6087472794260038	0.9893609919073741
EIF4G2	-0.1744343079592241	9.65713786193421	0.27058278443929284	0.6094363901644135	0.9893609919073741
ACTB	0.17197764379170094	12.56001541835162	0.26953710474228076	0.6100777069664252	0.9893609919073741
RBM39	0.18948791509334492	9.539049957757408	0.24937344128203429	0.6237240781456757	0.9893609919073741
MFGE8	-0.1332575906551	10.485929597872763	0.23839699637705516	0.6313815035837762	0.9893609919073741
CDKN1A	0.1610962692168029	10.799589696803697	0.2341462984392358	0.6344129786362278	0.9893609919073741
GUK1	-0.12379064500395442	9.947612354191278	0.22638532552187177	0.6400740544433565	0.9893609919073741
HMGB1	0.09630403880166422	11.196462480137537	0.22545769628309473	0.6407271816807213	0.9893609919073741
PRRC2C	-0.1811937269329756	9.305771528759623	0.22105772168288662	0.64401670645813	0.9893609919073741
FLNA	-0.12324547028591211	10.557942726421645	0.2209570647439028	0.6440701416560229	0.9893609919073741
SLC2A3	-0.23924488080595052	9.512443010801684	0.21803797882696907	0.6462790261417063	0.9893609919073741
VPS28	-0.15588177983296062	9.009854532860658	0.21347978663065548	0.6497149115792313	0.9893609919073741
MORF4L1	-0.16133403599402726	9.86305566296843	0.21286734919054234	0.6501872105063564	0.9893609919073741
YWHAQ	0.18028333192637974	9.190344222990174	0.20546987918755252	0.6559019238860966	0.9893609919073741
C11orf96	-0.2533462844249782	12.585178461864007	0.20453678853110982	0.6565809697287743	0.9893609919073741
MRVI1	-0.16629452865773012	9.205321112382686	0.20268245976064064	0.6580644930126665	0.9893609919073741
ZFAS1	-0.12313283173648869	9.761890705822664	0.19615185757948148	0.6632502957348192	0.9893609919073741
RNASEK	0.12744641842953475	9.613521851070287	0.19614492091924962	0.6632616842362563	0.9893609919073741
MFAP4	-0.19157898530368647	9.240892651126709	0.19340935957820268	0.6654562948426823	0.9893609919073741
PLAC9	-0.14495681591644877	10.565883812486446	0.18904837154603502	0.6689818034267092	0.9893609919073741
EEF1A1	-0.06873889225544705	13.485971948098666	0.1868399489400318	0.6707828861956571	0.9893609919073741
FRZB	0.1435243869755418	10.080939285123955	0.1833413020393189	0.673711145255599	0.9893609919073741
FAU	0.0847856506645785	12.324075600223713	0.18140048006601592	0.6753102502446672	0.9893609919073741
RPL36A	0.10068410502780516	11.209593580910408	0.1802579889180568	0.6762751866710421	0.9893609919073741
PRRX1	-0.15586709565181064	9.572260988283753	0.17663572387263093	0.6793812451472663	0.9893609919073741
GUCY1A1	-0.1406111462331557	9.935799632825832	0.17139877306435516	0.6838772300513267	0.9893609919073741
NSA2	-0.2412307652894041	9.004805008789388	0.17120001024283507	0.6840298418473116	0.9893609919073741
LBH	0.0995798854872418	11.145307224865133	0.16637050933197273	0.6882570057566941	0.9893609919073741
RPL13A	0.10342569550498781	12.990498451886495	0.1660712905011306	0.6885167200299994	0.9893609919073741
PTMA	0.060632327143445075	13.667791446636219	0.16495076837521008	0.6895095787154387	0.9893609919073741
MTDH	-0.14068643087796726	9.504796896426992	0.16479076482837762	0.6896913049125727	0.9893609919073741
MYL9	-0.10963588274235779	12.855081682181034	0.1632876964255962	0.6909911187061575	0.9893609919073741
NR4A2	-0.20727782809608372	10.290664825243772	0.16150576814874995	0.6926070750528677	0.9893609919073741
TACC1	-0.14005500565981532	9.371523585629472	0.16099433692965728	0.6930857240297064	0.9893609919073741
PA2G4	0.12472079482646521	9.232897089508338	0.15699854100411648	0.6967154158682822	0.9893609919073741
UQCRB	0.09994329379736593	10.795635868112765	0.15626873076995115	0.6973501033809282	0.9893609919073741
TPM2	-0.06783494550866812	12.611446226662427	0.15473820831579502	0.6987488745852355	0.9893609919073741
TLN1	0.11108766221441531	10.200733774716126	0.1534164467792052	0.6999900938560109	0.9893609919073741
ATP5F1E	-0.13576740265172893	10.193202807082763	0.15202643143453579	0.7012816056519762	0.9893609919073741
NOTCH3	-0.0974728549411523	10.349406908127214	0.15117682062769486	0.7020703275555681	0.9893609919073741
CDC42	0.11440136079615115	9.360567269751384	0.151163439379422	0.7021086060069026	0.9893609919073741
LHFPL6	-0.13318980389012733	9.830207536014017	0.14930146879138984	0.7038416733010073	0.9893609919073741
RPS17	0.13085562024636108	11.085114300787641	0.13535541245445476	0.7173132542340237	0.9893609919073741
TRMT112	0.12438207099766722	9.191662436464393	0.134492128139755	0.7182060495024414	0.9893609919073741
FUS	0.11654916566712875	10.150597846771555	0.1324591822885231	0.7202294727000621	0.9893609919073741
ITM2B	0.09009073207638835	11.050158408896664	0.13237162294386823	0.7203027102182633	0.9893609919073741
CRYAB	-0.14068060985682618	9.542247962739188	0.12886356823202486	0.7238969340284744	0.9893609919073741
DDX5	-0.08324214154151056	11.09587322994436	0.1263259270186187	0.7264799258950458	0.9893609919073741
RPS2	-0.0840986815277646	12.588696933320113	0.1257250238036549	0.7270985113339603	0.9893609919073741
SLC25A6	0.12907584270860778	10.291511491969672	0.1251802174469442	0.7276813155431301	0.9893609919073741
IRF1	-0.14176713461845522	10.435558973611943	0.12461740949560733	0.7282661550758973	0.9893609919073741
RPL24	0.06386530955029229	11.996086763471714	0.12339713552880574	0.7295289945583114	0.9893609919073741
YWHAZ	0.12740024206415812	9.636124888411233	0.1211553155591327	0.7319246249575153	0.9893609919073741
HNRNPA3	-0.11361860168236518	9.389780967722272	0.11944909239584013	0.7337433237647891	0.9893609919073741
STOM	-0.15890079958168982	8.905676501865763	0.11823615052083082	0.7350112359660665	0.9893609919073741
CHURC1	0.11624245915480683	9.543085850857121	0.11734094448837734	0.7360074690101296	0.9893609919073741
RPL36	0.0708886685688217	11.657488102509863	0.11706791667739024	0.736269801245129	0.9893609919073741
HLA-E	0.10866811464694659	11.580872996997511	0.11674051635680945	0.7366242006300168	0.9893609919073741
MT1A	-0.21067208690957795	9.459007558881243	0.11557976543303981	0.7379150756197181	0.9893609919073741
RPS15A	-0.06074348936839949	12.129871741472448	0.1150838142739672	0.7384237990962168	0.9893609919073741
RPL37	-0.10824984721330903	11.88248145654225	0.11433554068453322	0.739242308411413	0.9893609919073741
RCAN2	0.11838040846923141	9.97106673038757	0.11108921888739934	0.7428479652498412	0.9893609919073741
COL14A1	0.13424298180819091	9.635089472301756	0.10975543133384684	0.7443457993130864	0.9893609919073741
CREM	-0.22417766934753053	9.301400853200365	0.10732658436243571	0.7470824555374189	0.9893609919073741
ATP1B3	-0.179068451152712	9.71866613078716	0.10303798318844082	0.7520061572231557	0.9893609919073741
HNRNPDL	-0.0818208089985916	9.262331574953983	0.1024495760606666	0.7526889497521116	0.9893609919073741
RPS27L	-0.1215131383847028	9.41065863724781	0.09931481588646818	0.7563701160653432	0.9893609919073741
RPS14	-0.051920951590874266	13.21446507677937	0.09850178176036797	0.7573059046813337	0.9893609919073741
KANK2	-0.10168821410630388	9.558891714123114	0.09807789122308329	0.7578393658520647	0.9893609919073741
CCL2	0.1655156960164182	11.148832683010069	0.09569352287344418	0.7606777566945719	0.9893609919073741
EIF5B	-0.12648077670466049	9.009074419483609	0.09493099728561802	0.7616172522754732	0.9893609919073741
NR3C1	-0.13818631970563455	8.910500091813152	0.09204568567703156	0.7651378916339625	0.9893609919073741
NEXN	-0.1296221865740468	9.197942196027089	0.08662635856008302	0.7719645351357911	0.9893609919073741
RPL29	-0.06387515578510099	12.068424931659964	0.08642363196420731	0.7721962488832439	0.9893609919073741
UBC	-0.07247678301066997	11.410476503533713	0.08541628690966424	0.7734897428209881	0.9893609919073741
ZBTB16	0.11106461909995605	9.112878929768303	0.0831182209443362	0.7764945714963045	0.9893609919073741
UBXN1	0.1105269041382953	9.20788864626638	0.08190600473584274	0.7780846960768828	0.9893609919073741
NDUFS5	-0.07458735361850881	9.908203234176167	0.08186269285610197	0.7781326190923472	0.9893609919073741
HLA-B	0.08486844422536895	11.241092024938633	0.08142341716494375	0.7786947266924396	0.9893609919073741
MYL6	-0.06076766202830533	12.49767679454245	0.08119679196064458	0.7789916071969223	0.9893609919073741
SOD3	0.11613922972581212	10.616261999383154	0.07933472312369617	0.7814772642741411	0.9893609919073741
RPL35A	0.05266244214539141	12.345512754447725	0.07897826647140754	0.7819479089366421	0.9893609919073741
IDS	-0.11458220160803732	9.02723254684323	0.0782672023982262	0.782904343430582	0.9893609919073741
HIGD1B	0.13218150314068525	9.182926207894925	0.07761547808632813	0.7838148924710782	0.9893609919073741
RPL30	0.0699655316044944	12.356367914452818	0.07663016258893678	0.7851261913264684	0.9893609919073741
CALD1	-0.04825012177102864	13.028012734424541	0.07020562589059218	0.7941004917071701	0.9893609919073741
NTRK2	-0.0704285937179482	9.968321833843426	0.06896552814865682	0.7959001819616932	0.9893609919073741
ATRX	0.07309017532331631	9.393022298288034	0.06699275558010773	0.7987797952466094	0.9893609919073741
EIF4A3	0.1597744890651145	10.003766397571903	0.06640189563193431	0.7996436431253814	0.9893609919073741
LDHA	0.09437123409506923	9.613147042772116	0.06556802377488632	0.8008796618541066	0.9893609919073741
RPS27A	0.043454184536050044	12.999463971746353	0.06509456541865641	0.8015605652820093	0.9893609919073741
DNAJA1	0.09724766488174848	10.473807086510607	0.06254986099665258	0.805400289817884	0.9893609919073741
RPSA	-0.0735885863201276	11.006786370319691	0.06252983328732152	0.805426067340119	0.9893609919073741
RPL34	0.05486342346570982	12.959153508453936	0.05775637220311399	0.8128409829489425	0.9893609919073741
RPS6	-0.04990088123721082	12.664095494497385	0.05704271885574058	0.8139778367284385	0.9893609919073741
PFDN5	0.050224853417076804	11.042153316927246	0.05698646047722094	0.8140708455153252	0.9893609919073741
ZEB2	0.10190474006221772	9.69781416658641	0.05588876380460752	0.8158529825501639	0.9893609919073741
RPL12	0.04848438603162074	12.2027420339611	0.0543629277833587	0.8183153291832923	0.9893609919073741
SRSF5	0.06868850415542747	9.465780189326823	0.053278866442525025	0.8201230946618477	0.9893609919073741
NDUFB8	-0.09120935999650719	9.430252238470407	0.04866891569119319	0.8279434085003052	0.9893609919073741
LMNA	-0.04670917402561245	10.618525443899056	0.04470589052487185	0.8349683802923289	0.9893609919073741
SNHG32	0.10835455054237089	8.993941823917373	0.0430794451415696	0.8379561956546231	0.9893609919073741
AVPR1A	0.13367847930532645	9.947139895548371	0.042301651086391515	0.8394081347770882	0.9893609919073741
PTP4A3	-0.05769108186072035	9.433055753824522	0.0404188187636749	0.8429755600473117	0.9893609919073741
C11orf58	-0.06520183148143113	9.544846095561567	0.040202187416735376	0.8433905123065827	0.9893609919073741
SERTAD1	-0.06739390361146433	9.970359450071232	0.03958646287540842	0.8445736059117256	0.9893609919073741
EEF1D	-0.04216752402485743	11.136764595042736	0.03622495377262982	0.8512211041411756	0.9893609919073741
HNRNPA1	-0.05824297781510942	10.428212809193878	0.03465175647102188	0.8544520241409728	0.9893609919073741
NOP53	-0.05475631035968577	9.871523304096542	0.03388716917480631	0.8560541402171554	0.9893609919073741
COX7A1	0.0719094379015191	9.526223670894389	0.033572680030582565	0.8567203267411708	0.9893609919073741
NCL	-0.052456517400734363	10.082966424141103	0.03312161993913332	0.8576675038014614	0.9893609919073741
EDNRA	-0.07561905738883991	9.186093439375744	0.03212327266743729	0.8598070775532355	0.9893609919073741
RPL14	-0.04185040489487357	12.081081080121201	0.03164411791161679	0.8608326063573829	0.9893609919073741
RPS8	-0.031495325834034575	13.225850644253812	0.030048114701818767	0.8643492009811311	0.9893609919073741
CST3	0.055519803593117714	10.103694377780396	0.029443078256878388	0.8657171042592249	0.9893609919073741
APOE	0.10843015236895935	10.494470356191307	0.028221788999783833	0.8685001641023373	0.9893609919073741
MCAM	-0.05438622194319945	10.866491931705982	0.02772984471179564	0.8696372811536965	0.9893609919073741
RBM3	0.0548529604492473	9.41530478049322	0.024892046108502718	0.876438826311265	0.9893609919073741
RSL24D1	0.06215131341569206	9.070781330186213	0.024127449887016105	0.8783317784783105	0.9893609919073741
RPL26	0.028490082385387253	12.458884448287028	0.023187698051162036	0.8806934978885379	0.9893609919073741
RHOQ	-0.07821078833652219	8.858916131692533	0.022783635239052497	0.8817319078446193	0.9893609919073741
EEF1G	0.043948001878848855	11.128450665288332	0.02274328269984174	0.8818347705841492	0.9893609919073741
RPS5	0.029425820794248665	11.915173466736594	0.021856757289246923	0.8841413523618118	0.9893609919073741
ACTA2	-0.03928817629457944	13.249741059679938	0.020519003885718617	0.887716122757405	0.9893609919073741
SSR4	-0.05518906581564718	8.983471684098493	0.019892418591545624	0.8894399380518017	0.9893609919073741
LUC7L3	0.03785883353995323	9.392530110297091	0.01945104319896245	0.8906697994521882	0.9893609919073741
RPL28	0.03426083487700242	12.00862415747088	0.01830032716922883	0.8939193295398999	0.9893609919073741
MYLK	-0.030414971400212223	10.593826354292867	0.01555801548559118	0.9021459330402013	0.9893609919073741
CAV2	0.03876640372517153	10.06878002241292	0.014816964465541477	0.9044959268486146	0.9893609919073741
FXYD1	-0.04108785615224674	9.89063300839486	0.014729165037162158	0.9047793385221119	0.9893609919073741
COX4I2	0.04058648854180864	9.51496962657528	0.014364899065882853	0.9059613018847019	0.9893609919073741
MYH11	0.03847164043234002	12.28386476280745	0.013952093083342958	0.9073044807292321	0.9893609919073741
RPS23	-0.02070011359315931	12.540569203765315	0.013446095577495298	0.9089927320605566	0.9893609919073741
VAMP2	-0.03374252647679358	9.404273829087755	0.011881006155583074	0.9144399129002618	0.99079845619944
RPS3A	0.019033244373080228	12.676219770320168	0.01148435820313702	0.9158641191759529	0.99079845619944
RPL7	0.028352248982436008	12.603753266344755	0.010118426763324043	0.9210070099315381	0.991347379266383
HSP90B1	0.031221130327093786	9.400321278252658	0.009886074055953415	0.9219252938835831	0.991347379266383
MGST3	-0.019902869424994668	10.891398111839106	0.005804048867023987	0.9401288087479979	0.995088466281331
RPL10	0.015436207584501446	13.599478552746378	0.005401144063136627	0.9422388569303083	0.995088466281331
CAV1	-0.015047341951135754	11.82081259068317	0.005322197428542842	0.9426620451442951	0.995088466281331
YBX1	0.018023690182559064	10.93068448103415	0.005317955663857688	0.942685752524627	0.995088466281331
PDE5A	0.029068018001210817	9.09910657860393	0.0048643843339314635	0.945185435877423	0.995088466281331
PFN1	0.02126586093637935	10.074977296092483	0.004083639490442469	0.9497674139180435	0.995088466281331
RPS12	0.013055735206960354	12.667077857539555	0.0035497015997985526	0.9531586096679312	0.995088466281331
SELENOM	-0.015128554136374492	10.972455774886502	0.0034013842316897146	0.9541473015033777	0.995088466281331
PJA2	-0.021727796854599198	9.085206722132828	0.0032874937765380694	0.9549236961917805	0.995088466281331
SYNE2	-0.02368102932502155	10.012430773168887	0.003226075193634305	0.9553457991825034	0.995088466281331
PPIA	0.01292881518490405	10.438785877804003	0.0029477045507511042	0.9573122727307839	0.995088466281331
RPL6	0.008923931852793674	12.306821982019239	0.002717595056406642	0.9590089206003445	0.995088466281331
TCF4	0.01661585276331985	9.84690357952745	0.0023800626959831457	0.9616401144735551	0.995088466281331
RERGL	0.011628341214130684	11.843897663280275	0.0017599223467028085	0.967007453007174	0.9977504645189627
BCLAF1	0.011508885481810598	9.27961338533677	0.001212428819691337	0.9726164148636154	0.9981888029983412
PDGFRB	0.01397691664110708	9.606556309181844	0.0011211982796398453	0.973666219481059	0.9981888029983412
ITIH5	0.012546832222122757	9.49648048830403	0.0007165651279413532	0.9789463369311022	0.9981888029983412
PRKG1	-0.009218747762988264	8.903335255273447	0.0005803375195611887	0.9810511982902275	0.9981888029983412
RPS24	0.004467856289396876	12.506575851319882	0.0005436153604788465	0.9816595777285665	0.9981888029983412
RPL4	0.004766134286050765	10.726786097230935	0.00040301290856577384	0.9842085676622301	0.9981888029983412
NEDD8	0.0036294775738578994	9.41958891375639	0.00020335674129234565	0.9887832478488939	0.9991814087415357
CRISPLD2	0.0029190001672940347	10.398833734902672	4.700450089072108e-05	0.9946067448182032	0.9991814087415357
CRIP2	0.002571883774150712	9.60396548672108	4.078354396896192e-05	0.99497663409068	0.9991814087415357
COMMD6	-0.0007167149635473072	9.664140078137683	9.460303244165566e-06	0.9975805803877038	0.9991814087415357
SNRPD2	0.0009180877334525873	9.23080432977782	1.0829770786946891e-06	0.9991814087415357	0.9991814087415357
