## Supplementary Tables for "A repair-associated bronchial epithelial differentiation trajectory through *KRT14*+ basal and hillock-like cells drives airway inflammation and remodelling in childhood-onset asthma": ST_8G_enrichment_Dying_multiciliated_cells_upregulated_DEGs.csv

source	term_name	term_id	highlighted	adjusted_p_value	negative_log10_of_adjusted_p_value	term_size	query_size	intersection_size	effective_domain_size	intersections
GO:BP	regulation of primary metabolic process	GO:0080090	true	6.497168736854707e-9	8.187275854100678	5390	129	70	21026	EPAS1,FABP5,FMO2,SERPINB3,ADIRF,CD44,CTSC,SLC38A2,IER3,ERRFI1,NTS,FOSB,NAMPT,CXCL8,HEXIM1,TFRC,IRS2,DUSP6,GPRC5A,SGK1,EGR1,SCGB1A1,CCL5,ATF4,STAT2,CSTA,CCNL1,PLK2,ABHD5,NR4A1,AHR,MYH9,CLK1,TSC22D2,TCF7,HNRNPH1,SORL1,ZBTB10,MRTFB,KLF4,NR4A2,IER5,TLE4,TRA2A,NIBAN1,FOXN3,CCNL2,KRT17,CTNNB1,FOS,EGFR,TLE3,TRIB1,HBP1,ID1,HP1BP3,TSC22D3,CDK6,INSR,NFKBIZ,CKS2,SRSF2,PABPC1,TENT5C,FOSL2,ELL2,SOX21,PPP3CA,I…
GO:BP	regulation of metabolic process	GO:0019222	false	0.00000440769422006545	5.355788541911384	7035	129	76	21026	EPAS1,FABP5,FMO2,SERPINB3,ADIRF,CD44,CTSC,SLC38A2,IER3,F3,ERRFI1,TSPAN8,NTS,FOSB,NAMPT,CXCL8,HEXIM1,TFRC,IRS2,DUSP6,GPRC5A,SGK1,CD55,EGR1,SCGB1A1,CCL5,ATF4,STAT2,CSTA,CCNL1,PLK2,ABHD5,NR4A1,AHR,MYH9,CLK1,TSC22D2,TCF7,ECE1,HNRNPH1,SORL1,ZBTB10,MRTFB,KLF4,NR4A2,IER5,TLE4,TRA2A,NIBAN1,FOXN3,CCNL2,KRT17,MCL1,CTNNB1,FOS,RBBP5,EGFR,TLE3,TRIB1,HBP1,ID1,HP1BP3,TSC22D3,CDK6,INSR,NFKBIZ,CKS2,SRSF2,PABPC1,T…
GO:BP	regulation of macromolecule metabolic process	GO:0060255	false	0.000006063419679406413	5.217282371045503	6492	129	72	21026	EPAS1,SERPINB3,ADIRF,CD44,CTSC,SLC38A2,IER3,F3,ERRFI1,TSPAN8,NTS,FOSB,NAMPT,CXCL8,HEXIM1,TFRC,IRS2,DUSP6,GPRC5A,SGK1,CD55,EGR1,SCGB1A1,CCL5,ATF4,STAT2,CSTA,CCNL1,PLK2,NR4A1,AHR,MYH9,CLK1,TSC22D2,TCF7,ECE1,HNRNPH1,SORL1,ZBTB10,MRTFB,KLF4,NR4A2,IER5,TLE4,TRA2A,NIBAN1,FOXN3,CCNL2,KRT17,CTNNB1,FOS,RBBP5,EGFR,TLE3,TRIB1,HBP1,ID1,HP1BP3,TSC22D3,CDK6,INSR,NFKBIZ,CKS2,SRSF2,PABPC1,TENT5C,FOSL2,ELL2,SOX21…
GO:BP	response to stress	GO:0006950	false	0.000018233822004706273	4.739122289020409	3948	129	52	21026	EPAS1,CD44,CTSC,SLC38A2,SLC12A2,S100A14,IER3,F3,DST,TSPAN8,CXCL8,HEXIM1,TFRC,DUSP6,SGK1,CD55,EGR1,SCGB1A1,CCL5,ATF4,STAT2,PLK2,NR4A1,AHR,MYH9,MT1X,TSC22D2,AQP5,KLF4,NR4A2,IER5,NABP1,BPIFB1,NIBAN1,FOXN3,POLD4,MCL1,GABARAPL1,FOS,RBBP5,EGFR,SDC1,HP1BP3,TSC22D3,CDK6,LYZ,NFKBIZ,FOSL2,STT3B,B4GALT1,PPP3CA,CPEB2
GO:BP	positive regulation of macromolecule metabolic process	GO:0010604	false	0.00003282496990576125	4.4837956634035345	3288	129	46	21026	EPAS1,SERPINB3,ADIRF,CD44,CTSC,SLC38A2,IER3,F3,NTS,FOSB,NAMPT,CXCL8,TFRC,IRS2,CD55,EGR1,CCL5,ATF4,STAT2,PLK2,NR4A1,AHR,MYH9,ECE1,SORL1,MRTFB,KLF4,NR4A2,IER5,TRA2A,NIBAN1,KRT17,CTNNB1,FOS,RBBP5,EGFR,TRIB1,CDK6,INSR,NFKBIZ,PABPC1,TENT5C,FOSL2,ELL2,SOX21,PPP3CA
GO:BP	cellular response to stimulus	GO:0051716	false	0.000045952623104365424	4.3376896928255	7376	129	76	21026	EPAS1,FABP5,FMO2,SERPINB3,CD44,CTSC,SLC38A2,SLC12A2,S100A14,IER3,F3,ERRFI1,DST,NTS,FOSB,NAMPT,CXCL8,HEXIM1,TFRC,SPARCL1,IRS2,DUSP6,GPRC5A,SGK1,CD55,EGR1,SCGB1A1,CCL5,ATF4,STAT2,STK17B,PLK2,NR4A1,AHR,MYH9,CDC42SE1,MT1X,TCF7,AQP5,ECE1,MAT2A,SORL1,KLF4,NR4A2,IER5,TLE4,AVPI1,NABP1,BPIFB1,NIBAN1,FOXN3,POLD4,GIT2,DOCK5,MCL1,GABARAPL1,CTNNB1,FOS,BCAM,RBBP5,EGFR,SDC1,TLE3,TRIB1,HBP1,ID1,HP1BP3,RIT1,CDK6,…
GO:BP	positive regulation of metabolic process	GO:0009893	false	0.0000627819657063297	4.202165090642232	3597	129	48	21026	EPAS1,FABP5,SERPINB3,ADIRF,CD44,CTSC,SLC38A2,IER3,F3,NTS,FOSB,NAMPT,CXCL8,TFRC,IRS2,CD55,EGR1,CCL5,ATF4,STAT2,PLK2,ABHD5,NR4A1,AHR,MYH9,ECE1,SORL1,MRTFB,KLF4,NR4A2,IER5,TRA2A,NIBAN1,KRT17,CTNNB1,FOS,RBBP5,EGFR,TRIB1,CDK6,INSR,NFKBIZ,PABPC1,TENT5C,FOSL2,ELL2,SOX21,PPP3CA
GO:BP	positive regulation of macromolecule biosynthetic process	GO:0010557	false	0.00009331729485765167	4.030037859306305	2593	129	39	21026	EPAS1,ADIRF,SLC38A2,F3,NTS,FOSB,NAMPT,CXCL8,TFRC,IRS2,CD55,EGR1,CCL5,ATF4,STAT2,NR4A1,AHR,MYH9,SORL1,MRTFB,KLF4,NR4A2,IER5,TRA2A,NIBAN1,KRT17,CTNNB1,FOS,RBBP5,EGFR,CDK6,INSR,NFKBIZ,PABPC1,TENT5C,FOSL2,ELL2,SOX21,PPP3CA
GO:BP	regulation of multicellular organismal process	GO:0051239	false	0.000118603616588005	3.925902067799189	2956	129	42	21026	EPAS1,FABP5,SERPINB3,CTSC,SLC12A2,IFRD1,F3,ERRFI1,TSPAN8,CXCL8,TFRC,IRS2,PTPRZ1,DUSP6,SGK1,CD55,EGR1,SCGB1A1,CCL5,ATF4,PLK2,NR4A1,AHR,TCF7,ECE1,SORL1,MRTFB,KLF4,NR4A2,KRT17,DOCK5,CTNNB1,FOS,EGFR,TLE3,TRIB1,ID1,CDK6,INSR,NFKBIZ,FOSL2,PPP3CA
GO:BP	regulation of RNA metabolic process	GO:0051252	false	0.0001381549973693465	3.859633401079153	3687	129	48	21026	EPAS1,ADIRF,NTS,FOSB,NAMPT,CXCL8,HEXIM1,TFRC,SGK1,EGR1,SCGB1A1,ATF4,STAT2,CCNL1,NR4A1,AHR,TSC22D2,TCF7,ZBTB10,MRTFB,KLF4,NR4A2,IER5,TLE4,TRA2A,FOXN3,CCNL2,CTNNB1,FOS,EGFR,TLE3,TRIB1,HBP1,ID1,HP1BP3,TSC22D3,CDK6,INSR,NFKBIZ,CKS2,SRSF2,PABPC1,TENT5C,FOSL2,ELL2,SOX21,PPP3CA,INTS6
GO:BP	regulation of cellular process	GO:0050794	false	0.00014669094955958617	3.8335966801415875	11946	129	102	21026	EPAS1,FABP5,FMO2,SERPINB3,ADIRF,CD44,CTSC,SLC38A2,SLC12A2,KRT5,S100A14,IER3,IFRD1,F3,C1ORF56,ERRFI1,DST,TSPAN8,NTS,FOSB,NAMPT,CXCL8,HEXIM1,TFRC,SPARCL1,IRS2,ATP1B3,PTPRZ1,DUSP6,VMP1,GPRC5A,SGK1,CD55,EGR1,SCGB1A1,CCL5,ATF4,STAT2,STK17B,CSTA,CCNL1,PLK2,ABHD5,NR4A1,AHR,MYH9,CLK1,CDC42SE1,TSC22D2,TCF7,ECE1,MAT2A,HNRNPH1,SORL1,ZBTB10,MRTFB,ATL3,KLF4,NR4A2,IER5,TLE4,AVPI1,TRA2A,NABP1,BPIFB1,NIBAN1,FOXN…
GO:BP	response to stimulus	GO:0050896	false	0.00016727065380868234	3.776580245570057	8999	129	85	21026	EPAS1,FABP5,FMO2,SERPINB3,CD44,CTSC,SLC38A2,SLC12A2,KRT5,S100A14,IER3,F3,ERRFI1,DST,TSPAN8,NTS,FOSB,NAMPT,CXCL8,HEXIM1,TFRC,SPARCL1,IRS2,DUSP6,GPRC5A,S100A16,SGK1,CD55,EGR1,SLC6A14,SCGB1A1,CCL5,ATF4,STAT2,STK17B,PLK2,NR4A1,AHR,MYH9,CDC42SE1,MT1X,TSC22D2,TCF7,AQP5,ECE1,MAT2A,SORL1,KLF4,NR4A2,IER5,TLE4,AVPI1,NABP1,BPIFB1,NIBAN1,FOXN3,POLD4,GIT2,DOCK5,MCL1,GABARAPL1,CTNNB1,FOS,BCAM,RBBP5,EGFR,SDC1,T…
GO:BP	cell migration	GO:0016477	true	0.0002528586735569509	3.5971221446087918	1534	129	28	21026	SERPINB3,CD44,SLC12A2,KRT5,S100A14,F3,ERRFI1,S100A2,CXCL8,IRS2,SGK1,CCL5,PLK2,NR4A1,MYH9,SORL1,KLF4,NR4A2,DOCK5,CTNNB1,EGFR,SDC1,TRIB1,ID1,INSR,LIMA1,B4GALT1,PPP3CA
GO:BP	positive regulation of biosynthetic process	GO:0009891	false	0.00026534893777865133	3.5761826465602926	2696	129	39	21026	EPAS1,ADIRF,SLC38A2,F3,NTS,FOSB,NAMPT,CXCL8,TFRC,IRS2,CD55,EGR1,CCL5,ATF4,STAT2,NR4A1,AHR,MYH9,SORL1,MRTFB,KLF4,NR4A2,IER5,TRA2A,NIBAN1,KRT17,CTNNB1,FOS,RBBP5,EGFR,CDK6,INSR,NFKBIZ,PABPC1,TENT5C,FOSL2,ELL2,SOX21,PPP3CA
GO:BP	epidermis development	GO:0008544	false	0.0002822909943946348	3.54930297643013	398	129	14	21026	FABP5,KRT5,ERRFI1,KRT15,CSTA,KLF4,KRT17,CTNNB1,EGFR,INSR,NFKBIZ,FOSL2,SOX21,PPP3CA
GO:BP	positive regulation of cellular process	GO:0048522	false	0.000333457782891918	3.4769591417104126	5920	129	64	21026	EPAS1,FABP5,SERPINB3,ADIRF,CD44,CTSC,SLC38A2,SLC12A2,S100A14,IER3,F3,NTS,FOSB,NAMPT,CXCL8,HEXIM1,TFRC,IRS2,ATP1B3,PTPRZ1,DUSP6,VMP1,CD55,EGR1,CCL5,ATF4,STAT2,STK17B,PLK2,ABHD5,NR4A1,AHR,MYH9,ECE1,MAT2A,SORL1,MRTFB,ATL3,KLF4,NR4A2,IER5,AVPI1,TRA2A,NIBAN1,POLD4,KRT17,DOCK5,MCL1,CTNNB1,FOS,RBBP5,EGFR,SDC1,TRIB1,CDK6,INSR,NFKBIZ,PABPC1,TENT5C,FOSL2,ELL2,SOX21,B4GALT1,PPP3CA
GO:BP	regulation of macromolecule biosynthetic process	GO:0010556	false	0.00034394965559795035	3.463505121079868	5644	129	62	21026	EPAS1,ADIRF,SLC38A2,F3,TSPAN8,NTS,FOSB,NAMPT,CXCL8,HEXIM1,TFRC,IRS2,SGK1,CD55,EGR1,SCGB1A1,CCL5,ATF4,STAT2,CCNL1,NR4A1,AHR,MYH9,CLK1,TSC22D2,TCF7,HNRNPH1,SORL1,ZBTB10,MRTFB,KLF4,NR4A2,IER5,TLE4,TRA2A,NIBAN1,FOXN3,CCNL2,KRT17,CTNNB1,FOS,RBBP5,EGFR,TLE3,TRIB1,HBP1,ID1,HP1BP3,TSC22D3,CDK6,INSR,NFKBIZ,CKS2,SRSF2,PABPC1,TENT5C,FOSL2,ELL2,SOX21,PPP3CA,INTS6,CPEB2
GO:BP	regulation of RNA biosynthetic process	GO:2001141	false	0.00034588621502105923	3.4610667460503497	3428	129	45	21026	EPAS1,ADIRF,NTS,FOSB,NAMPT,CXCL8,HEXIM1,TFRC,SGK1,EGR1,SCGB1A1,ATF4,STAT2,CCNL1,NR4A1,AHR,TSC22D2,TCF7,ZBTB10,MRTFB,KLF4,NR4A2,IER5,TLE4,FOXN3,CCNL2,CTNNB1,FOS,EGFR,TLE3,TRIB1,HBP1,ID1,HP1BP3,TSC22D3,CDK6,INSR,NFKBIZ,CKS2,SRSF2,FOSL2,ELL2,SOX21,PPP3CA,INTS6
GO:BP	regulation of biosynthetic process	GO:0009889	false	0.00040750151542718547	3.389870771855439	5809	129	63	21026	EPAS1,FABP5,ADIRF,SLC38A2,F3,TSPAN8,NTS,FOSB,NAMPT,CXCL8,HEXIM1,TFRC,IRS2,SGK1,CD55,EGR1,SCGB1A1,CCL5,ATF4,STAT2,CCNL1,NR4A1,AHR,MYH9,CLK1,TSC22D2,TCF7,HNRNPH1,SORL1,ZBTB10,MRTFB,KLF4,NR4A2,IER5,TLE4,TRA2A,NIBAN1,FOXN3,CCNL2,KRT17,CTNNB1,FOS,RBBP5,EGFR,TLE3,TRIB1,HBP1,ID1,HP1BP3,TSC22D3,CDK6,INSR,NFKBIZ,CKS2,SRSF2,PABPC1,TENT5C,FOSL2,ELL2,SOX21,PPP3CA,INTS6,CPEB2
GO:BP	response to oxygen-containing compound	GO:1901700	false	0.00040914330892508	3.3881245468236463	1669	129	29	21026	SLC38A2,S100A14,ERRFI1,FOSB,CXCL8,TFRC,IRS2,SGK1,CD55,EGR1,SCGB1A1,STAT2,NR4A1,AHR,MAT2A,SORL1,KLF4,NR4A2,CTNNB1,FOS,EGFR,SDC1,TRIB1,INSR,NFKBIZ,SRSF2,FOSL2,PPP3CA,CPEB2
GO:BP	regulation of gene expression	GO:0010468	false	0.00042487112533064127	3.3717427829977504	5536	129	61	21026	EPAS1,ADIRF,SLC38A2,F3,TSPAN8,NTS,FOSB,NAMPT,CXCL8,HEXIM1,TFRC,SGK1,CD55,EGR1,SCGB1A1,CCL5,ATF4,STAT2,CCNL1,NR4A1,AHR,MYH9,CLK1,TSC22D2,TCF7,HNRNPH1,SORL1,ZBTB10,MRTFB,KLF4,NR4A2,IER5,TLE4,TRA2A,NIBAN1,FOXN3,CCNL2,KRT17,CTNNB1,FOS,RBBP5,EGFR,TLE3,TRIB1,HBP1,ID1,HP1BP3,TSC22D3,CDK6,INSR,NFKBIZ,CKS2,SRSF2,PABPC1,TENT5C,FOSL2,ELL2,SOX21,PPP3CA,INTS6,CPEB2
GO:BP	regulation of biological process	GO:0050789	false	0.0004512044718841041	3.3456266047140626	12336	129	103	21026	EPAS1,FABP5,FMO2,SERPINB3,ADIRF,CD44,CTSC,SLC38A2,SLC12A2,KRT5,S100A14,IER3,IFRD1,F3,C1ORF56,ERRFI1,DST,TSPAN8,NTS,FOSB,NAMPT,CXCL8,HEXIM1,TFRC,SPARCL1,IRS2,ATP1B3,PTPRZ1,DUSP6,VMP1,GPRC5A,SGK1,CD55,EGR1,SCGB1A1,CCL5,ATF4,STAT2,STK17B,CSTA,CCNL1,PLK2,ABHD5,NR4A1,AHR,MYH9,CLK1,CDC42SE1,MT1X,TSC22D2,TCF7,ECE1,MAT2A,HNRNPH1,SORL1,ZBTB10,MRTFB,ATL3,KLF4,NR4A2,IER5,TLE4,AVPI1,TRA2A,NABP1,BPIFB1,NIBAN1…
GO:BP	positive regulation of biological process	GO:0048518	false	0.0004910047261598269	3.3089143275608297	6264	129	66	21026	EPAS1,FABP5,SERPINB3,ADIRF,CD44,CTSC,SLC38A2,SLC12A2,S100A14,IER3,F3,NTS,FOSB,NAMPT,CXCL8,HEXIM1,TFRC,IRS2,ATP1B3,PTPRZ1,DUSP6,VMP1,SGK1,CD55,EGR1,CCL5,ATF4,STAT2,STK17B,PLK2,ABHD5,NR4A1,AHR,MYH9,ECE1,MAT2A,SORL1,MRTFB,ATL3,KLF4,NR4A2,IER5,AVPI1,TRA2A,BPIFB1,NIBAN1,POLD4,KRT17,DOCK5,MCL1,CTNNB1,FOS,RBBP5,EGFR,SDC1,TRIB1,CDK6,INSR,NFKBIZ,PABPC1,TENT5C,FOSL2,ELL2,SOX21,B4GALT1,PPP3CA
GO:BP	response to endogenous stimulus	GO:0009719	false	0.0005048297008822581	3.2968551019615835	1489	129	27	21026	CD44,ERRFI1,FOSB,CXCL8,IRS2,DUSP6,SGK1,EGR1,SCGB1A1,CCL5,STAT2,NR4A1,SORL1,KLF4,NR4A2,CTNNB1,FOS,RBBP5,EGFR,SDC1,ID1,INSR,NFKBIZ,FOSL2,PPP3CA,CPEB2,PAQR7
GO:BP	cell motility	GO:0048870	false	0.0005441643586910145	3.2642699067508953	1793	129	30	21026	SERPINB3,CD44,SLC12A2,KRT5,S100A14,F3,ERRFI1,DST,S100A2,CXCL8,IRS2,SGK1,CCL5,PLK2,NR4A1,MYH9,SORL1,KLF4,NR4A2,DOCK5,CTNNB1,EGFR,SDC1,TRIB1,ID1,CDK6,INSR,LIMA1,B4GALT1,PPP3CA
GO:BP	regulation of nucleobase-containing compound metabolic process	GO:0019219	false	0.0005957372477156098	3.224945245340747	3990	129	49	21026	EPAS1,ADIRF,IER3,NTS,FOSB,NAMPT,CXCL8,HEXIM1,TFRC,SGK1,EGR1,SCGB1A1,ATF4,STAT2,CCNL1,NR4A1,AHR,TSC22D2,TCF7,ZBTB10,MRTFB,KLF4,NR4A2,IER5,TLE4,TRA2A,FOXN3,CCNL2,CTNNB1,FOS,EGFR,TLE3,TRIB1,HBP1,ID1,HP1BP3,TSC22D3,CDK6,INSR,NFKBIZ,CKS2,SRSF2,PABPC1,TENT5C,FOSL2,ELL2,SOX21,PPP3CA,INTS6
GO:BP	cell population proliferation	GO:0008283	false	0.0006431951089609544	3.1916572667461485	2015	129	32	21026	SERPINB3,F3,C1ORF56,ERRFI1,NAMPT,CXCL8,TFRC,IRS2,PTPRZ1,SGK1,CD55,EGR1,SCGB1A1,CCL5,STAT2,NR4A1,AHR,KLF4,IER5,POLD4,CTNNB1,FOS,EGFR,TRIB1,HP1BP3,CDK6,INSR,NFKBIZ,CKS2,FOSL2,B4GALT1,PPP3CA
GO:BP	regulation of DNA-templated transcription	GO:0006355	false	0.0008241211631615799	3.0840089331765075	3409	129	44	21026	EPAS1,ADIRF,NTS,FOSB,NAMPT,HEXIM1,TFRC,SGK1,EGR1,SCGB1A1,ATF4,STAT2,CCNL1,NR4A1,AHR,TSC22D2,TCF7,ZBTB10,MRTFB,KLF4,NR4A2,IER5,TLE4,FOXN3,CCNL2,CTNNB1,FOS,EGFR,TLE3,TRIB1,HBP1,ID1,HP1BP3,TSC22D3,CDK6,INSR,NFKBIZ,CKS2,SRSF2,FOSL2,ELL2,SOX21,PPP3CA,INTS6
GO:BP	response to chemical	GO:0042221	false	0.0008497619275568418	3.0707027307922528	3909	129	48	21026	EPAS1,FMO2,CD44,SLC38A2,SLC12A2,S100A14,F3,ERRFI1,FOSB,CXCL8,TFRC,IRS2,DUSP6,S100A16,SGK1,CD55,EGR1,SLC6A14,SCGB1A1,CCL5,ATF4,STAT2,NR4A1,AHR,MT1X,TCF7,AQP5,MAT2A,SORL1,KLF4,NR4A2,TLE4,MCL1,CTNNB1,FOS,RBBP5,EGFR,SDC1,TRIB1,HP1BP3,INSR,NFKBIZ,SRSF2,FOSL2,STT3B,PPP3CA,CPEB2,PAQR7
GO:BP	DNA-templated transcription	GO:0006351	false	0.0009520107885993413	3.021358129974126	3549	129	45	21026	EPAS1,ADIRF,NTS,FOSB,NAMPT,HEXIM1,TFRC,SGK1,EGR1,SCGB1A1,ATF4,STAT2,CCNL1,NR4A1,AHR,TSC22D2,TCF7,ZBTB10,MRTFB,KLF4,NR4A2,IER5,TLE4,FOXN3,CCNL2,CTNNB1,FOS,RBBP5,EGFR,TLE3,TRIB1,HBP1,ID1,HP1BP3,TSC22D3,CDK6,INSR,NFKBIZ,CKS2,SRSF2,FOSL2,ELL2,SOX21,PPP3CA,INTS6
GO:BP	developmental process	GO:0032502	false	0.0012148239088392195	2.9154866693593346	6553	129	67	21026	EPAS1,FABP5,SERPINB3,ADIRF,CD44,CTSC,SLC38A2,SLC12A2,KRT5,IER3,IFRD1,F3,ERRFI1,TSPAN8,CXCL8,HEXIM1,TM4SF1,TFRC,IRS2,PTPRZ1,KRT15,DUSP6,VMP1,SGK1,EGR1,TPM4,SCGB1A1,ATF4,STAT2,CSTA,PLK2,ABHD5,TPD52,NR4A1,AHR,MYH9,CDC42SE1,STEAP4,TCF7,AQP5,ECE1,SORL1,MRTFB,KLF4,NR4A2,FOXN3,GIT2,KRT17,DOCK5,MCL1,CTNNB1,FOS,EGFR,SDC1,TLE3,TRIB1,ID1,CDK6,INSR,NFKBIZ,MPZL2,TENT5C,FOSL2,SOX21,B4GALT1,PPP3CA,PAQR7
GO:BP	cellular response to chemical stimulus	GO:0070887	false	0.0013568622108024503	2.8674642526545493	2192	129	33	21026	EPAS1,FMO2,SLC38A2,SLC12A2,S100A14,ERRFI1,FOSB,CXCL8,TFRC,IRS2,SGK1,CD55,EGR1,CCL5,ATF4,NR4A1,AHR,MT1X,AQP5,MAT2A,SORL1,KLF4,NR4A2,CTNNB1,FOS,EGFR,TRIB1,HP1BP3,INSR,NFKBIZ,PPP3CA,CPEB2,PAQR7
GO:BP	biological regulation	GO:0065007	false	0.0014445047424031358	2.840281028000378	12743	129	104	21026	EPAS1,FABP5,FMO2,SERPINB3,ADIRF,CD44,CTSC,SLC38A2,SLC12A2,KRT5,S100A14,IER3,IFRD1,F3,C1ORF56,ERRFI1,DST,TSPAN8,NTS,FOSB,NAMPT,CXCL8,HEXIM1,TFRC,SPARCL1,IRS2,ATP1B3,PTPRZ1,DUSP6,VMP1,GPRC5A,SGK1,CD55,EGR1,SCGB1A1,CCL5,ATF4,STAT2,STK17B,CSTA,CCNL1,PLK2,ABHD5,NR4A1,AHR,MYH9,CLK1,CDC42SE1,MT1X,TSC22D2,TCF7,AQP5,ECE1,MAT2A,HNRNPH1,SORL1,ZBTB10,MRTFB,ATL3,KLF4,NR4A2,IER5,TLE4,AVPI1,TRA2A,NABP1,BPIFB1,N…
GO:BP	regulation of cell population proliferation	GO:0042127	false	0.0016958257101049648	2.7706187847616426	1685	129	28	21026	SERPINB3,F3,C1ORF56,NAMPT,CXCL8,TFRC,IRS2,PTPRZ1,SGK1,CD55,EGR1,SCGB1A1,CCL5,STAT2,NR4A1,AHR,KLF4,IER5,POLD4,CTNNB1,EGFR,TRIB1,HP1BP3,CDK6,INSR,FOSL2,B4GALT1,PPP3CA
GO:BP	transcription by RNA polymerase II	GO:0006366	false	0.0026222987465363795	2.5813178326377777	2711	129	37	21026	EPAS1,ADIRF,FOSB,NAMPT,HEXIM1,EGR1,SCGB1A1,ATF4,STAT2,CCNL1,NR4A1,AHR,TSC22D2,TCF7,ZBTB10,MRTFB,KLF4,NR4A2,IER5,TLE4,FOXN3,CCNL2,CTNNB1,FOS,RBBP5,EGFR,HBP1,ID1,TSC22D3,CDK6,NFKBIZ,CKS2,FOSL2,ELL2,SOX21,PPP3CA,INTS6
GO:BP	homeostatic process	GO:0042592	true	0.0030530209123512315	2.5152702208937265	1736	129	28	21026	EPAS1,FABP5,FMO2,SLC12A2,S100A14,ERRFI1,TFRC,IRS2,ATP1B3,EGR1,CCL5,ATF4,ABHD5,MT1X,STEAP4,SORL1,MCL1,CTNNB1,EGFR,TLE3,ID1,TSC22D3,CDK6,INSR,NFKBIZ,LIMA1,FOSL2,PPP3CA
GO:BP	anatomical structure development	GO:0048856	false	0.003350368881638308	2.4749073737272336	5997	129	62	21026	EPAS1,FABP5,SERPINB3,CD44,CTSC,SLC38A2,SLC12A2,KRT5,IER3,IFRD1,F3,ERRFI1,CXCL8,HEXIM1,TM4SF1,TFRC,IRS2,PTPRZ1,KRT15,DUSP6,VMP1,SGK1,EGR1,TPM4,SCGB1A1,ATF4,STAT2,CSTA,PLK2,TPD52,NR4A1,AHR,MYH9,CDC42SE1,TCF7,AQP5,ECE1,SORL1,MRTFB,KLF4,NR4A2,FOXN3,GIT2,KRT17,DOCK5,CTNNB1,FOS,EGFR,SDC1,TLE3,TRIB1,ID1,CDK6,INSR,NFKBIZ,MPZL2,TENT5C,FOSL2,SOX21,B4GALT1,PPP3CA,PAQR7
GO:BP	signal transduction	GO:0007165	false	0.003453766058620506	2.4617070827763925	6002	129	62	21026	EPAS1,FABP5,SERPINB3,CD44,CTSC,S100A14,IER3,F3,ERRFI1,DST,NTS,NAMPT,CXCL8,HEXIM1,TFRC,SPARCL1,IRS2,DUSP6,GPRC5A,SGK1,CD55,EGR1,SCGB1A1,CCL5,ATF4,STAT2,STK17B,PLK2,NR4A1,AHR,MYH9,CDC42SE1,TCF7,ECE1,MAT2A,SORL1,KLF4,NR4A2,TLE4,AVPI1,NABP1,BPIFB1,FOXN3,GIT2,DOCK5,MCL1,CTNNB1,FOS,BCAM,EGFR,SDC1,TLE3,TRIB1,HBP1,ID1,RIT1,CDK6,INSR,NFKBIZ,FOSL2,PPP3CA,PAQR7
GO:BP	response to nitrogen compound	GO:1901698	false	0.004392574022458791	2.3572809111589015	1080	129	21	21026	ERRFI1,FOSB,IRS2,EGR1,STAT2,NR4A1,AHR,MAT2A,SORL1,KLF4,NR4A2,CTNNB1,FOS,EGFR,SDC1,INSR,NFKBIZ,FOSL2,STT3B,PPP3CA,CPEB2
GO:BP	response to hormone	GO:0009725	false	0.004795557768501832	2.3191608730199436	907	129	19	21026	ERRFI1,FOSB,IRS2,SGK1,EGR1,SCGB1A1,STAT2,NR4A1,SORL1,NR4A2,FOS,RBBP5,EGFR,SDC1,INSR,FOSL2,PPP3CA,CPEB2,PAQR7
GO:BP	negative regulation of response to stimulus	GO:0048585	false	0.005206696361201033	2.2834377483277453	1680	129	27	21026	SERPINB3,CD44,SLC12A2,IER3,ERRFI1,TSPAN8,CXCL8,DUSP6,GPRC5A,CD55,EGR1,CCL5,ATF4,STAT2,PLK2,AHR,SORL1,KLF4,NR4A2,TLE4,BPIFB1,MCL1,CTNNB1,EGFR,TLE3,TRIB1,PPP3CA
GO:BP	regulation of transcription by RNA polymerase II	GO:0006357	false	0.006288606835861566	2.2014455565440416	2578	129	35	21026	EPAS1,ADIRF,FOSB,NAMPT,HEXIM1,EGR1,SCGB1A1,ATF4,STAT2,CCNL1,NR4A1,AHR,TSC22D2,TCF7,ZBTB10,MRTFB,KLF4,NR4A2,IER5,TLE4,FOXN3,CCNL2,CTNNB1,FOS,EGFR,HBP1,ID1,TSC22D3,CDK6,NFKBIZ,CKS2,FOSL2,ELL2,SOX21,PPP3CA
GO:BP	response to lipid	GO:0033993	false	0.006892569564486275	2.1616188420056393	930	129	19	21026	S100A14,ERRFI1,FOSB,CXCL8,TFRC,SGK1,CD55,SCGB1A1,NR4A1,AHR,KLF4,CTNNB1,FOS,EGFR,SDC1,TRIB1,NFKBIZ,FOSL2,PAQR7
GO:BP	negative regulation of biological process	GO:0048519	false	0.006978029755412633	2.1562671829842164	5834	129	60	21026	FABP5,FMO2,SERPINB3,CD44,CTSC,SLC12A2,IER3,IFRD1,ERRFI1,TSPAN8,NTS,FOSB,CXCL8,HEXIM1,TFRC,IRS2,PTPRZ1,DUSP6,GPRC5A,CD55,EGR1,SCGB1A1,CCL5,ATF4,STAT2,CSTA,PLK2,ABHD5,NR4A1,AHR,MYH9,MT1X,TSC22D2,TCF7,SORL1,ZBTB10,KLF4,NR4A2,TLE4,NABP1,BPIFB1,NIBAN1,FOXN3,DOCK5,MCL1,CTNNB1,EGFR,TLE3,TRIB1,ID1,TSC22D3,CDK6,LIMA1,SRSF2,PABPC1,TENT5C,SOX21,B4GALT1,PPP3CA,CPEB2
GO:BP	anatomical structure morphogenesis	GO:0009653	false	0.0073761973865997185	2.132167470104635	2713	129	36	21026	EPAS1,CD44,SLC12A2,IER3,IFRD1,F3,ERRFI1,CXCL8,TM4SF1,TFRC,PTPRZ1,SGK1,TPM4,ATF4,STAT2,PLK2,TPD52,NR4A1,MYH9,CDC42SE1,AQP5,ECE1,KLF4,NR4A2,FOXN3,KRT17,DOCK5,CTNNB1,EGFR,TLE3,ID1,INSR,MPZL2,FOSL2,B4GALT1,PPP3CA
GO:BP	inflammatory response	GO:0006954	true	0.009414770635568446	2.0261902558831464	862	129	18	21026	CD44,CTSC,IER3,F3,CXCL8,TFRC,SCGB1A1,CCL5,PLK2,NR4A1,AHR,KLF4,FOS,EGFR,LYZ,NFKBIZ,FOSL2,B4GALT1
GO:BP	skin development	GO:0043588	true	0.009768085101542968	2.010190565384886	327	129	11	21026	KRT5,ERRFI1,CSTA,KLF4,KRT17,CTNNB1,EGFR,NFKBIZ,FOSL2,SOX21,PPP3CA
GO:BP	regulation of response to stimulus	GO:0048583	false	0.010295833417895646	1.987338492742555	3993	129	46	21026	FABP5,SERPINB3,CD44,CTSC,SLC38A2,SLC12A2,S100A14,IER3,F3,ERRFI1,TSPAN8,NTS,CXCL8,HEXIM1,TFRC,IRS2,DUSP6,GPRC5A,SGK1,CD55,EGR1,SCGB1A1,CCL5,ATF4,STAT2,PLK2,AHR,CDC42SE1,MAT2A,SORL1,KLF4,NR4A2,IER5,TLE4,AVPI1,BPIFB1,GIT2,MCL1,CTNNB1,EGFR,TLE3,TRIB1,INSR,NFKBIZ,FOSL2,PPP3CA
GO:BP	response to abiotic stimulus	GO:0009628	false	0.010737213853877344	1.9691083969290821	1144	129	21	21026	EPAS1,SLC38A2,SLC12A2,KRT5,FOSB,TFRC,EGR1,ATF4,NR4A1,TSC22D2,AQP5,NR4A2,IER5,NABP1,CTNNB1,FOS,EGFR,HP1BP3,TSC22D3,FOSL2,CPEB2
GO:BP	response to peptide	GO:1901652	false	0.011194694294604356	1.950987761663262	962	129	19	21026	CD44,SLC12A2,F3,CXCL8,TFRC,IRS2,EGR1,SCGB1A1,CCL5,STAT2,MT1X,TCF7,MAT2A,KLF4,TLE4,MCL1,FOS,NFKBIZ,FOSL2
GO:BP	signaling	GO:0023052	false	0.01263786538439367	1.898326274951329	6515	129	64	21026	EPAS1,FABP5,SERPINB3,CD44,CTSC,SLC38A2,SLC12A2,S100A14,IER3,F3,ERRFI1,DST,NTS,NAMPT,CXCL8,HEXIM1,TFRC,SPARCL1,IRS2,DUSP6,GPRC5A,SGK1,CD55,EGR1,SCGB1A1,CCL5,ATF4,STAT2,STK17B,PLK2,NR4A1,AHR,MYH9,CDC42SE1,TCF7,ECE1,MAT2A,SORL1,KLF4,NR4A2,TLE4,AVPI1,NABP1,BPIFB1,FOXN3,GIT2,DOCK5,MCL1,CTNNB1,FOS,BCAM,EGFR,SDC1,TLE3,TRIB1,HBP1,ID1,RIT1,CDK6,INSR,NFKBIZ,FOSL2,PPP3CA,PAQR7
GO:BP	cell communication	GO:0007154	false	0.014510556388931813	1.838315934770383	6540	129	64	21026	EPAS1,FABP5,SERPINB3,CD44,CTSC,SLC38A2,SLC12A2,S100A14,IER3,F3,ERRFI1,DST,NTS,NAMPT,CXCL8,HEXIM1,TFRC,SPARCL1,IRS2,DUSP6,GPRC5A,SGK1,CD55,EGR1,SCGB1A1,CCL5,ATF4,STAT2,STK17B,PLK2,NR4A1,AHR,MYH9,CDC42SE1,TCF7,ECE1,MAT2A,SORL1,KLF4,NR4A2,TLE4,AVPI1,NABP1,BPIFB1,FOXN3,GIT2,DOCK5,MCL1,CTNNB1,FOS,BCAM,EGFR,SDC1,TLE3,TRIB1,HBP1,ID1,RIT1,CDK6,INSR,NFKBIZ,FOSL2,PPP3CA,PAQR7
GO:BP	multicellular organismal-level homeostasis	GO:0048871	false	0.02088767077449075	1.6801099863569224	825	129	17	21026	EPAS1,FABP5,FMO2,SLC12A2,ERRFI1,TFRC,EGR1,ATF4,SORL1,CTNNB1,EGFR,TLE3,ID1,TSC22D3,CDK6,NFKBIZ,FOSL2
GO:BP	tissue development	GO:0009888	false	0.021245108891864917	1.6727410385911832	2032	129	29	21026	EPAS1,FABP5,SERPINB3,CD44,KRT5,IFRD1,ERRFI1,KRT15,EGR1,ATF4,CSTA,NR4A1,MYH9,ECE1,SORL1,MRTFB,KLF4,KRT17,CTNNB1,FOS,EGFR,SDC1,CDK6,INSR,NFKBIZ,FOSL2,SOX21,B4GALT1,PPP3CA
GO:BP	apoptotic process	GO:0006915	true	0.02150080699525355	1.6675452392933132	1923	129	28	21026	CD44,CTSC,S100A14,IER3,ERRFI1,TFRC,IRS2,PTPRZ1,DUSP6,SGK1,EGR1,CCL5,ATF4,STK17B,CCNL1,PLK2,NR4A1,AHR,KLF4,NR4A2,CCNL2,MCL1,CTNNB1,EGFR,TSC22D3,NFKBIZ,FOSL2,B4GALT1
GO:BP	positive regulation of gene expression	GO:0010628	false	0.025777422336673836	1.5887605129301885	1212	129	21	21026	SLC38A2,F3,NTS,CXCL8,TFRC,CD55,EGR1,CCL5,ATF4,MYH9,SORL1,KLF4,TRA2A,NIBAN1,KRT17,CTNNB1,RBBP5,CDK6,PABPC1,TENT5C,PPP3CA
GO:BP	response to xenobiotic stimulus	GO:0009410	false	0.029421990266079744	1.5313279525350627	439	129	12	21026	FMO2,ERRFI1,FOSB,TFRC,DUSP6,SCGB1A1,AHR,CTNNB1,FOS,EGFR,NFKBIZ,FOSL2
GO:BP	cellular response to endogenous stimulus	GO:0071495	false	0.029505750840599924	1.5300933292784882	1223	129	21	21026	CD44,ERRFI1,FOSB,CXCL8,IRS2,SGK1,EGR1,CCL5,NR4A1,SORL1,KLF4,NR4A2,CTNNB1,FOS,EGFR,ID1,INSR,NFKBIZ,PPP3CA,CPEB2,PAQR7
GO:BP	negative regulation of signal transduction	GO:0009968	false	0.030796021881675847	1.5115053804612153	1326	129	22	21026	SERPINB3,CD44,IER3,ERRFI1,CXCL8,DUSP6,GPRC5A,EGR1,CCL5,ATF4,STAT2,SORL1,KLF4,NR4A2,TLE4,BPIFB1,MCL1,CTNNB1,EGFR,TLE3,TRIB1,PPP3CA
GO:BP	negative regulation of signaling	GO:0023057	false	0.033497101741776725	1.4749927676498669	1435	129	23	21026	SERPINB3,CD44,IER3,ERRFI1,CXCL8,DUSP6,GPRC5A,EGR1,CCL5,ATF4,STAT2,PLK2,SORL1,KLF4,NR4A2,TLE4,BPIFB1,MCL1,CTNNB1,EGFR,TLE3,TRIB1,PPP3CA
GO:BP	response to cytokine	GO:0034097	false	0.033591297615928856	1.4737732192439978	947	129	18	21026	CD44,SLC12A2,F3,CXCL8,TFRC,EGR1,SCGB1A1,CCL5,STAT2,MT1X,TCF7,MAT2A,KLF4,TLE4,MCL1,FOS,NFKBIZ,FOSL2
GO:BP	negative regulation of cell communication	GO:0010648	false	0.0338695518050319	1.4701905503258257	1436	129	23	21026	SERPINB3,CD44,IER3,ERRFI1,CXCL8,DUSP6,GPRC5A,EGR1,CCL5,ATF4,STAT2,PLK2,SORL1,KLF4,NR4A2,TLE4,BPIFB1,MCL1,CTNNB1,EGFR,TLE3,TRIB1,PPP3CA
GO:BP	regulation of signal transduction	GO:0009966	false	0.03623646630441242	1.4408541603142209	3034	129	37	21026	FABP5,SERPINB3,CD44,CTSC,IER3,F3,ERRFI1,NTS,CXCL8,HEXIM1,TFRC,IRS2,DUSP6,GPRC5A,SGK1,CD55,EGR1,CCL5,ATF4,STAT2,PLK2,CDC42SE1,MAT2A,SORL1,KLF4,NR4A2,TLE4,AVPI1,BPIFB1,GIT2,MCL1,CTNNB1,EGFR,TLE3,TRIB1,INSR,PPP3CA
GO:BP	lymphocyte proliferation	GO:0046651	true	0.03895319948342488	1.4094568650535564	311	129	10	21026	TFRC,IRS2,CD55,SCGB1A1,CCL5,AHR,CTNNB1,NFKBIZ,FOSL2,PPP3CA
GO:BP	programmed cell death	GO:0012501	false	0.03925690736704415	1.4060839168177925	1987	129	28	21026	CD44,CTSC,S100A14,IER3,ERRFI1,TFRC,IRS2,PTPRZ1,DUSP6,SGK1,EGR1,CCL5,ATF4,STK17B,CCNL1,PLK2,NR4A1,AHR,KLF4,NR4A2,CCNL2,MCL1,CTNNB1,EGFR,TSC22D3,NFKBIZ,FOSL2,B4GALT1
GO:BP	cell death	GO:0008219	false	0.04072054050636791	1.3901864660009857	1991	129	28	21026	CD44,CTSC,S100A14,IER3,ERRFI1,TFRC,IRS2,PTPRZ1,DUSP6,SGK1,EGR1,CCL5,ATF4,STK17B,CCNL1,PLK2,NR4A1,AHR,KLF4,NR4A2,CCNL2,MCL1,CTNNB1,EGFR,TSC22D3,NFKBIZ,FOSL2,B4GALT1
GO:BP	regulation of developmental process	GO:0050793	false	0.043570568095336625	1.3608067774738983	2457	129	32	21026	SERPINB3,ADIRF,CD44,CTSC,SLC12A2,IFRD1,F3,ERRFI1,CXCL8,TFRC,PTPRZ1,DUSP6,ATF4,STAT2,PLK2,MYH9,CDC42SE1,TCF7,SORL1,MRTFB,KLF4,KRT17,CTNNB1,FOS,EGFR,TRIB1,CDK6,INSR,NFKBIZ,TENT5C,FOSL2,PPP3CA
GO:BP	positive regulation of transcription by RNA polymerase II	GO:0045944	false	0.04379435754913428	1.3585818402522585	1256	129	21	21026	EPAS1,ADIRF,FOSB,NAMPT,EGR1,ATF4,STAT2,NR4A1,AHR,MRTFB,KLF4,NR4A2,IER5,CTNNB1,FOS,EGFR,NFKBIZ,FOSL2,ELL2,SOX21,PPP3CA
GO:BP	positive regulation of miRNA transcription	GO:1902895	true	0.04495725874984005	1.3472001775571596	57	129	5	21026	EGR1,MRTFB,KLF4,FOS,EGFR
GO:BP	regulation of apoptotic process	GO:0042981	false	0.04497151924374618	1.3470624406946616	1462	129	23	21026	CD44,CTSC,IER3,TFRC,IRS2,PTPRZ1,DUSP6,SGK1,EGR1,CCL5,ATF4,STK17B,CCNL1,PLK2,NR4A1,KLF4,NR4A2,CCNL2,MCL1,CTNNB1,EGFR,TSC22D3,B4GALT1
GO:BP	epidermal cell differentiation	GO:0009913	false	0.04619725596062809	1.3353838200401897	253	129	9	21026	KRT5,ERRFI1,CSTA,KLF4,KRT17,CTNNB1,NFKBIZ,FOSL2,PPP3CA
GO:BP	mononuclear cell proliferation	GO:0032943	false	0.048367768571363975	1.3154439481603872	319	129	10	21026	TFRC,IRS2,CD55,SCGB1A1,CCL5,AHR,CTNNB1,NFKBIZ,FOSL2,PPP3CA
